# FAST-MaP: Chemical Mapping of RNA Structures Using Primer-less Sequencing

**DOI:** 10.64898/2026.09.22.753544

**Authors:** Jigyasa Verma, Hamish M. Blair, Wipapat Kladwang, Rhiju Das

## Abstract

RNA structure governs the function of non-coding RNAs and influences mRNA stability and translation, making testing of models of experimental RNA structure relevant to fields spanning structural biology, virology, and molecular therapeutics. Here we present FAST-MaP (Fast and Accessible Sequencing Technology for Mutational Profiling), a protocol that enables per-nucleotide RNA structure characterization using standard molecular biology equipment and requiring no sequencing infrastructure or bioinformatics expertise. RNA is chemically modified with orthogonal probes (2A3 and DMS), reverse-transcribed, and PCR-amplified to produce dsDNA amplicons that are submitted directly to a commercial primer-less sequencing service. Returned FASTQ files are processed through a freely accessible web server to generate normalized reactivity profiles within minutes. The complete protocol, from DNA template to structural data, can be completed in approximately one week. We illustrate the workflow on a 659-nucleotide RNA, demonstrating how to test structure preservation across buffers, and how to test specific secondary and tertiary structure predictions of the RNA from computational modeling or cryo-electron microscopy. The protocol requires only standard molecular-biology skills and does not require sequencing or bioinformatics expertise.
