## Supplementary material for "FAST-MaP: Chemical Mapping of RNA Structures Using Primer-less Sequencing": FAST-MaP_ROOL-env120_Supplementary_Data: bicine-2A3.csv

position	nucleotide	reactivity	std_error	reads
1	C	0.0	0.000531425	442026
2	U	0.0	0.0006765770625095119	442026
3	U	8.7372e-06	0.0008027788956431279	442026
4	G	0.0001282	0.007897829076920063	442026
5	U	0.001364703	0.00935433115811601	442026
6	G	0.1092679	0.011357133900650287	442026
7	U	0.0640242	0.009910068111456146	442026
8	A	0.08930969999999999	0.008047443719666513	442026
9	U	0.9565786000000001	0.018752193238808095	442026
10	G	2.29698	0.028173923732771052	442026
11	A	0.01389619	0.005932508478923566	442026
12	C	0.01367407	0.005953793265960785	442026
13	U	0.0292108	0.007301239603313948	442026
14	G	0.053186800000000006	0.009122828790002584	442026
15	U	0.09418950000000001	0.016862610623340622	442026
16	C	0.13403569999999998	0.014796437703636643	442026
17	U	0.13162010000000002	0.013412733653215514	442026
18	A	0.044039999999999996	0.009194976810851673	442026
19	A	0.1112711	0.009487335942497241	442026
20	U	0.18194037	0.010641709053178442	442026
21	C	0.0471787	0.011541596797588278	442026
22	A	0.0140195	0.009698871492972778	442026
23	A	0.0230597	0.008465364637326616	442026
24	C	0.000191903	0.005787231602044279	442026
25	A	0.01547724	0.0074584180069837865	442026
26	G	0.021079800000000003	0.010217326714948485	442026
27	U	0.0	0.007526401597044898	442026
28	G	0.025719853	0.013411394671327065	442026
29	C	0.00226758	0.008466822065096207	442026
30	A	0.01033371	0.008185075830326802	442026
31	A	0.0074533099999999994	0.008169475272170178	442026
32	G	0.00152473	0.010872698688044288	442026
33	G	0.03424029	0.017620266808538967	442026
34	A	0.0384424	0.010263272405592673	442026
35	A	0.032170199999999996	0.009424908911443123	442026
36	U	0.0563917	0.009791475657065181	442026
37	U	0.1286026	0.010994202544768766	442026
38	A	0.0411347525	0.009385146482319815	442026
39	G	0.052642100000000004	0.012216775219099352	442026
40	U	0.02847805	0.009364732091763224	442026
41	U	0.015485969999999998	0.010706528089618968	442026
42	G	0.0568708	0.013060516845917698	442026
43	U	0.03502185	0.010612383963370341	442026
44	G	0.1343317	0.016295233842228224	442026
45	C	0.10365060000000001	0.0173067495996822	442026
46	U	0.01619047	0.014709094452752692	442026
47	C	0.0666323	0.016825246097900027	442026
48	U	0.028592259999999998	0.013479928235328257	442026
49	C	0.0705701	0.01554022605602634	442026
50	A	0.06436097	0.0160228004700302	442026
51	A	0.1296061	0.015420725121241865	442026
52	A	0.1319334	0.014982022526751853	442026
53	A	0.1689	0.01560389049838533	442026
54	G	0.1341881	0.012620549740419392	442026
55	G	0.0482082	0.010337474437646751	442026
56	A	0.02272957	0.009430109801704325	442026
57	G	0.023351570999999998	0.011250089679220341	442026
58	U	0.1733225	0.011689774585256125	442026
59	U	0.37295900000000004	0.013551487531647586	442026
60	A	0.11269280000000001	0.009169061950368752	442026
61	U	0.025138189999999998	0.008540861344366855	442026
62	G	0.038606812	0.010960290731226065	442026
63	U	0.00140697	0.009099886006890417	442026
64	G	0.037359154	0.011075162325803627	442026
65	A	0.0091219	0.012590374149519941	442026
66	A	0.0	0.013038213853454007	442026
67	G	0.0106009	0.01570332305628334	442026
68	G	0.00763506	0.012283444443086801	442026
69	A	0.1988464	0.01498829051293042	442026
70	A	0.02591851	0.01022061123312104	442026
71	A	0.0643551	0.012228192663599147	442026
72	G	0.0740009	0.014522264907224355	442026
73	A	0.00656326	0.008201118934980763	442026
74	U	0.01080184	0.008400705788979876	442026
75	U	0.013686	0.008376927772996494	442026
76	A	0.0	0.012089549607177267	442026
77	A	0.0	0.011199419106672454	442026
78	A	0.0	0.0113767652184661	442026
79	U	0.0109201	0.007542790013423415	442026
80	G	0.03714471	0.011169803580188865	442026
81	G	0.0161165	0.01822431083669558	442026
82	A	0.1111242	0.009365968705531745	442026
83	U	0.3297943	0.012958528187043466	442026
84	A	0.303268	0.017015936100314905	442026
85	C	0.018950440000000002	0.010078529995336621	442026
86	A	0.011157070000000002	0.00855483083392068	442026
87	U	0.00868502	0.009491016462028712	442026
88	U	0.00654497	0.008924532628709472	442026
89	U	0.0089252	0.00981082551813047	442026
90	A	0.020068747	0.00832683061965956	442026
91	A	0.023141630000000003	0.0074456653092923805	442026
92	U	0.019949599999999998	0.006885286179048769	442026
93	U	0.0452717	0.007408048811050046	442026
94	A	0.000679195	0.0105947354795672	442026
95	A	0.00316946	0.010520270660111363	442026
96	G	0.0459929	0.012713404045691303	442026
97	U	0.0	0.008590427508442173	442026
98	A	0.016225419999999997	0.00790445161423612	442026
99	C	0.00222564	0.010575177239450883	442026
100	A	0.01374888	0.010208606905205038	442026
101	A	0.019447	0.007187038647690716	442026
102	U	0.11556254	0.01101442439063431	442026
103	U	0.06140183	0.008185639855020499	442026
104	A	0.03068466	0.009222282960579772	442026
105	C	0.031578339999999996	0.009738761315100602	442026
106	U	0.00400114	0.0076481067267265565	442026
107	A	0.019691292000000003	0.008450293437514463	442026
108	C	0.046714120000000005	0.00874151263718128	442026
109	A	0.026651	0.010945083586204355	442026
110	A	0.313176	0.013348652835159059	442026
111	A	0.1370056	0.011334375220633026	442026
112	A	0.1488213	0.011440492334987161	442026
113	U	0.030877484	0.013952070914513013	442026
114	C	0.0349273	0.009185267838125353	442026
115	U	0.1000247	0.011021741674209207	442026
116	A	0.18208760000000002	0.009673840331161147	442026
117	U	0.11569099999999999	0.00878173154730888	442026
118	A	0.0927498	0.010315995999480613	442026
119	A	0.0574292	0.007732147361981664	442026
120	U	0.0730383	0.00793998839140839	442026
121	G	0.3166676	0.013015828094858198	442026
122	A	0.6062124999999999	0.014779586842875548	442026
123	C	1.635275	0.0258957384488259	442026
124	U	4.23356	0.03470606652589717	442026
125	G	0.0939863	0.017363533576619707	442026
126	G	0.09992879999999998	0.018184986694416358	442026
127	G	0.438754	0.020308815721503802	442026
128	U	1.4276550000000001	0.02336847874488196	442026
129	A	1.780065	0.02815845699412523	442026
130	A	2.232391	0.029439413200164164	442026
131	G	3.6732500000000003	0.042486731930803996	442026
132	U	3.00421	0.031032114621146915	442026
133	C	1.4340030000000001	0.024818244199983207	442026
134	A	0.1895044	0.013006014476114502	442026
135	C	0.010736	0.01719520708373412	442026
136	C	0.00484448	0.014457273988995989	442026
137	C	0.0	0.01480871798892801	442026
138	G	0.0675503	0.015362923140353205	442026
139	U	0.063215	0.010846970229451173	442026
140	A	0.1226627	0.013288081810615103	442026
141	A	0.09692475	0.012355861177416976	442026
142	G	0.0519526	0.014967438772886294	442026
143	A	0.0652002	0.012266155759279269	442026
144	A	0.02742738	0.010160227506901605	442026
145	G	0.060861700000000005	0.011029559673191854	442026
146	G	0.05131	0.010443010498979688	442026
147	A	0.060248300000000005	0.007542990714298938	442026
148	U	0.1115497	0.009563483161887201	442026
149	G	0.049955780000000005	0.012038489008858214	442026
150	A	0.028017359999999998	0.007817891160645562	442026
151	G	0.2062425	0.011361456140653802	442026
152	U	1.4343890000000001	0.019521044682096294	442026
153	U	0.2114068	0.011642852376445387	442026
154	A	0.047150399999999995	0.007924938066761153	442026
155	G	0.0	0.011390002006856716	442026
156	U	0.00635796	0.010768011962107955	442026
157	A	0.048731	0.008800469679397798	442026
158	G	0.0202819	0.01155797668350737	442026
159	A	0.02550868	0.00876951939611858	442026
160	G	0.0360661	0.012045579562262664	442026
161	A	0.00504687	0.009380077094059514	442026
162	U	0.03624307	0.01055397047614309	442026
163	A	0.019159990000000002	0.007854035408278982	442026
164	U	0.033477099999999996	0.009198255727913853	442026
165	A	0.2592238	0.016414483615359333	442026
166	A	0.2849075	0.010979677832564124	442026
167	U	0.323718	0.012555839520705096	442026
168	A	0.1274109	0.011281749731637376	442026
169	A	0.062456899999999996	0.007221048462183314	442026
170	U	0.00323055	0.009218192741969545	442026
171	A	0.01263985	0.007184676340190976	442026
172	U	0.0	0.011981410888092436	442026
173	C	0.00973309	0.01001818079139122	442026
174	U	0.01974422	0.010752169041198153	442026
175	U	0.00453207	0.009455071154026289	442026
176	A	0.00988671	0.005932053977443226	442026
177	C	0.02016047	0.007267477443418728	442026
178	A	0.011553573000000001	0.008696355219331832	442026
179	G	0.00863071	0.01039762871820782	442026
180	U	0.01178224	0.007394424111484274	442026
181	U	0.0359954	0.006491756830088446	442026
182	C	0.029144999999999997	0.008686530778907077	442026
183	A	0.0290155	0.00768983001077397	442026
184	A	0.027714000000000003	0.006273720118597896	442026
185	C	0.00476877	0.007185883276515142	442026
186	U	0.0557273	0.008014558155587867	442026
187	G	0.0619694	0.01019980795169203	442026
188	A	0.0748835	0.006481803787357343	442026
189	U	0.0588091	0.00602467813368482	442026
190	G	0.0548316	0.009290767236482679	442026
191	U	0.0550708	0.008275262451282135	442026
192	G	0.0864833	0.011042541228467297	442026
193	C	0.0482378	0.009459778234678654	442026
194	A	0.0794329	0.008764894973911553	442026
195	A	0.09864490000000001	0.008681533166221275	442026
196	G	0.0355681357	0.009382506196555375	442026
197	U	0.00207456	0.010809122945794445	442026
198	U	0.034451	0.009767113319650796	442026
199	U	0.03362745	0.009964725545733811	442026
200	A	0.1099858	0.009086136676607941	442026
201	U	0.002101711	0.007102244986270186	442026
202	A	0.08527370000000001	0.010251411466700572	442026
203	A	0.15051589999999998	0.010623037494036251	442026
204	G	0.17662279	0.014645843193548126	442026
205	U	0.039821699999999995	0.012789888799454044	442026
206	A	0.0515072	0.008248756086253247	442026
207	G	0.298817	0.013678659826591201	442026
208	A	0.482723	0.01313824556220883	442026
209	C	0.0880885	0.009796387183941843	442026
210	G	0.06717719999999999	0.011617926685187853	442026
211	U	0.10332	0.009142939956972265	442026
212	A	0.210617	0.011297791097984598	442026
213	G	0.0598848	0.009922956475012878	442026
214	U	0.0688456	0.01083919243495566	442026
215	G	0.07185013	0.009654045737518546	442026
216	U	0.0933639	0.009478515466390293	442026
217	G	0.24889270000000002	0.014441940530275008	442026
218	A	0.07262249	0.01206121468486487	442026
219	A	0.0697848	0.011159314963925878	442026
220	A	0.0659519	0.011635329909293505	442026
221	G	0.0877318	0.01199634210290787	442026
222	A	0.00991982	0.008163671132799262	442026
223	C	0.009184488000000001	0.011546654491171891	442026
224	U	0.00243066	0.020755603830871796	442026
225	U	0.010024	0.02025510430420194	442026
226	A	0.023662950000000002	0.007005475493769142	442026
227	U	0.027307966	0.00770976289130217	442026
228	C	0.0	0.011867434815342363	442026
229	G	0.00135824	0.011730496510020366	442026
230	C	0.000281916	0.008634308443789809	442026
231	U	0.00743098	0.0069510160501684935	442026
232	A	0.0204621	0.006995448903773081	442026
233	A	0.01433236	0.006660900738263557	442026
234	C	0.0085413	0.007355789301556971	442026
235	G	0.1190969	0.014688163628953076	442026
236	C	0.1324329	0.009036037144257431	442026
237	A	0.10241249999999999	0.0096265363798253	442026
238	A	0.1108652	0.009776539398749437	442026
239	U	1.403708	0.01950625421448208	442026
240	A	0.9105006	0.015780649816027857	442026
241	G	0.0612242	0.0104818721825111	442026
242	A	0.01498617	0.007814370460868874	442026
243	C	0.0372788	0.009290063693608349	442026
244	G	0.0691127	0.0092730860255257	442026
245	U	0.039418800000000004	0.00742284066436159	442026
246	U	0.02204138	0.006563462215386023	442026
247	A	0.02780469	0.006936564328267994	442026
248	U	0.02379232	0.010604197526941868	442026
249	C	0.270023	0.012422520494750653	442026
250	U	0.222757	0.011174191458866273	442026
251	C	0.779454	0.016392392690818505	442026
252	G	6.57268	0.04059454171646725	442026
253	A	0.053519	0.011495379107954638	442026
254	A	0.0494085	0.011334365705517005	442026
255	A	0.0684572	0.011059057713824446	442026
256	G	0.06725088	0.010717213130123894	442026
257	G	0.01880924	0.009251859742911152	442026
258	A	0.01515265	0.005762407438987632	442026
259	U	0.02816151	0.007900030597744544	442026
260	A	0.0069219	0.012931552519848497	442026
261	A	0.0360124	0.013876532859990638	442026
262	A	0.00549029	0.015399533353137686	442026
263	A	0.0111824	0.015194546383900377	442026
264	G	0.043425503000000004	0.017221281648007503	442026
265	A	0.06514009	0.009299411599375522	442026
266	A	0.04259781	0.006966349495180385	442026
267	A	0.0155154	0.006970851431281548	442026
268	C	0.01453798	0.008641516028249904	442026
269	C	0.0204761	0.010574349881718497	442026
270	A	0.01224411	0.009034874600590758	442026
271	A	0.012941754	0.00786495377955268	442026
272	G	0.01315534	0.013065580396583997	442026
273	A	0.03252448	0.0111529346263349	442026
274	A	0.01946226	0.010532469708021951	442026
275	G	0.02524889	0.010217509495102023	442026
276	A	0.0369804	0.0074696083785229335	442026
277	U	0.030462200000000002	0.009409369648286755	442026
278	A	0.017457344	0.0076643077730738345	442026
279	U	0.016753989	0.008256367300950218	442026
280	A	0.023565799999999998	0.008507035429954433	442026
281	C	0.021241999999999997	0.007498651979682748	442026
282	A	0.0306338	0.009878996904164916	442026
283	A	0.0755876	0.008753084624588067	442026
284	A	0.0776683	0.008915454529282284	442026
285	U	0.0372296	0.006530623422438321	442026
286	U	0.0297871	0.0060442226153079445	442026
287	G	0.09552360000000001	0.011647114174146314	442026
288	G	0.0644555	0.011369770157259117	442026
289	U	0.0689303	0.0084620446816653	442026
290	A	0.058808799999999994	0.007992625021562064	442026
291	A	0.0689934	0.008240609230154043	442026
292	C	0.0504635	0.009414951397245765	442026
293	U	0.02054198	0.011093804128692736	442026
294	U	0.02269311	0.010450265962720758	442026
295	G	0.1124219	0.012061885732027973	442026
296	U	0.029193120000000003	0.009640810951999838	442026
297	A	0.0412831	0.007091483590342715	442026
298	U	0.0313701	0.0065613893605318075	442026
299	A	0.0968811	0.00947843735490719	442026
300	A	0.12159429999999999	0.008994197446287244	442026
301	G	0.3997008	0.014398276942499058	442026
302	C	0.041339100000000004	0.008611695851967834	442026
303	C	0.031375071	0.007765838357331422	442026
304	C	0.0233644	0.008074555267071988	442026
305	U	0.02085786	0.007777706328423567	442026
306	U	0.027939230000000002	0.006986062996395037	442026
307	G	0.02678005	0.011098440372597404	442026
308	G	0.0684243	0.013386200993280355	442026
309	U	0.0278847	0.009040406526971008	442026
310	A	0.1322099	0.010979554208946736	442026
311	A	0.052801	0.009822849479056471	442026
312	U	0.403088	0.011496264732707751	442026
313	A	0.08824459999999999	0.008555832270597643	442026
314	C	0.033287899999999995	0.007302464039274688	442026
315	C	0.03161977	0.008861565007751171	442026
316	A	0.085995	0.012316246504743236	442026
317	A	0.3169173	0.01329919760009603	442026
318	A	0.42832200000000004	0.014525922968985482	442026
319	U	1.4517470000000001	0.018983912943858545	442026
320	A	0.1448816	0.008647503553055066	442026
321	A	0.047549999999999995	0.006735114966383276	442026
322	G	0.030111100000000002	0.008687033129463706	442026
323	U	0.01448794	0.006377264098569229	442026
324	U	0.01444699	0.007106035683023271	442026
325	A	0.00111782	0.00559966733544949	442026
326	G	0.0	0.008790185752445737	442026
327	U	0.050381999999999996	0.00879489659328636	442026
328	U	0.09032950000000001	0.009824495263259075	442026
329	C	0.0	0.00964980670704341	442026
330	C	0.02548608	0.009875913368443448	442026
331	U	0.1274625	0.01077431295916821	442026
332	C	0.0601369	0.009536744781868707	442026
333	A	0.20416099999999998	0.00930916052520849	442026
334	U	0.0964926	0.007709519709294477	442026
335	G	0.06105769	0.01205666244320127	442026
336	A	0.0684647	0.006235436048425161	442026
337	U	0.8567814	0.01439982345893171	442026
338	G	0.00702827	0.008451261059256187	442026
339	U	0.01975382	0.00819599483225801	442026
340	C	0.0401879	0.011128978288423425	442026
341	G	0.038894700000000004	0.009309029011261056	442026
342	U	0.00767275	0.007153352028273178	442026
343	G	0.01733262	0.010204886068594788	442026
344	G	0.00130319	0.01356412658126206	442026
345	A	0.06658628999999999	0.00924076880142015	442026
346	A	0.0698701	0.008470529519699463	442026
347	A	0.0529137	0.008083654268491447	442026
348	C	0.00183747	0.007521676999878418	442026
349	A	0.022024920000000003	0.0062229659690054544	442026
350	U	0.07489072	0.007173675260736299	442026
351	G	0.0274434	0.008885379821999733	442026
352	A	0.01091186	0.005913962983389395	442026
353	C	0.007334814	0.00699241229408707	442026
354	U	0.0554262	0.00870699066245623	442026
355	A	0.3835538	0.010973284693276667	442026
356	U	0.34490508999999997	0.011706346520879176	442026
357	A	0.33270796	0.014296849796357237	442026
358	A	0.0391232	0.011687597320048291	442026
359	G	0.0	0.014358897283249157	442026
360	A	0.00831014	0.00806819778490835	442026
361	U	0.0	0.011188795756170544	442026
362	A	0.030217	0.015187860995443038	442026
363	A	0.0	0.01740600472538141	442026
364	G	0.0	0.011364756038582615	442026
365	U	0.02004422	0.009031618419314448	442026
366	U	0.1102618	0.008957200501094078	442026
367	G	0.2002841	0.014746430026620003	442026
368	A	0.111042	0.014811213797781733	442026
369	A	0.1821659	0.01458670792553618	442026
370	U	0.1317767	0.010324201497825388	442026
371	U	0.1084337	0.009264423664546002	442026
372	C	0.0692739	0.017774048518275177	442026
373	G	0.00616295	0.020281747089439806	442026
374	A	0.049128120000000004	0.009611909436657214	442026
375	U	0.1456829	0.016034310919138373	442026
376	A	0.1601232	0.014917298838600103	442026
377	G	0.591712	0.016509440258228016	442026
378	U	0.1997235	0.0123481378346575	442026
379	A	0.12798700000000002	0.00872717013837819	442026
380	G	0.15545599999999998	0.012121088779297014	442026
381	C	0.0546141	0.011430250896913855	442026
382	C	0.07342554	0.011020303785309186	442026
383	C	0.1090765	0.012529172734462558	442026
384	A	0.99478	0.018429632381032457	442026
385	A	0.780493	0.01677080608808354	442026
386	G	0.295214	0.013646100374847021	442026
387	A	0.10613890000000001	0.009818845965020532	442026
388	G	0.201549	0.012974832902083943	442026
389	G	0.5533428	0.016975237298194095	442026
390	A	0.0940241	0.010072149817193943	442026
391	A	0.11987690000000001	0.008847937399925477	442026
392	U	0.3421053	0.010793458861523494	442026
393	C	1.024935	0.01712549356182472	442026
394	A	0.455255	0.013952650842936622	442026
395	A	1.710745	0.020993770323836546	442026
396	A	2.16721	0.023229618373318144	442026
397	U	3.443448	0.027482515170558896	442026
398	G	2.3403	0.02430715032187031	442026
399	A	0.602135	0.013453420924300257	442026
400	G	1.334391	0.01959667303396166	442026
401	U	1.768135	0.022371919092692965	442026
402	A	0.098407	0.008695516518695138	442026
403	A	0.35639699999999996	0.01105956948793668	442026
404	A	0.2907944	0.010848026303692299	442026
405	A	0.339192	0.011064868198153109	442026
406	C	0.442856	0.012624265357386148	442026
407	A	0.439562	0.01231763836657823	442026
408	A	0.27583959999999996	0.009862115711696958	442026
409	G	0.933665	0.017180204773578806	442026
410	U	0.351991	0.013526572333924807	442026
411	A	0.5228464	0.012473512675188975	442026
412	U	1.384405	0.018770174437122315	442026
413	U	0.9682759999999999	0.01560308763802857	442026
414	A	1.366578	0.0179548710828009	442026
415	U	1.9298579999999999	0.02103023143405702	442026
416	A	1.264564	0.01790014550136395	442026
417	G	3.91136	0.03151217805753832	442026
418	G	4.87499	0.034115883277001643	442026
419	U	2.833847	0.025625083294303647	442026
420	A	0.44493299999999997	0.012212947515342068	442026
421	A	0.96361	0.016242993471651094	442026
422	A	1.033885	0.016820023721817397	442026
423	U	0.818117	0.01623643084064044	442026
424	A	0.442077	0.01195768621687741	442026
425	U	1.118639	0.017087203931012235	442026
426	U	1.2990629999999999	0.0178381049926835	442026
427	A	5.34223	0.03342266305876897	442026
428	U	0.8100149999999999	0.014727208579347275	442026
429	G	1.202792	0.018232362347485306	442026
430	U	0.1676644	0.011801611835596866	442026
431	U	0.340151	0.013247468797475992	442026
432	U	0.1891905	0.012340599603746975	442026
433	U	0.31266499999999997	0.013032211980047746	442026
434	U	0.266822	0.01585479334617768	442026
435	C	0.78545	0.021174557380261815	442026
436	U	0.7662203	0.018623912838337704	442026
437	A	4.82391	0.032388858959216206	442026
438	U	0.4461748	0.015321216706906797	442026
439	C	0.748408	0.01566469510523585	442026
440	U	1.23184	0.019551113596161216	442026
441	G	2.766829	0.026885233077658076	442026
442	A	1.913883	0.021433084370897252	442026
443	A	2.312036	0.023008332829651087	442026
444	U	1.645912	0.019364193557439978	442026
445	G	0.63417	0.015183324160736344	442026
446	A	0.4288817	0.011448908671524111	442026
447	U	0.40232999999999997	0.010796723861329417	442026
448	U	0.940659	0.015426214926445825	442026
449	G	2.300119	0.023296573792083674	442026
450	U	4.096906000000001	0.029376147382017267	442026
451	G	0.453735	0.013854429848478067	442026
452	C	0.0248719	0.008336842131166932	442026
453	C	0.0158841	0.008594382420651294	442026
454	U	0.1637879	0.00984271579209722	442026
455	U	0.21231239999999998	0.009736777809711999	442026
456	G	1.4283190000000001	0.025210862163956235	442026
457	A	0.236419	0.017117941066287733	442026
458	A	0.2776421	0.016553371679763614	442026
459	A	0.3325537	0.017282010411607207	442026
460	A	0.1923281	0.016137945984095996	442026
461	A	0.165205	0.017090548730655197	442026
462	G	0.1683843	0.014767547764612107	442026
463	G	0.1163872	0.010213385843651458	442026
464	U	0.19829170000000002	0.012116817060602178	442026
465	G	0.0563133	0.011162912639450333	442026
466	G	0.087603	0.01234691492357504	442026
467	G	0.24075019999999997	0.013531350289235735	442026
468	U	0.614711	0.013397257027078342	442026
469	G	0.0949327	0.012478001722154875	442026
470	A	0.2111896	0.009513136070970499	442026
471	G	0.1136316	0.011182865289508766	442026
472	G	0.1536698	0.0104163719481257	442026
473	U	0.1587574	0.01465690518433206	442026
474	C	0.29986	0.01612879433570904	442026
475	U	0.16548279999999999	0.021292608867529598	442026
476	G	0.23215919999999998	0.012727958677906681	442026
477	U	0.5397069999999999	0.014636674405208992	442026
478	G	0.1036898	0.01356318810840947	442026
479	G	0.11536830000000001	0.015155410255746956	442026
480	G	0.1715987	0.013578533987706478	442026
481	U	0.3831115	0.01491381100951732	442026
482	A	0.051487099999999994	0.010406971080122208	442026
483	A	0.1888714	0.012624094087497923	442026
484	A	0.206654	0.01944276923683712	442026
485	A	0.11948623	0.014753840696879577	442026
486	A	0.1565933	0.01124409754288889	442026
487	U	0.738305	0.015105626092618602	442026
488	U	0.671032	0.014297590340071295	442026
489	A	0.0696127	0.007477288063228538	442026
490	A	0.225837	0.010067760093908674	442026
491	U	0.2859919	0.009897499332583963	442026
492	U	0.2291359	0.011713907843260506	442026
493	C	0.1155988	0.01603867496333784	442026
494	C	0.026906899999999997	0.008311946920024214	442026
495	C	0.0370679	0.008340966154589048	442026
496	A	0.10905219999999999	0.0072465256106495615	442026
497	U	0.0992181	0.01117857423519207	442026
498	C	0.0444058	0.008379888377902179	442026
499	U	0.0319045	0.008320822379668972	442026
500	G	0.2400072	0.013201988700654156	442026
501	G	0.667056	0.01837972547183445	442026
502	U	0.378702	0.014314597688377414	442026
503	U	0.7110179999999999	0.015342671095425335	442026
504	U	1.8158699999999999	0.02153788171037254	442026
505	U	3.4645930000000003	0.027910764564411345	442026
506	G	0.3422762	0.013220471844317813	442026
507	G	0.0853276	0.012119872539746447	442026
508	A	0.0906949	0.008358970645390497	442026
509	U	0.03478365	0.010628818759283648	442026
510	U	0.1044603	0.011199829054838292	442026
511	U	0.05435836	0.010647260052764748	442026
512	U	0.037476	0.012705557068420888	442026
513	C	0.0851861	0.011649932419894116	442026
514	U	0.373141	0.016957772846046146	442026
515	U	0.539729	0.01716025299138681	442026
516	C	1.629497	0.025182168048045427	442026
517	G	1.0232237	0.02492345954417243	442026
518	G	0.0	0.025920023736100244	442026
519	A	0.0174889	0.015000779733737176	442026
520	A	0.0105416	0.013150877131339946	442026
521	A	0.00610455	0.013115303781845849	442026
522	A	0.00849554	0.013083480741163646	442026
523	U	0.0431819	0.010986136287457935	442026
524	U	0.1169505	0.010083613410107509	442026
525	G	0.1045391	0.012736915643467222	442026
526	G	0.0494025	0.01093522953407472	442026
527	U	0.0160087	0.008556414282425788	442026
528	G	0.0498853	0.012041883712015327	442026
529	C	0.020266469999999998	0.010471457830622248	442026
530	A	0.0326636	0.013638233717974626	442026
531	A	0.029774500000000002	0.011066020206903655	442026
532	G	0.38111300000000004	0.01744005410718671	442026
533	A	0.14619739999999998	0.014121571577823764	442026
534	A	0.03778117	0.010603703643557753	442026
535	G	0.00931374	0.011038205300908297	442026
536	C	0.023387400000000003	0.010547634425277546	442026
537	G	0.0402208	0.00871943459479455	442026
538	U	0.024888100000000003	0.007994364476517192	442026
539	G	0.00705721	0.011172833572411254	442026
540	G	0.00691213	0.012969732097225448	442026
541	A	0.1436138	0.010531785962622863	442026
542	G	0.053790199999999996	0.010742404423894122	442026
543	U	0.0845278	0.00997966223176917	442026
544	U	0.1300171	0.010650525402561133	442026
545	G	0.0388425	0.013071497680005914	442026
546	C	0.0773017	0.011803271420013181	442026
547	U	0.0717941	0.009687004134535094	442026
548	A	0.0560328	0.008364971295688946	442026
549	A	0.0629746	0.008659709691860345	442026
550	C	0.016571587000000002	0.008854060417441254	442026
551	C	0.0394944	0.0077078052621287725	442026
552	A	0.044165399999999994	0.007734086124901894	442026
553	U	0.372577	0.011873185185526249	442026
554	U	2.385865	0.02379547405222262	442026
555	G	0.03434778	0.012298747013415634	442026
556	C	0.053721500000000005	0.010536246474954922	442026
557	U	0.284442	0.012435351762342712	442026
558	C	0.325166	0.01389133514245481	442026
559	A	0.564636	0.016377427193549052	442026
560	G	1.36819	0.023589686526531036	442026
561	A	0.9309189999999999	0.016729798356537356	442026
562	C	0.0174573	0.02731068870750791	442026
563	U	0.011729	0.011634610888551453	442026
564	U	0.0122839	0.01144342465910009	442026
565	G	0.0907493	0.012812755414527352	442026
566	U	0.0373832	0.010915350172234514	442026
567	A	0.02772336	0.006949745078907571	442026
568	U	0.04022236	0.007981000599404814	442026
569	C	0.1101651	0.012024549516505806	442026
570	G	0.03713941	0.01181035273459688	442026
571	C	0.03720915	0.006970051212222188	442026
572	C	0.0279132	0.007779606643346436	442026
573	A	0.033041600000000004	0.007149926798408498	442026
574	G	0.0766609	0.010792265936257315	442026
575	U	0.0665351	0.0095538153167936	442026
576	A	0.0426616	0.006479992126731329	442026
577	G	0.0823838	0.01326160438007408	442026
578	C	0.040969	0.008816298926834321	442026
579	A	0.0484701	0.006956128076487667	442026
580	C	0.079238	0.00849224994915364	442026
581	G	0.2038408	0.012226342890562165	442026
582	A	0.2388414	0.009371298323738286	442026
583	U	1.6946409999999998	0.020471698130201606	442026
584	A	1.1240037	0.017239761480530986	442026
585	A	0.0544612	0.0068622775027610185	442026
586	C	0.039830500000000005	0.00692450670336884	442026
587	G	0.0732327	0.011238159690999235	442026
588	A	0.045178499999999996	0.007705164289131024	442026
589	U	0.03835036	0.010952120451314438	442026
590	A	0.1053631	0.010458904024590722	442026
591	U	0.0477098	0.011540955163265301	442026
592	U	0.0927077	0.009663876127206929	442026
593	U	0.0724844	0.009896154310382392	442026
594	A	0.1378676	0.007724921930544023	442026
595	U	0.1473309	0.008463480418438977	442026
596	G	0.850104	0.0173491784408052	442026
597	A	0.09742780000000001	0.010524318641988183	442026
598	A	0.0783629	0.009873578248922727	442026
599	U	3.9553480000000003	0.032787685071227576	442026
600	G	10.99696	0.05269419102348949	442026
601	U	5.2560845	0.034041044284533924	442026
602	U	0.06794392	0.008067041610764134	442026
603	G	0.0365915	0.009080094806779277	442026
604	U	0.01746994	0.008686822904658527	442026
605	A	0.0677979	0.0143467497069859	442026
606	A	0.061283199999999996	0.014006199125387302	442026
607	G	0.0685478	0.01749814180392021	442026
608	G	0.07649800000000001	0.011120619893522123	442026
609	U	0.337465	0.010903564062131244	442026
610	G	0.23348999999999998	0.013471739073987441	442026
611	A	0.297108251	0.009260393659521178	442026
612	A	0.174236416	0.007700093024135553	442026
613	U	0.001415895	0.0010631007365946089	442026
614	A	0.00029988300000000003	0.0007226292128782229	442026
615	A	0.0	0.000595114	442026
