## Supplementary material for "FAST-MaP: Chemical Mapping of RNA Structures Using Primer-less Sequencing": FAST-MaP_ROOL-env120_Supplementary_Data: bicine-DMS.csv

position	nucleotide	reactivity	std_error	reads
1	C	0.0	0.000291075	519819
2	U	0.0	0.00033957	519819
3	U	0.0	0.000361952	519819
4	G	0.0150018	0.00392285	519819
5	U	0.0	0.00356864	519819
6	G	0.0412835	0.00573001	519819
7	U	0.0135318	0.00471336	519819
8	A	0.0151967	0.00392263	519819
9	U	0.0584138	0.00570811	519819
10	G	0.0230842	0.00549718	519819
11	A	0.0115373	0.00375404	519819
12	C	0.0	0.00322684	519819
13	U	0.00275432	0.00393835	519819
14	G	0.0168808	0.00438853	519819
15	U	0.00354329	0.00577831	519819
16	C	0.0156391	0.00624639	519819
17	U	0.0358827	0.00621226	519819
18	A	0.403173	0.00946904	519819
19	A	0.1432	0.00604566	519819
20	U	0.191723	0.00834348	519819
21	C	0.818372	0.0135318	519819
22	A	4.39005	0.0278675	519819
23	A	0.055539	0.00423106	519819
24	C	0.0	0.00324119	519819
25	A	0.0436454	0.00476584	519819
26	G	0.0189228	0.00522145	519819
27	U	0.00488926	0.00411619	519819
28	G	0.01387	0.00580399	519819
29	C	0.0274215	0.00465125	519819
30	A	0.291842	0.00824908	519819
31	A	0.0456722	0.00374195	519819
32	G	0.0936145	0.00683749	519819
33	G	0.478392	0.0104865	519819
34	A	0.117608	0.00587213	519819
35	A	0.075853	0.00519905	519819
36	U	0.00914794	0.00618496	519819
37	U	0.0271379	0.00530816	519819
38	A	0.0518205	0.0056029	519819
39	G	0.494517	0.0115	519819
40	U	0.00256839	0.0060398	519819
41	U	0.023663	0.00529975	519819
42	G	0.405512	0.0109709	519819
43	U	0.000931102	0.00438584	519819
44	G	0.018763	0.00730122	519819
45	C	0.00280229	0.00516254	519819
46	U	0.0	0.00607515	519819
47	C	0.00807604	0.00617517	519819
48	U	0.0187836	0.00643958	519819
49	C	0.0610977	0.00519063	519819
50	A	0.114277	0.00612976	519819
51	A	0.0707861	0.00448901	519819
52	A	2.27918	0.0206593	519819
53	A	7.82148	0.034644	519819
54	G	0.00588966	0.00665275	519819
55	G	0.197413	0.00736487	519819
56	A	0.104423	0.0054786	519819
57	G	0.786725	0.013338	519819
58	U	0.0089152	0.00555973	519819
59	U	1.26589	0.0159026	519819
60	A	0.187729	0.00679044	519819
61	U	0.043932	0.00559747	519819
62	G	0.902036	0.0144881	519819
63	U	0.00121255	0.00522065	519819
64	G	0.0849487	0.00771469	519819
65	A	0.0160892	0.00342216	519819
66	A	0.0140303	0.00365894	519819
67	G	0.0256816	0.00688053	519819
68	G	0.095666	0.00709766	519819
69	A	1.09876	0.0150441	519819
70	A	2.15143	0.0201178	519819
71	A	3.02505	0.0235598	519819
72	G	0.0244582	0.00666858	519819
73	A	0.0146399	0.00423788	519819
74	U	0.0042808	0.00589805	519819
75	U	0.00449737	0.00326053	519819
76	A	0.0104029	0.00355014	519819
77	A	0.0358399	0.00340084	519819
78	A	0.0126669	0.00378487	519819
79	U	0.0385516	0.0051197	519819
80	G	0.268365	0.0087476	519819
81	G	0.272323	0.0104665	519819
82	A	0.0897154	0.00516417	519819
83	U	0.0550808	0.00540025	519819
84	A	0.662681	0.0121783	519819
85	C	0.00269454	0.00363714	519819
86	A	0.0601888	0.00491676	519819
87	U	0.00515363	0.00556948	519819
88	U	0.0	0.00504284	519819
89	U	0.00332034	0.00362112	519819
90	A	0.0342788	0.0037093	519819
91	A	0.0373991	0.00398615	519819
92	U	0.00266843	0.0056256	519819
93	U	0.0199628	0.00451724	519819
94	A	0.0430598	0.00430331	519819
95	A	0.332053	0.0084515	519819
96	G	0.56187	0.0118116	519819
97	U	0.00682045	0.00458939	519819
98	A	0.915428	0.0133066	519819
99	C	0.005991	0.00395413	519819
100	A	0.0117008	0.00383777	519819
101	A	0.0153322	0.00335425	519819
102	U	0.0398654	0.00626567	519819
103	U	0.0218268	0.00415187	519819
104	A	0.0378642	0.00489949	519819
105	C	0.0027301	0.00492325	519819
106	U	0.0146756	0.00490698	519819
107	A	0.0470672	0.00441925	519819
108	C	0.0367128	0.00397172	519819
109	A	0.543343	0.0103322	519819
110	A	1.30366	0.0152842	519819
111	A	2.81603	0.0218117	519819
112	A	0.116218	0.00533973	519819
113	U	0.000840235	0.00515899	519819
114	C	0.00351639	0.00443814	519819
115	U	0.0329366	0.00527329	519819
116	A	0.153922	0.00600485	519819
117	U	0.0530094	0.00472378	519819
118	A	0.0626391	0.00448491	519819
119	A	1.56732	0.0167128	519819
120	U	0.0516871	0.00532168	519819
121	G	0.041507	0.00621303	519819
122	A	0.170838	0.00660966	519819
123	C	0.173839	0.00675014	519819
124	U	1.70804	0.0177259	519819
125	G	1.27586	0.0155176	519819
126	G	0.142889	0.0071661	519819
127	G	0.412509	0.0101827	519819
128	U	0.230529	0.00800086	519819
129	A	1.30797	0.015306	519819
130	A	1.55559	0.0164873	519819
131	G	0.917369	0.0176836	519819
132	U	1.30324	0.0162552	519819
133	C	2.65902	0.0214871	519819
134	A	0.795638	0.0124339	519819
135	C	0.0121811	0.00481561	519819
136	C	0.00330654	0.00373014	519819
137	C	0.0165519	0.00562357	519819
138	G	0.252369	0.00926606	519819
139	U	0.0275628	0.00506657	519819
140	A	0.176733	0.00667279	519819
141	A	0.0702124	0.00459535	519819
142	G	0.0714623	0.00703901	519819
143	A	0.0516019	0.00431269	519819
144	A	0.0591362	0.00449592	519819
145	G	0.0756605	0.0067448	519819
146	G	0.132022	0.00708523	519819
147	A	0.101697	0.00527918	519819
148	U	0.0661143	0.00578559	519819
149	G	0.473005	0.0107625	519819
150	A	3.0547	0.021541	519819
151	G	0.397284	0.00983943	519819
152	U	1.16496	0.0145227	519819
153	U	0.0421767	0.00469518	519819
154	A	0.0472831	0.00524473	519819
155	G	0.421855	0.0101991	519819
156	U	0.0097808	0.00470847	519819
157	A	0.0470175	0.00482353	519819
158	G	0.126729	0.00684292	519819
159	A	0.0177425	0.00327133	519819
160	G	0.192988	0.00721539	519819
161	A	0.0235769	0.00327298	519819
162	U	0.00465945	0.00378484	519819
163	A	0.0257	0.00361728	519819
164	U	0.0451266	0.00407731	519819
165	A	0.108483	0.00549297	519819
166	A	0.136876	0.00536493	519819
167	U	0.049115	0.00472254	519819
168	A	0.811288	0.0117622	519819
169	A	0.223962	0.00641849	519819
170	U	0.0109753	0.00394158	519819
171	A	0.0341024	0.00383151	519819
172	U	0.00223156	0.00478695	519819
173	C	0.0	0.00445592	519819
174	U	0.00824355	0.00588184	519819
175	U	0.00527902	0.00456783	519819
176	A	0.0531547	0.00416678	519819
177	C	0.0148145	0.00311001	519819
178	A	0.0821289	0.00484801	519819
179	G	0.252099	0.0083113	519819
180	U	0.530252	0.0105904	519819
181	U	0.00805964	0.00521622	519819
182	C	0.0153655	0.00460076	519819
183	A	0.0257749	0.00392596	519819
184	A	0.0770198	0.00452759	519819
185	C	0.0144135	0.0043167	519819
186	U	0.018218	0.00472405	519819
187	G	0.120761	0.00724016	519819
188	A	0.0592425	0.00408049	519819
189	U	0.0622428	0.00524711	519819
190	G	0.801531	0.0128203	519819
191	U	0.0264219	0.00489916	519819
192	G	0.0847837	0.00756028	519819
193	C	0.0789256	0.00537641	519819
194	A	0.109718	0.00503948	519819
195	A	0.276434	0.00715419	519819
196	G	0.529	0.0111091	519819
197	U	0.00932439	0.00518008	519819
198	U	0.00392557	0.00502093	519819
199	U	0.0208004	0.00434769	519819
200	A	0.0481773	0.00454752	519819
201	U	0.0237045	0.00449427	519819
202	A	0.0553726	0.00496	519819
203	A	0.105607	0.00601296	519819
204	G	1.03759	0.0147789	519819
205	U	0.0103706	0.00531886	519819
206	A	0.0734592	0.00569403	519819
207	G	0.191689	0.00823574	519819
208	A	0.481427	0.00929038	519819
209	C	0.0653891	0.00574789	519819
210	G	1.84749	0.0181515	519819
211	U	0.0353814	0.00441485	519819
212	A	0.298058	0.0088483	519819
213	G	0.306356	0.010081	519819
214	U	0.0394428	0.00528	519819
215	G	0.252045	0.0085178	519819
216	U	0.054844	0.00546977	519819
217	G	0.203735	0.0079348	519819
218	A	0.258441	0.00722918	519819
219	A	0.23771	0.00669288	519819
220	A	0.46713	0.00937348	519819
221	G	0.123176	0.00780562	519819
222	A	0.057855	0.00506214	519819
223	C	0.00509088	0.00503697	519819
224	U	0.0107453	0.00591497	519819
225	U	0.0123791	0.00505498	519819
226	A	0.0449262	0.00423114	519819
227	U	0.00736684	0.00512656	519819
228	C	0.0131007	0.00703281	519819
229	G	0.107082	0.00721537	519819
230	C	0.0133514	0.00454784	519819
231	U	0.0294329	0.00492889	519819
232	A	0.0436744	0.00371365	519819
233	A	0.0876257	0.00466761	519819
234	C	0.00667071	0.00438221	519819
235	G	0.239206	0.00904125	519819
236	C	1.43324	0.0152745	519819
237	A	0.0406448	0.00411619	519819
238	A	0.0210356	0.00385038	519819
239	U	0.160175	0.00671105	519819
240	A	0.676237	0.011006	519819
241	G	0.591597	0.0113139	519819
242	A	0.422119	0.00882093	519819
243	C	0.0758672	0.00567362	519819
244	G	0.0705253	0.00660617	519819
245	U	0.00563484	0.00544426	519819
246	U	0.00583325	0.00367805	519819
247	A	0.0307442	0.00353727	519819
248	U	0.00589108	0.00541967	519819
249	C	0.00755403	0.00466573	519819
250	U	0.0227875	0.00564692	519819
251	C	0.0605721	0.00517331	519819
252	G	0.0524504	0.00789545	519819
253	A	0.236225	0.0066734	519819
254	A	1.94618	0.0173389	519819
255	A	6.26498	0.0288496	519819
256	G	0.0293506	0.00636268	519819
257	G	0.24858	0.00818955	519819
258	A	0.110455	0.00502762	519819
259	U	0.0111818	0.00385549	519819
260	A	0.019618	0.0033145	519819
261	A	0.0407194	0.00347293	519819
262	A	0.0701263	0.00460999	519819
263	A	0.0581015	0.00558118	519819
264	G	0.725142	0.013281	519819
265	A	1.29546	0.0145176	519819
266	A	0.0960548	0.0047	519819
267	A	0.114049	0.00534538	519819
268	C	0.00653604	0.00450153	519819
269	C	0.0100382	0.00522468	519819
270	A	0.0894034	0.00524428	519819
271	A	0.0340062	0.00351528	519819
272	G	0.438394	0.00928188	519819
273	A	0.193382	0.00613981	519819
274	A	0.0807529	0.00467277	519819
275	G	0.107949	0.00634501	519819
276	A	0.123702	0.00509067	519819
277	U	0.00649623	0.00407432	519819
278	A	0.0383344	0.00390946	519819
279	U	0.00530675	0.00386748	519819
280	A	0.0260892	0.00390357	519819
281	C	0.00918302	0.00329184	519819
282	A	0.0279874	0.00400441	519819
283	A	0.0733724	0.00402713	519819
284	A	0.114508	0.00525095	519819
285	U	0.0209217	0.00625791	519819
286	U	0.0340993	0.00453674	519819
287	G	0.308617	0.00916702	519819
288	G	0.0444626	0.00683398	519819
289	U	0.176354	0.00661616	519819
290	A	1.05815	0.0128212	519819
291	A	5.43572	0.0265903	519819
292	C	1.28031	0.0143739	519819
293	U	0.00222867	0.00487711	519819
294	U	0.0058581	0.00432122	519819
295	G	0.153971	0.00690198	519819
296	U	0.00851105	0.00422142	519819
297	A	0.0382744	0.00404507	519819
298	U	0.0483776	0.00451699	519819
299	A	0.0720237	0.00447857	519819
300	A	0.190208	0.00600549	519819
301	G	0.158695	0.00744601	519819
302	C	0.431482	0.0085841	519819
303	C	0.00774346	0.00317093	519819
304	C	0.0	0.00335821	519819
305	U	0.0105259	0.00551566	519819
306	U	0.00898505	0.00374666	519819
307	G	0.0287548	0.00496142	519819
308	G	0.467959	0.00957874	519819
309	U	0.0259675	0.00458662	519819
310	A	0.382886	0.00805979	519819
311	A	0.863955	0.0118471	519819
312	U	0.263651	0.00751952	519819
313	A	0.0441202	0.00465659	519819
314	C	0.0267702	0.00421716	519819
315	C	0.0332157	0.00373289	519819
316	A	1.75707	0.0162337	519819
317	A	1.26594	0.0138086	519819
318	A	0.95318	0.0123268	519819
319	U	1.68502	0.0161153	519819
320	A	0.0669718	0.00432824	519819
321	A	0.0774392	0.00420659	519819
322	G	0.120207	0.00733742	519819
323	U	0.00894592	0.00539896	519819
324	U	0.0136174	0.00368106	519819
325	A	0.053252	0.0041419	519819
326	G	0.322888	0.00922764	519819
327	U	0.00396666	0.004988	519819
328	U	0.0557021	0.00594094	519819
329	C	0.0574232	0.00458234	519819
330	C	0.04138	0.00401194	519819
331	U	0.0987203	0.00621869	519819
332	C	0.0718391	0.00541026	519819
333	A	4.99229	0.025658	519819
334	U	0.0352645	0.00491364	519819
335	G	0.025553	0.00612762	519819
336	A	2.37714	0.0184457	519819
337	U	1.05399	0.0130686	519819
338	G	0.0253019	0.0047718	519819
339	U	0.029197	0.00539884	519819
340	C	0.0197431	0.00574419	519819
341	G	3.15927	0.021401	519819
342	U	0.0105015	0.00456166	519819
343	G	0.0507731	0.00538843	519819
344	G	0.0604111	0.00516037	519819
345	A	0.259493	0.00683539	519819
346	A	0.151287	0.00533348	519819
347	A	0.337382	0.00771092	519819
348	C	0.00737202	0.00395779	519819
349	A	0.114105	0.00541018	519819
350	U	0.0259683	0.00467268	519819
351	G	0.062013	0.00543598	519819
352	A	0.134146	0.00570568	519819
353	C	0.013989	0.00376854	519819
354	U	0.0144723	0.00445097	519819
355	A	0.531351	0.00926594	519819
356	U	0.256929	0.00740461	519819
357	A	4.63288	0.0247498	519819
358	A	0.0195916	0.00327862	519819
359	G	0.429699	0.0102249	519819
360	A	0.144544	0.00581986	519819
361	U	0.0137648	0.00539206	519819
362	A	0.0638836	0.00436446	519819
363	A	0.0240536	0.0035895	519819
364	G	0.508761	0.0105122	519819
365	U	0.0062561	0.0059607	519819
366	U	0.0187235	0.00468529	519819
367	G	0.161424	0.00802906	519819
368	A	0.898776	0.0119115	519819
369	A	0.376087	0.00862727	519819
370	U	0.0785727	0.00673011	519819
371	U	0.0832456	0.00608701	519819
372	C	0.225126	0.0101558	519819
373	G	0.111524	0.0102791	519819
374	A	0.274389	0.00710446	519819
375	U	0.125999	0.00585799	519819
376	A	0.378505	0.00898673	519819
377	G	0.480828	0.0105717	519819
378	U	0.151192	0.00655495	519819
379	A	0.368631	0.00853658	519819
380	G	0.155423	0.00801875	519819
381	C	0.0936356	0.00507207	519819
382	C	0.0812592	0.00494965	519819
383	C	0.148767	0.00618045	519819
384	A	0.355428	0.00808071	519819
385	A	0.355503	0.00773911	519819
386	G	2.00942	0.0176581	519819
387	A	0.334559	0.00773156	519819
388	G	0.126735	0.00713735	519819
389	G	0.282429	0.0084349	519819
390	A	1.77723	0.0164486	519819
391	A	1.083	0.0130391	519819
392	U	0.272092	0.0082442	519819
393	C	0.410103	0.00858426	519819
394	A	1.51642	0.0151716	519819
395	A	1.13691	0.0131047	519819
396	A	1.05556	0.012797	519819
397	U	0.741019	0.0112838	519819
398	G	0.600444	0.010909	519819
399	A	1.00121	0.0125173	519819
400	G	0.84482	0.0129823	519819
401	U	0.504152	0.00960151	519819
402	A	0.417167	0.00824925	519819
403	A	0.33283	0.00742025	519819
404	A	0.551455	0.00926543	519819
405	A	0.522521	0.00929777	519819
406	C	0.834272	0.0114601	519819
407	A	0.682266	0.0105079	519819
408	A	0.801737	0.0111886	519819
409	G	0.683825	0.0116521	519819
410	U	0.33544	0.00806304	519819
411	A	0.395211	0.00831875	519819
412	U	0.310951	0.00837441	519819
413	U	0.39718	0.00883248	519819
414	A	1.06932	0.0128324	519819
415	U	0.855621	0.0119051	519819
416	A	1.3326	0.0142295	519819
417	G	0.770554	0.0123796	519819
418	G	0.917153	0.0129626	519819
419	U	0.794489	0.0113327	519819
420	A	0.718501	0.010565	519819
421	A	0.596474	0.00967017	519819
422	A	0.349148	0.00768523	519819
423	U	0.26969	0.00732204	519819
424	A	0.36128	0.008154	519819
425	U	0.272631	0.00813483	519819
426	U	0.365791	0.00822004	519819
427	A	0.87745	0.0116992	519819
428	U	0.35865	0.00829597	519819
429	G	0.494062	0.00961199	519819
430	U	0.157386	0.00674298	519819
431	U	0.165666	0.00656823	519819
432	U	0.224643	0.00708036	519819
433	U	0.343169	0.0082049	519819
434	U	0.466949	0.009679	519819
435	C	0.75773	0.0117142	519819
436	U	0.649137	0.0105203	519819
437	A	0.711399	0.010652	519819
438	U	0.395257	0.00914644	519819
439	C	0.533315	0.00981237	519819
440	U	0.333385	0.00877049	519819
441	G	0.408383	0.00989676	519819
442	A	0.982938	0.0121723	519819
443	A	0.557227	0.00954354	519819
444	U	0.368789	0.00850509	519819
445	G	0.328438	0.0090329	519819
446	A	0.276601	0.00719122	519819
447	U	0.106958	0.00660362	519819
448	U	0.160115	0.00649644	519819
449	G	0.357486	0.00936613	519819
450	U	1.10787	0.0133084	519819
451	G	0.237085	0.00776305	519819
452	C	0.0245059	0.00413755	519819
453	C	0.0132754	0.00365517	519819
454	U	0.0215584	0.0053264	519819
455	U	0.0649355	0.00527616	519819
456	G	0.160134	0.0069506	519819
457	A	0.701819	0.0105355	519819
458	A	0.793512	0.0108562	519819
459	A	0.817555	0.0110345	519819
460	A	0.320453	0.00717916	519819
461	A	0.166737	0.00681566	519819
462	G	0.313962	0.00871587	519819
463	G	1.09137	0.0134775	519819
464	U	0.0830805	0.00565835	519819
465	G	0.143367	0.00654286	519819
466	G	0.181265	0.00716459	519819
467	G	0.602876	0.0109853	519819
468	U	0.171109	0.00677431	519819
469	G	0.100015	0.00650203	519819
470	A	0.9265	0.0118382	519819
471	G	0.0520719	0.00636949	519819
472	G	0.0476678	0.00519265	519819
473	U	0.179896	0.00727024	519819
474	C	0.57208	0.010982	519819
475	U	0.151394	0.00707884	519819
476	G	0.359047	0.0094245	519819
477	U	0.268422	0.00786996	519819
478	G	0.0201476	0.00569352	519819
479	G	0.0596321	0.0056472	519819
480	G	0.478816	0.0105982	519819
481	U	0.203915	0.00840674	519819
482	A	0.23512	0.00654646	519819
483	A	0.455801	0.00853467	519819
484	A	0.974311	0.0122132	519819
485	A	1.26754	0.0138015	519819
486	A	0.72247	0.010772	519819
487	U	0.215411	0.00764882	519819
488	U	0.21073	0.0072369	519819
489	A	0.579976	0.00961855	519819
490	A	3.27309	0.021052	519819
491	U	0.169494	0.00693612	519819
492	U	0.1341	0.00684987	519819
493	C	0.00241446	0.0100802	519819
494	C	0.0717055	0.00417663	519819
495	C	0.142356	0.00526763	519819
496	A	0.280084	0.0071359	519819
497	U	0.151177	0.00694937	519819
498	C	0.0230196	0.0046823	519819
499	U	0.0214939	0.00464193	519819
500	G	0.0794289	0.00622265	519819
501	G	0.48728	0.00954187	519819
502	U	0.013148	0.0051746	519819
503	U	0.0776678	0.00531475	519819
504	U	1.16285	0.0139954	519819
505	U	0.417979	0.00876561	519819
506	G	0.135263	0.00714074	519819
507	G	0.333468	0.00868631	519819
508	A	0.065867	0.00432416	519819
509	U	0.0101335	0.00460825	519819
510	U	0.011891	0.00448594	519819
511	U	0.0112872	0.00475789	519819
512	U	0.00731059	0.00440106	519819
513	C	0.0230917	0.00427607	519819
514	U	0.0913361	0.00642928	519819
515	U	1.4897	0.0152572	519819
516	C	1.46493	0.0152487	519819
517	G	0.476262	0.0101496	519819
518	G	0.231709	0.00816233	519819
519	A	0.0915747	0.00479336	519819
520	A	0.0462942	0.00343629	519819
521	A	0.0667172	0.00430814	519819
522	A	0.0573168	0.00437715	519819
523	U	0.0119043	0.00609272	519819
524	U	0.083942	0.00559341	519819
525	G	0.83517	0.0129283	519819
526	G	2.31952	0.0192985	519819
527	U	0.0108526	0.00466709	519819
528	G	0.080807	0.00713435	519819
529	C	0.0144877	0.00467434	519819
530	A	0.0523471	0.00496985	519819
531	A	0.0528396	0.00393613	519819
532	G	0.585385	0.0111703	519819
533	A	0.957319	0.0128141	519819
534	A	0.176752	0.00605126	519819
535	G	0.359868	0.00950011	519819
536	C	0.014431	0.00598492	519819
537	G	0.580239	0.0109772	519819
538	U	0.00781845	0.00494399	519819
539	G	0.0472224	0.00598328	519819
540	G	0.312826	0.00874693	519819
541	A	0.262795	0.00716688	519819
542	G	0.0918233	0.00676223	519819
543	U	0.0178807	0.00597449	519819
544	U	0.0279274	0.00539784	519819
545	G	0.0534201	0.00663149	519819
546	C	0.0521645	0.0054571	519819
547	U	0.0604272	0.0057823	519819
548	A	1.41241	0.0151597	519819
549	A	0.184524	0.00653423	519819
550	C	0.00207829	0.00363904	519819
551	C	0.00639947	0.0031738	519819
552	A	0.102358	0.00576509	519819
553	U	0.0573272	0.00628718	519819
554	U	1.05109	0.0134261	519819
555	G	0.854035	0.013121	519819
556	C	0.0131093	0.0041644	519819
557	U	0.0687255	0.00680879	519819
558	C	0.776537	0.0118909	519819
559	A	1.06603	0.0136728	519819
560	G	0.699865	0.0123489	519819
561	A	0.86628	0.0121743	519819
562	C	0.0331549	0.00482211	519819
563	U	0.00831412	0.00528623	519819
564	U	0.055441	0.00525336	519819
565	G	0.738807	0.0122106	519819
566	U	0.0151843	0.00434862	519819
567	A	0.0262854	0.00366312	519819
568	U	0.0129027	0.00567877	519819
569	C	0.022705	0.00738806	519819
570	G	0.144643	0.00826782	519819
571	C	0.0436666	0.00434725	519819
572	C	0.0296143	0.00475063	519819
573	A	0.0925887	0.00510934	519819
574	G	0.713911	0.0123903	519819
575	U	0.0970221	0.00609228	519819
576	A	0.561162	0.0101214	519819
577	G	0.782877	0.0134089	519819
578	C	0.0479771	0.00418287	519819
579	A	0.0995853	0.00546725	519819
580	C	0.0765045	0.00508549	519819
581	G	0.242566	0.00915079	519819
582	A	0.651743	0.0105762	519819
583	U	1.5951	0.0163307	519819
584	A	0.269054	0.00709609	519819
585	A	0.117973	0.00520892	519819
586	C	0.0419594	0.00476347	519819
587	G	0.267078	0.00952621	519819
588	A	0.660832	0.0107583	519819
589	U	0.0133379	0.00427442	519819
590	A	0.0453417	0.00413364	519819
591	U	0.0349808	0.0056536	519819
592	U	0.0159863	0.00564264	519819
593	U	0.0276166	0.0049037	519819
594	A	0.0490477	0.00452394	519819
595	U	0.0394661	0.00525086	519819
596	G	0.234245	0.00863568	519819
597	A	0.0852467	0.0048871	519819
598	A	0.0982618	0.00506225	519819
599	U	0.100165	0.00635844	519819
600	G	1.09583	0.0146455	519819
601	U	0.119082	0.00695971	519819
602	U	0.0330591	0.0049887	519819
603	G	0.334796	0.00950029	519819
604	U	0.115593	0.00651957	519819
605	A	0.320637	0.00802864	519819
606	A	0.116183	0.00531914	519819
607	G	0.0650846	0.00758374	519819
608	G	0.223247	0.0086377	519819
609	U	0.0693347	0.00554627	519819
610	G	0.298705	0.00885056	519819
611	A	2.73168	0.0209765	519819
612	A	1.64072	0.016779	519819
613	U	0.0	0.000520868	519819
614	A	0.0	0.000394409	519819
615	A	0.0	0.000393491	519819
