## Supplementary material for "FAST-MaP: Chemical Mapping of RNA Structures Using Primer-less Sequencing": FAST-MaP_ROOL-env120_Supplementary_Data: hepes-2A3.csv

position	nucleotide	reactivity	std_error	reads
1	C	3.75729e-08	0.000587688	416379
2	U	0.0	0.0007364622801977029	416379
3	U	7.27557e-05	0.0009339241173762459	416379
4	G	0.0019062480000000001	0.008934573692281015	416379
5	U	0.0	0.010232300837744167	416379
6	G	0.43534700000000004	0.018494972045937242	416379
7	U	0.15387225	0.013587346620293457	416379
8	A	0.517042	0.018203793566452024	416379
9	U	10.986436	0.06910261085726067	416379
10	G	0.5618110000000001	0.019680528549812885	416379
11	A	0.02603968	0.0067896295609701715	416379
12	C	0.005753139	0.006815137646159467	416379
13	U	0.0	0.008483856837105397	416379
14	G	0.011116319999999999	0.009635020611290875	416379
15	U	0.0574153	0.018118842751470084	416379
16	C	0.00997614	0.016174175778072897	416379
17	U	0.0	0.014132202403079287	416379
18	A	0.00351572	0.009182361222850035	416379
19	A	0.01876256	0.008406675303947453	416379
20	U	0.0420944	0.009548002104576642	416379
21	C	0.02081647	0.012153905452129368	416379
22	A	0.0	0.011131716140222944	416379
23	A	0.0110895	0.009918173837728394	416379
24	C	0.006561890000000001	0.007008806717409177	416379
25	A	0.01782227	0.007949859478418472	416379
26	G	0.0407413	0.011555840892717413	416379
27	U	0.005303592	0.008421198967706439	416379
28	G	0.0175938	0.014701876323707801	416379
29	C	0.01085535	0.009270841120437778	416379
30	A	0.011531489999999998	0.009452105599589967	416379
31	A	0.01772945	0.009676231059767022	416379
32	G	0.0311757	0.012634917353069628	416379
33	G	0.04289432	0.019506127834926647	416379
34	A	0.02077327	0.011082808033057326	416379
35	A	0.014557973	0.010292718007921912	416379
36	U	0.0542019	0.011067092522324911	416379
37	U	0.1412872	0.012720423459747714	416379
38	A	0.02194445	0.010417263661950771	416379
39	G	0.039765800000000004	0.012763670087106608	416379
40	U	0.01664815	0.01051821033049349	416379
41	U	0.012519700000000002	0.011832017180379684	416379
42	G	0.0864858	0.014669496360134524	416379
43	U	0.0500108	0.011786023428391783	416379
44	G	0.05214536	0.017492999881381123	416379
45	C	0.00148449	0.018853392092207176	416379
46	U	0.0223238	0.016605712521900406	416379
47	C	0.0180238	0.018752892127082692	416379
48	U	0.0169001	0.015355762599197085	416379
49	C	0.0170868284	0.017315393960522528	416379
50	A	0.0221496	0.01798735767465861	416379
51	A	0.0531697	0.01709505878723147	416379
52	A	0.0588661	0.016949494433475	416379
53	A	0.0944599	0.01756336267659471	416379
54	G	0.09944819999999999	0.014125487242785647	416379
55	G	0.0534886	0.011980269325407505	416379
56	A	0.0190727	0.011144858960798922	416379
57	G	0.016524	0.012793625818523849	416379
58	U	0.239228	0.014453952348420137	416379
59	U	0.509924	0.01787657575068559	416379
60	A	0.090506	0.009740926404084983	416379
61	U	0.0277159	0.009462303904953593	416379
62	G	0.0261872	0.01172726527647857	416379
63	U	0.0	0.010109719638773372	416379
64	G	0.02801236	0.012179148377144438	416379
65	A	0.0109238	0.014594906210116596	416379
66	A	0.00927224	0.014950746792722428	416379
67	G	0.00854585	0.017754314952991006	416379
68	G	0.012422	0.0139309597016286	416379
69	A	0.2670532	0.018176525270799146	416379
70	A	0.027351788	0.012052234464069307	416379
71	A	0.0727434	0.013955482240682332	416379
72	G	0.1133962	0.01726121167589344	416379
73	A	0.01097805	0.009236985376842382	416379
74	U	0.011427949	0.009722622653857343	416379
75	U	0.0011144	0.009564281418888718	416379
76	A	0.0	0.013301082297952297	416379
77	A	0.0	0.01262639034943875	416379
78	A	0.0	0.01287708069073111	416379
79	U	0.00231217	0.008703958451796516	416379
80	G	0.0236608	0.01235338504398693	416379
81	G	0.0030417	0.020664475966907556	416379
82	A	0.0511288	0.009090187156049099	416379
83	U	0.1348235	0.01213767113616117	416379
84	A	0.134448	0.01780425189357868	416379
85	C	0.0175137	0.011471632694751868	416379
86	A	0.00664903	0.00982779234941907	416379
87	U	0.000969403	0.010821560059607858	416379
88	U	0.000819306	0.010127974611233975	416379
89	U	0.000377258	0.011041573551808636	416379
90	A	0.0197476	0.009403506007793052	416379
91	A	0.00955209	0.008844227922509686	416379
92	U	0.01785236	0.008084258661627547	416379
93	U	0.0372764	0.008539471006672487	416379
94	A	0.0117036	0.012269037454132251	416379
95	A	0.00402871	0.012267772375618973	416379
96	G	0.084886371	0.01481932888696381	416379
97	U	0.00711088	0.009967781100375349	416379
98	A	0.00265591	0.008990120102701633	416379
99	C	0.0113167	0.011779284268282179	416379
100	A	0.01110041	0.011318026405787364	416379
101	A	0.01139013	0.008388754526298883	416379
102	U	0.070867	0.0122189875777701	416379
103	U	0.03232954	0.008859724522534546	416379
104	A	0.0170151	0.01025726110898031	416379
105	C	0.0222804	0.011439391590574213	416379
106	U	0.00791595	0.00864266070182094	416379
107	A	0.03057714	0.00967900917740034	416379
108	C	0.0525461	0.010613269240210577	416379
109	A	0.0301597	0.012477476665576257	416379
110	A	0.576822	0.018491415165422034	416379
111	A	0.2052649	0.014139041512355071	416379
112	A	0.216739	0.014213660050542929	416379
113	U	0.038188030000000005	0.015284492425883825	416379
114	C	0.044730400000000003	0.010598450684821814	416379
115	U	0.096938	0.012670450495641424	416379
116	A	0.1368712	0.010985355044262339	416379
117	U	0.1099487	0.01009033949503187	416379
118	A	0.1008212	0.011600005027947186	416379
119	A	0.0542478	0.008365475736770742	416379
120	U	0.0774331	0.008893903470248595	416379
121	G	0.35365599999999997	0.015501017361657266	416379
122	A	0.5647626	0.016890994157941087	416379
123	C	1.9554529999999999	0.03256510456700547	416379
124	U	4.56811	0.04284280973664076	416379
125	G	0.1097329	0.020413368671936535	416379
126	G	0.12957380000000002	0.021465974830181832	416379
127	G	0.596433	0.024931703841695217	416379
128	U	1.678424	0.02894185355242473	416379
129	A	1.6833200000000001	0.03220728359269064	416379
130	A	2.146081	0.03374521707738743	416379
131	G	3.6082099999999997	0.04906008170417167	416379
132	U	3.0421699999999996	0.03662470063577312	416379
133	C	1.593286	0.029645466125699557	416379
134	A	0.1973791	0.014713497317714779	416379
135	C	0.0219825	0.01956939533794798	416379
136	C	0.0141825	0.016594538815176516	416379
137	C	0.0180707	0.01717527079414179	416379
138	G	0.0696486	0.018149778297268538	416379
139	U	0.0708825	0.012745669652085763	416379
140	A	0.0931145	0.015156386465714709	416379
141	A	0.07413739999999999	0.013974292358828048	416379
142	G	0.02775158	0.016728491007407094	416379
143	A	0.0404681	0.013848837322591382	416379
144	A	0.0279702	0.011373299440254794	416379
145	G	0.07687079999999999	0.013336478672906878	416379
146	G	0.07151038	0.01235979863145027	416379
147	A	0.07459244000000001	0.009118545894779496	416379
148	U	0.1420161	0.01136734426540342	416379
149	G	0.0247421	0.013858394084813723	416379
150	A	0.02772119	0.009148003096616224	416379
151	G	0.2818553	0.01417796187054049	416379
152	U	1.858871	0.026142381446226354	416379
153	U	0.2316341	0.014146865094320367	416379
154	A	0.01856853	0.009035990943228087	416379
155	G	0.002242721	0.012817631235544266	416379
156	U	0.0287655	0.012112791162754355	416379
157	A	0.031991519999999996	0.009966107570365675	416379
158	G	0.0182673	0.013070431464955547	416379
159	A	0.0136548	0.009809261640969721	416379
160	G	0.01378395	0.01369523066164276	416379
161	A	0.0182267	0.010367108808148971	416379
162	U	0.0391295	0.011971181436266012	416379
163	A	0.0157691	0.008874522264663039	416379
164	U	0.0262142	0.01045027912462629	416379
165	A	0.11434760000000001	0.017531577040540303	416379
166	A	0.0953778	0.010385184064950414	416379
167	U	0.1592819	0.012804175277627216	416379
168	A	0.067195	0.01182910120139734	416379
169	A	0.025075930000000003	0.007373346286185127	416379
170	U	0.018408769999999998	0.01015884116878003	416379
171	A	0.013488439999999999	0.008121103396029384	416379
172	U	0.01745601	0.01332176731640363	416379
173	C	0.0105328	0.011392692482464365	416379
174	U	0.00902264	0.012177842884928349	416379
175	U	0.008137120000000001	0.010760768940521862	416379
176	A	0.01245607	0.006822114158015827	416379
177	C	0.027093620000000002	0.008578379232331712	416379
178	A	0.0345159	0.009910471642263047	416379
179	G	0.02611191	0.011273210262857693	416379
180	U	0.0258171	0.008502548775337898	416379
181	U	0.030287349999999998	0.007446859664241029	416379
182	C	0.0309839	0.010020331847608642	416379
183	A	0.0040095700000000005	0.008638192439770025	416379
184	A	0.010074920000000001	0.007226519620951707	416379
185	C	0.0	0.007916507755847901	416379
186	U	0.035749	0.00864999830410388	416379
187	G	0.0726218	0.011252977702883802	416379
188	A	0.04338939	0.006714766381557887	416379
189	U	0.022323859999999997	0.0063486430938035875	416379
190	G	0.0423442	0.009884709620267051	416379
191	U	0.020045300000000002	0.00877644759891495	416379
192	G	0.0579096	0.011848307117428212	416379
193	C	0.02578474	0.010014053545373122	416379
194	A	0.0380259	0.009560195542273182	416379
195	A	0.0588501	0.009165953027645298	416379
196	G	0.045208399999999996	0.010389666234369611	416379
197	U	0.00542463	0.012093187106772143	416379
198	U	0.0325311	0.011142234612760584	416379
199	U	0.0364347	0.011528539644707824	416379
200	A	0.0952191	0.009954538879029003	416379
201	U	0.02373736	0.007974281784718922	416379
202	A	0.0710704	0.011643185156030115	416379
203	A	0.1077388	0.012143724697048266	416379
204	G	0.16054880000000002	0.016574172049607785	416379
205	U	0.03653476	0.014441892375945752	416379
206	A	0.01986183	0.008896164003102685	416379
207	G	0.105661	0.013471190778357347	416379
208	A	0.14725159999999998	0.011388006268302631	416379
209	C	0.0483431	0.010655507810278212	416379
210	G	0.0634488	0.012816191672177816	416379
211	U	0.0207956	0.009055448136746188	416379
212	A	0.0486569	0.011124201359832534	416379
213	G	0.0376878	0.010927166193126194	416379
214	U	0.0267819	0.011705973136634134	416379
215	G	0.0318030456	0.010351656945755109	416379
216	U	0.03792296	0.010095282453601782	416379
217	G	0.1784655	0.015822697005567668	416379
218	A	0.1105228	0.014401675686839362	416379
219	A	0.03793058	0.012645650799816511	416379
220	A	0.04031026	0.012959341719875282	416379
221	G	0.0418872	0.013391848436466866	416379
222	A	0.01587422	0.009119373753109367	416379
223	C	0.02498661	0.013017698132926574	416379
224	U	0.01825778	0.02404186470566707	416379
225	U	0.00826899	0.02351249412365477	416379
226	A	0.012488599999999999	0.00794192353442162	416379
227	U	0.02915703	0.008543089338558974	416379
228	C	0.000816499	0.013917501019938888	416379
229	G	0.02958902	0.012927162205975447	416379
230	C	0.0115041	0.010044248880195075	416379
231	U	0.00622362	0.007813627187228733	416379
232	A	0.024986500000000002	0.008013654504937183	416379
233	A	0.02751168	0.007721876246431304	416379
234	C	0.021806350000000002	0.008204629783140736	416379
235	G	0.1737722	0.01654947056675832	416379
236	C	0.2085711	0.011337597920547369	416379
237	A	0.1018978	0.01084604725682587	416379
238	A	0.133193	0.01129780143700977	416379
239	U	2.485654	0.029634265607401174	416379
240	A	1.555569	0.023371582950378007	416379
241	G	0.1004803	0.012282127507984927	416379
242	A	0.030148220000000003	0.009037833237065177	416379
243	C	0.053173200000000004	0.010614623176509847	416379
244	G	0.052898600000000004	0.010456153815442846	416379
245	U	0.0182209	0.00873168303536609	416379
246	U	0.030726200000000002	0.00789135625375005	416379
247	A	0.0460966	0.007839090524474126	416379
248	U	0.05251	0.011789855478333907	416379
249	C	0.349269	0.015371232028695683	416379
250	U	0.289889	0.01365068897894901	416379
251	C	0.756771	0.019095043422050657	416379
252	G	6.394043	0.04767524677618355	416379
253	A	0.041652862	0.013384979944927076	416379
254	A	0.045166	0.012955845557724128	416379
255	A	0.0604208	0.012701561045383359	416379
256	G	0.06766979999999999	0.011814649723512755	416379
257	G	0.03506051	0.010370291106699946	416379
258	A	0.02146926	0.006850476178266734	416379
259	U	0.03319388	0.009096343200407513	416379
260	A	0.01375926	0.015071240441396985	416379
261	A	0.060795	0.016367053561359174	416379
262	A	0.00634108	0.017879234238985183	416379
263	A	0.0120106	0.01769178722052693	416379
264	G	0.030173909999999998	0.01979194435243794	416379
265	A	0.0468264	0.010497224787771289	416379
266	A	0.021178	0.007717074351294019	416379
267	A	0.009728944	0.007995503918140493	416379
268	C	0.00490496	0.009966058150788605	416379
269	C	0.00355952	0.01212673426738213	416379
270	A	0.0071714	0.010318790459448238	416379
271	A	0.02069394	0.008949790075241989	416379
272	G	0.05801869999999999	0.01508280227279069	416379
273	A	0.02917672	0.01267269776226041	416379
274	A	0.0174421	0.012025810889266469	416379
275	G	0.02252935	0.011889667297653875	416379
276	A	0.029078	0.008405981208074403	416379
277	U	0.02970889	0.010817972873459241	416379
278	A	0.01733211	0.008665356164226604	416379
279	U	0.01215677	0.009438732987731987	416379
280	A	0.014442100000000001	0.009495368781321765	416379
281	C	0.01415685	0.00845082641637491	416379
282	A	0.00933763	0.01115053480519208	416379
283	A	0.0596671	0.010377573582490272	416379
284	A	0.0681026	0.010525952921203856	416379
285	U	0.03615758	0.007599418846464511	416379
286	U	0.02349368	0.006939045949408319	416379
287	G	0.05982362	0.012736996140303254	416379
288	G	0.01631604	0.012495024415442332	416379
289	U	0.01533668	0.009332196019651538	416379
290	A	0.03397545	0.008708727287296348	416379
291	A	0.04719859999999999	0.009082845765204869	416379
292	C	0.01893049	0.01029714288233877	416379
293	U	0.00902669	0.012356541507400037	416379
294	U	0.0115247	0.011636278511629052	416379
295	G	0.15083380000000002	0.014639277654652227	416379
296	U	0.0436044	0.011183406856378784	416379
297	A	0.0533363	0.008432668240746816	416379
298	U	0.0684003	0.008333572380690048	416379
299	A	0.18678450000000002	0.012501255818852761	416379
300	A	0.35124030000000006	0.013561448024842332	416379
301	G	1.6220907	0.02512234359812993	416379
302	C	0.0544111	0.010268490481331712	416379
303	C	0.044257830000000005	0.009017749171766756	416379
304	C	0.03966678999999999	0.009382841617852238	416379
305	U	0.01139343	0.008505437972103494	416379
306	U	0.02341247	0.007777849080439912	416379
307	G	0.0227018434	0.012446944461489334	416379
308	G	0.09627150000000001	0.015332916555228494	416379
309	U	0.03337014	0.010294683871484349	416379
310	A	0.12714540000000002	0.012405395239576207	416379
311	A	0.052641999999999994	0.011335221489216698	416379
312	U	0.533749	0.014760173293955596	416379
313	A	0.054787100000000005	0.009750432059883296	416379
314	C	0.0153878	0.008015039383689889	416379
315	C	0.00599242	0.010116878342715206	416379
316	A	0.0990825	0.014189687706697424	416379
317	A	0.2310222	0.014614722805544414	416379
318	A	0.34838800000000003	0.01625942647581396	416379
319	U	3.3513900000000003	0.0325435841028612	416379
320	A	0.1726819	0.010413323547427113	416379
321	A	0.01873702	0.006962576161457768	416379
322	G	0.01734227	0.009472546921382866	416379
323	U	0.00906996	0.007224717299223548	416379
324	U	0.021670349999999998	0.007759232590920316	416379
325	A	0.00186708	0.006409461835637997	416379
326	G	0.00274736	0.009879723850320918	416379
327	U	0.049551300000000006	0.01007983309725414	416379
328	U	0.0855756	0.011118980843894821	416379
329	C	0.00383138	0.010685888507372702	416379
330	C	0.00333447	0.010862628475065323	416379
331	U	0.00234505	0.010615859160016207	416379
332	C	0.01291	0.010540078995017067	416379
333	A	0.016904891000000002	0.007943337844873527	416379
334	U	0.0304163	0.007711687243431233	416379
335	G	0.03006683	0.013585245343669727	416379
336	A	0.06296460000000001	0.006868715733272124	416379
337	U	1.072988	0.018872046505623075	416379
338	G	0.0104192	0.009757171573078953	416379
339	U	0.01094444	0.008898031461092954	416379
340	C	0.017429214	0.012580425161929146	416379
341	G	0.0333314	0.010634743035659113	416379
342	U	0.01293239	0.00777965432425503	416379
343	G	0.025643449999999998	0.011667750592277846	416379
344	G	0.0660208	0.01569611139946452	416379
345	A	0.025794	0.010022523018367181	416379
346	A	0.0327127	0.009036845751842841	416379
347	A	0.025144479999999997	0.008630363468707445	416379
348	C	0.0040798990000000005	0.008338449317373105	416379
349	A	0.02114718	0.0072538059483625555	416379
350	U	0.0761497	0.008201135291275226	416379
351	G	0.0467872	0.010074018993529842	416379
352	A	0.01868586	0.0065609166870034255	416379
353	C	0.0130093	0.0078026298741193665	416379
354	U	0.0973939	0.010104012204233525	416379
355	A	0.692766	0.01578252009106594	416379
356	U	0.56873631	0.01565207987872538	416379
357	A	0.5348343999999999	0.01797431096901631	416379
358	A	0.01821671	0.0131845531384268	416379
359	G	0.0	0.01628378586508678	416379
360	A	0.0	0.009315644673692744	416379
361	U	0.00810345	0.012605483977380639	416379
362	A	0.0	0.01730948377456994	416379
363	A	0.0	0.019306603929225875	416379
364	G	0.0	0.012617338442116072	416379
365	U	0.01476802	0.010694320214885094	416379
366	U	0.16535450000000002	0.011324893911282347	416379
367	G	0.2406483	0.01735869077666861	416379
368	A	0.0724436	0.0167532711911316	416379
369	A	0.11453255	0.016090761900233314	416379
370	U	0.04626371	0.01100656654911058	416379
371	U	0.0444711	0.009737655209433121	416379
372	C	0.0182321	0.020107356871055925	416379
373	G	0.0	0.02307061602753598	416379
374	A	0.00984552	0.010236445723247889	416379
375	U	0.0467096	0.017532507163506305	416379
376	A	0.0499045	0.016236467077923693	416379
377	G	0.518412	0.01823816427659319	416379
378	U	0.031340400000000004	0.01153551488177706	416379
379	A	0.01544131	0.008555954423236487	416379
380	G	0.0263792	0.012319897523940691	416379
381	C	0.026250799999999998	0.012698606906208254	416379
382	C	0.0273222	0.01228955723215853	416379
383	C	0.0708052	0.014166450362702013	416379
384	A	1.0722559999999999	0.022575431990108183	416379
385	A	0.864575	0.020447222464921734	416379
386	G	0.08118510000000001	0.013331725144271465	416379
387	A	0.029476310000000002	0.009998689239255313	416379
388	G	0.2058199	0.014927211255371848	416379
389	G	0.6051851	0.020193065153413434	416379
390	A	0.1465749	0.012724748672429644	416379
391	A	0.2153145	0.011811622963746344	416379
392	U	0.648629	0.01618777219738405	416379
393	C	1.625858	0.024513275568148783	416379
394	A	0.631422	0.01781693389222736	416379
395	A	2.055267	0.027081186860438738	416379
396	A	2.54216	0.029766809592732646	416379
397	U	4.68854	0.03812793015533363	416379
398	G	2.73619	0.031162883268561658	416379
399	A	0.735482	0.01741502399682527	416379
400	G	1.757962	0.02574571963123191	416379
401	U	2.6591099999999996	0.031242026415231137	416379
402	A	0.0854872	0.009878747742765781	416379
403	A	0.259243	0.012093223268922145	416379
404	A	0.2156579	0.011540914096569647	416379
405	A	0.22975250000000003	0.011729509354892045	416379
406	C	0.31515099999999996	0.013020411519226265	416379
407	A	0.294557	0.012846410681525016	416379
408	A	0.1886052	0.010436299381567204	416379
409	G	0.736038	0.018566647072395706	416379
410	U	0.2639863	0.01430505834121623	416379
411	A	0.40253890000000003	0.013367927600570702	416379
412	U	1.077442	0.020176683145155448	416379
413	U	0.77614	0.016870354473157937	416379
414	A	1.282587	0.0208584243884815	416379
415	U	1.936698	0.025198566126071537	416379
416	A	0.9999	0.019190128428960552	416379
417	G	2.80921	0.032417813991692905	416379
418	G	3.50763	0.035219292747725645	416379
419	U	2.181807	0.02722541993082935	416379
420	A	0.3103073	0.012939217226946149	416379
421	A	0.644623	0.016447249186365483	416379
422	A	0.809934	0.018274241805612622	416379
423	U	0.7019009999999999	0.018139855274505363	416379
424	A	0.391861	0.013529774688574825	416379
425	U	0.927208	0.018767072960906822	416379
426	U	1.160703	0.020057553296950255	416379
427	A	5.5717	0.040972840999374205	416379
428	U	0.6385770000000001	0.015871673807396625	416379
429	G	1.298035	0.02212386830303417	416379
430	U	0.1688246	0.013756360896040057	416379
431	U	0.35544200000000004	0.015745404541643252	416379
432	U	0.2073273	0.014514121524101968	416379
433	U	0.410933	0.01619206239643363	416379
434	U	0.404351	0.01949367894600709	416379
435	C	1.122825	0.026808339267474217	416379
436	U	0.9540768000000001	0.023286960658059266	416379
437	A	6.02705	0.04326742887866114	416379
438	U	0.7011505	0.01948182172436654	416379
439	C	1.031058	0.02063774131464003	416379
440	U	1.664754	0.025639420293758593	416379
441	G	3.366518	0.03458748613140308	416379
442	A	2.146038	0.027065849760352992	416379
443	A	2.72021	0.029724213887838986	416379
444	U	2.861756	0.030027014529086973	416379
445	G	0.53039	0.017045810408719206	416379
446	A	0.30974009999999996	0.011797067157429427	416379
447	U	0.304855	0.011515800948596671	416379
448	U	0.92334	0.01837066091598231	416379
449	G	2.482978	0.028767265492917467	416379
450	U	4.723989	0.03754956887768487	416379
451	G	0.339869	0.015093223955898225	416379
452	C	0.01520837	0.008781242453941242	416379
453	C	0.0	0.009418145759606823	416379
454	U	0.1199482	0.010877970171920862	416379
455	U	0.2261243	0.01169889566707046	416379
456	G	0.999552	0.026796634899367497	416379
457	A	0.1301452	0.019033295329143614	416379
458	A	0.1675317	0.018400328190347585	416379
459	A	0.18728609999999998	0.019005964465861763	416379
460	A	0.1366472	0.018285663683541818	416379
461	A	0.1132772	0.019366421372491616	416379
462	G	0.1543233	0.01660461619998788	416379
463	G	0.09398780000000001	0.011437708676203464	416379
464	U	0.0464462	0.012382174311581952	416379
465	G	0.02996833	0.012291394824445271	416379
466	G	0.01614682	0.012846185498524454	416379
467	G	0.00743355	0.012444135742951376	416379
468	U	0.01962711	0.008670356079804336	416379
469	G	0.00317902	0.012822540452827592	416379
470	A	0.01546413	0.008268919647118358	416379
471	G	0.0792155	0.012323785144832736	416379
472	G	0.1051908	0.011260202553759856	416379
473	U	0.02980955	0.015107228134902843	416379
474	C	0.00219507	0.01634779960945509	416379
475	U	0.0	0.023044420986609755	416379
476	G	0.2287617	0.014542794980676857	416379
477	U	0.046480810000000004	0.012004207868830828	416379
478	G	0.0660921	0.015331808994404412	416379
479	G	0.0616291	0.01702710052739456	416379
480	G	0.0529542	0.014571991949709552	416379
481	U	0.0765976	0.014420763137226822	416379
482	A	0.00178151	0.011397208178238213	416379
483	A	0.012737169999999999	0.012679170875893264	416379
484	A	0.01810093	0.02070202349099237	416379
485	A	0.03780691	0.015615449339359402	416379
486	A	0.0328504	0.011304520310760647	416379
487	U	0.13792374999999998	0.011893079670631992	416379
488	U	0.1154105	0.010848593731336795	416379
489	A	0.0152479	0.007784187484124467	416379
490	A	0.018442649999999998	0.008879732134754967	416379
491	U	0.1995034	0.010342091857883491	416379
492	U	0.2378457	0.013427982249545164	416379
493	C	0.03497911	0.018079631655653274	416379
494	C	0.00874051	0.00922510478505258	416379
495	C	0.00710186	0.009470522437843647	416379
496	A	0.01982531	0.007149870747614953	416379
497	U	0.017482558300000003	0.011557252093923538	416379
498	C	0.025731119999999996	0.009729484884864152	416379
499	U	0.0523869	0.009895063638648314	416379
500	G	0.3410723	0.016169825559046704	416379
501	G	1.094941	0.024229798730076156	416379
502	U	0.557227	0.018499885952080894	416379
503	U	0.902936	0.019970400322727636	416379
504	U	2.667326	0.03034725046738172	416379
505	U	6.8638710000000005	0.0450423294540813	416379
506	G	0.1464625	0.013917502642719346	416379
507	G	0.01672899	0.01330549873341845	416379
508	A	0.0588742	0.009432091928835299	416379
509	U	0.019351382	0.011878524480241643	416379
510	U	0.08323501	0.013008586944952938	416379
511	U	0.014281720000000001	0.011962050054321792	416379
512	U	0.011347510000000002	0.014157437435581342	416379
513	C	0.093441	0.013582729399428525	416379
514	U	0.329048	0.02008285475050796	416379
515	U	0.609963	0.02132371982206669	416379
516	C	2.389119	0.03355270554366667	416379
517	G	1.2084664999999999	0.029890175875026227	416379
518	G	0.0170802	0.030337087969183857	416379
519	A	0.0249274	0.017148587245006508	416379
520	A	0.020789	0.015111449765657828	416379
521	A	0.0	0.014970103502461163	416379
522	A	0.00500768	0.014965627623487764	416379
523	U	0.0109485	0.012191628259691155	416379
524	U	0.0543604	0.01068287442878554	416379
525	G	0.058558400000000004	0.01418574664936957	416379
526	G	0.0506317	0.012323108377564486	416379
527	U	0.01773671	0.009277889048684512	416379
528	G	0.00471474	0.01358658065333585	416379
529	C	0.01054059	0.011601964403259477	416379
530	A	0.05674454	0.015612004479246091	416379
531	A	0.047303170000000005	0.012513461532669528	416379
532	G	0.3362297	0.019547821591164576	416379
533	A	0.0836304	0.015221944639421075	416379
534	A	0.00531707	0.011512435644228375	416379
535	G	0.0115229	0.01258781836485179	416379
536	C	0.0435677	0.012088954185048432	416379
537	G	0.01723038	0.009675470581651312	416379
538	U	0.0306195	0.008859685535237692	416379
539	G	0.0172632	0.012572541455028096	416379
540	G	0.0225263	0.01481213204538766	416379
541	A	0.1528134	0.011967517022983506	416379
542	G	0.0661044	0.01210648179591825	416379
543	U	0.04133847	0.010610935814173036	416379
544	U	0.0341334	0.01129572982248159	416379
545	G	0.0	0.01403650608530841	416379
546	C	0.0156554	0.012992563522323067	416379
547	U	0.01038456	0.010430664350562719	416379
548	A	0.0257481	0.009182057340667177	416379
549	A	0.027617869999999996	0.009537581459479126	416379
550	C	0.0	0.010232025369837586	416379
551	C	0.00653224	0.009064423688078575	416379
552	A	0.0318581	0.008549664148082075	416379
553	U	0.23436400000000002	0.011926156993705056	416379
554	U	1.865578	0.025204001854070717	416379
555	G	0.0265947	0.01339515970257914	416379
556	C	0.01832702	0.011870703987670655	416379
557	U	0.229755	0.01415677506955592	416379
558	C	0.263012	0.015531352552060623	416379
559	A	0.2366104	0.016502437516015624	416379
560	G	0.5971139999999999	0.022921054988372592	416379
561	A	0.40094799999999997	0.014746610664271298	416379
562	C	0.00519246	0.030477232827801147	416379
563	U	0.01808472	0.012865153097822038	416379
564	U	0.0084304	0.01306179430630034	416379
565	G	0.0391093	0.01451971006941943	416379
566	U	0.0450541	0.012018006195409452	416379
567	A	0.0124793	0.007305320435203373	416379
568	U	0.0224815	0.008634981431392888	416379
569	C	0.0932387	0.013404760729401326	416379
570	G	0.0609028	0.01370169234337496	416379
571	C	0.0204562	0.007991938579750222	416379
572	C	0.0	0.009034532870724418	416379
573	A	0.00226036	0.007513669145297789	416379
574	G	0.0145193	0.011644552475969181	416379
575	U	0.0108255	0.009915276156658472	416379
576	A	0.002681347	0.006716413625507291	416379
577	G	0.0456938	0.014614021047323013	416379
578	C	0.0	0.009977026528680778	416379
579	A	0.00993717	0.00733767582508249	416379
580	C	0.0165625	0.00813143710696332	416379
581	G	0.0735188	0.01270077928012687	416379
582	A	0.219333	0.010698469209027056	416379
583	U	2.5800660000000004	0.029628282536819445	416379
584	A	1.41229553	0.022416641608180292	416379
585	A	0.0391895	0.007300486020711224	416379
586	C	0.052796800000000005	0.007674142048437727	416379
587	G	0.0759795	0.012777675502046528	416379
588	A	0.0255134	0.008259878864033055	416379
589	U	0.0519655	0.01184028389089552	416379
590	A	0.09330429999999999	0.011632811279308196	416379
591	U	0.0716358	0.013162963223058858	416379
592	U	0.0661176	0.010928668117776291	416379
593	U	0.0854882	0.011398375468969251	416379
594	A	0.1043151	0.008788672228664578	416379
595	U	0.16548259999999998	0.010218488629954042	416379
596	G	0.9274855000000001	0.02095200645576695	416379
597	A	0.0885862	0.011907852450966967	416379
598	A	0.1181853	0.011657224056133604	416379
599	U	4.4040479999999995	0.04081559835173313	416379
600	G	12.518	0.06660548547357042	416379
601	U	5.8778559999999995	0.042674287049206804	416379
602	U	0.07939626999999999	0.00946251937744383	416379
603	G	0.0256469	0.0099807645256363	416379
604	U	0.0087634	0.009351181641664331	416379
605	A	0.0599646	0.015207461813205385	416379
606	A	0.04298101	0.01487673952590419	416379
607	G	0.0987628	0.01996360668065768	416379
608	G	0.1213364	0.013263229321206053	416379
609	U	0.5378689999999999	0.015305158258169041	416379
610	G	0.486467	0.01807491786007339	416379
611	A	0.492194551	0.013744700126845257	416379
612	A	0.177886323	0.009091864913617229	416379
613	U	0.000903053	0.0011820241252263	416379
614	A	0.000252478	0.0008102927935135546	416379
615	A	0.0	0.000653159	416379
