## Supplementary material for "FAST-MaP: Chemical Mapping of RNA Structures Using Primer-less Sequencing": FAST-MaP_ROOL-env120_Supplementary_Data: hepes-DMS.csv

position	nucleotide	reactivity	std_error	reads
1	C	0.0	0.000424722	477127
2	U	0.0	0.000494858	477127
3	U	0.0	0.000530845	477127
4	G	0.0175678	0.0064117	477127
5	U	0.00107511	0.00546486	477127
6	G	0.0474311	0.00882865	477127
7	U	0.00142984	0.00683593	477127
8	A	0.028434	0.00609033	477127
9	U	0.0326424	0.00775406	477127
10	G	0.023094	0.00846042	477127
11	A	0.0480224	0.00670532	477127
12	C	0.0139966	0.0053096	477127
13	U	0.0	0.00633228	477127
14	G	0.00963586	0.00663748	477127
15	U	0.0192921	0.00869559	477127
16	C	0.0326607	0.00940038	477127
17	U	0.0241909	0.0088438	477127
18	A	0.377643	0.0115452	477127
19	A	0.12984	0.00741613	477127
20	U	0.0563657	0.00948902	477127
21	C	0.168578	0.0102651	477127
22	A	6.23644	0.0407781	477127
23	A	0.106883	0.00710412	477127
24	C	0.0261208	0.00521536	477127
25	A	0.0992453	0.00794884	477127
26	G	0.052125	0.00890879	477127
27	U	0.00125844	0.00639536	477127
28	G	0.0359316	0.00942365	477127
29	C	0.0490472	0.00689623	477127
30	A	0.583368	0.0138725	477127
31	A	0.0762149	0.00610195	477127
32	G	0.116451	0.0104956	477127
33	G	0.435288	0.0130325	477127
34	A	0.0899377	0.00725675	477127
35	A	0.115522	0.00798204	477127
36	U	0.00266828	0.00931194	477127
37	U	0.00384241	0.00796617	477127
38	A	0.101247	0.0088147	477127
39	G	0.35845	0.0138653	477127
40	U	1.83902e-05	0.00948623	477127
41	U	0.0325756	0.00759207	477127
42	G	0.274065	0.0133968	477127
43	U	0.00861207	0.00669893	477127
44	G	0.071495	0.0114533	477127
45	C	0.0262907	0.00820024	477127
46	U	0.0108085	0.00930961	477127
47	C	0.0278844	0.00994408	477127
48	U	0.0563755	0.0098111	477127
49	C	0.0733618	0.00849254	477127
50	A	0.245845	0.0100974	477127
51	A	0.154557	0.0078191	477127
52	A	3.34641	0.0307078	477127
53	A	10.5119	0.049669	477127
54	G	0.0280628	0.0102179	477127
55	G	0.150367	0.00906518	477127
56	A	0.188126	0.00885254	477127
57	G	0.26728	0.0120638	477127
58	U	0.000351132	0.00881603	477127
59	U	0.190278	0.00930829	477127
60	A	0.272146	0.00987438	477127
61	U	0.0707101	0.00851655	477127
62	G	1.10954	0.0200523	477127
63	U	0.0151943	0.00813157	477127
64	G	0.095913	0.0107459	477127
65	A	0.0934342	0.00676053	477127
66	A	0.0826047	0.00687647	477127
67	G	0.045524	0.0107895	477127
68	G	0.121026	0.010416	477127
69	A	1.65726	0.022662	477127
70	A	2.93469	0.0288912	477127
71	A	4.1803	0.0340384	477127
72	G	0.0312972	0.0104615	477127
73	A	0.0723326	0.00755529	477127
74	U	0.00710446	0.00910429	477127
75	U	0.0159439	0.00495768	477127
76	A	0.0418365	0.00588472	477127
77	A	0.093586	0.00638566	477127
78	A	0.072131	0.00709342	477127
79	U	0.0584828	0.00795123	477127
80	G	0.443109	0.0136081	477127
81	G	0.310926	0.0142709	477127
82	A	0.188565	0.0088399	477127
83	U	0.01434	0.00669496	477127
84	A	1.05465	0.0185845	477127
85	C	0.0518722	0.00662606	477127
86	A	0.12333	0.00800186	477127
87	U	0.00779308	0.0084231	477127
88	U	0.0109869	0.00774304	477127
89	U	0.00532257	0.00549729	477127
90	A	0.102352	0.00671179	477127
91	A	0.0910065	0.00670353	477127
92	U	0.0160136	0.00830987	477127
93	U	0.03123	0.00666234	477127
94	A	0.0640809	0.00656825	477127
95	A	0.321261	0.0106375	477127
96	G	0.66336	0.0165625	477127
97	U	0.0173087	0.00712077	477127
98	A	1.38559	0.0202808	477127
99	C	0.026151	0.00621989	477127
100	A	0.0752097	0.0069476	477127
101	A	0.064435	0.00608964	477127
102	U	0.00889582	0.00875385	477127
103	U	0.0143288	0.0058667	477127
104	A	0.102366	0.00814861	477127
105	C	0.033635	0.00745024	477127
106	U	0.0155814	0.00742428	477127
107	A	0.121911	0.00802561	477127
108	C	0.0681633	0.00631058	477127
109	A	0.579933	0.0134627	477127
110	A	1.09534	0.0176208	477127
111	A	3.60436	0.0307094	477127
112	A	0.246439	0.0092172	477127
113	U	0.0	0.00806814	477127
114	C	0.029689	0.00726612	477127
115	U	0.0432035	0.00729456	477127
116	A	0.232676	0.00928806	477127
117	U	0.0463199	0.00647265	477127
118	A	0.0922787	0.00667264	477127
119	A	1.06175	0.0176806	477127
120	U	0.0220439	0.00752376	477127
121	G	0.0496138	0.00981153	477127
122	A	0.162317	0.0089859	477127
123	C	0.0911417	0.0076782	477127
124	U	0.326203	0.0115489	477127
125	G	1.11441	0.0187432	477127
126	G	0.111327	0.00953506	477127
127	G	0.324756	0.0130843	477127
128	U	0.109763	0.00932723	477127
129	A	1.57268	0.0209745	477127
130	A	1.96063	0.023172	477127
131	G	0.95311	0.0237078	477127
132	U	0.254463	0.0131691	477127
133	C	2.90979	0.0285894	477127
134	A	2.12226	0.0242735	477127
135	C	0.0377871	0.0078104	477127
136	C	0.00907284	0.00576079	477127
137	C	0.03405	0.00864086	477127
138	G	0.168877	0.0125025	477127
139	U	0.0152079	0.00700083	477127
140	A	0.150021	0.00873422	477127
141	A	0.094025	0.00692256	477127
142	G	0.0979588	0.0107176	477127
143	A	0.0901238	0.00706716	477127
144	A	0.0885455	0.00692537	477127
145	G	0.0911205	0.010346	477127
146	G	0.123691	0.00988086	477127
147	A	0.183642	0.00838367	477127
148	U	0.0787238	0.00837398	477127
149	G	0.44911	0.0144305	477127
150	A	3.48582	0.0290383	477127
151	G	0.476296	0.0141811	477127
152	U	0.128533	0.010189	477127
153	U	0.019661	0.00609142	477127
154	A	0.122248	0.00863962	477127
155	G	0.430337	0.0138425	477127
156	U	0.016603	0.00710822	477127
157	A	0.103132	0.00815745	477127
158	G	0.128805	0.0099535	477127
159	A	0.0697779	0.00594518	477127
160	G	0.179769	0.0096864	477127
161	A	0.0720767	0.00592832	477127
162	U	0.0100861	0.00614133	477127
163	A	0.0996296	0.00661446	477127
164	U	0.0336501	0.0056031	477127
165	A	0.174423	0.00846059	477127
166	A	0.196534	0.00837626	477127
167	U	0.0226596	0.00620168	477127
168	A	0.813962	0.0150153	477127
169	A	0.335773	0.00979306	477127
170	U	0.00564949	0.00617326	477127
171	A	0.0870492	0.00673025	477127
172	U	0.00927496	0.00699118	477127
173	C	0.0206553	0.00798799	477127
174	U	0.0101878	0.00902273	477127
175	U	0.0137941	0.00698054	477127
176	A	0.128833	0.00754177	477127
177	C	0.0508726	0.00541318	477127
178	A	0.156245	0.00777697	477127
179	G	0.187318	0.0112747	477127
180	U	0.110659	0.0100217	477127
181	U	0.0162456	0.0079993	477127
182	C	0.043487	0.00729308	477127
183	A	0.0967971	0.00675531	477127
184	A	0.137768	0.0073237	477127
185	C	0.03489	0.00667875	477127
186	U	0.0192699	0.00748545	477127
187	G	0.168877	0.010853	477127
188	A	0.108197	0.00638641	477127
189	U	0.0535296	0.00750438	477127
190	G	0.916983	0.0178872	477127
191	U	0.0109646	0.0069853	477127
192	G	0.108525	0.0114163	477127
193	C	0.0825647	0.00738335	477127
194	A	0.164785	0.00755811	477127
195	A	0.381547	0.0104498	477127
196	G	0.299959	0.0129167	477127
197	U	0.00717514	0.00816105	477127
198	U	0.0145071	0.00775857	477127
199	U	0.0137855	0.00625824	477127
200	A	0.100906	0.00755373	477127
201	U	0.0296172	0.00666503	477127
202	A	0.119348	0.00813616	477127
203	A	0.159356	0.00950754	477127
204	G	0.968639	0.0191559	477127
205	U	0.0156633	0.00786714	477127
206	A	0.141227	0.00926206	477127
207	G	0.196993	0.0117485	477127
208	A	0.331086	0.0104012	477127
209	C	0.0516376	0.00807364	477127
210	G	2.17215	0.0250976	477127
211	U	0.00530809	0.00625796	477127
212	A	0.187422	0.0109092	477127
213	G	0.371302	0.0146995	477127
214	U	0.0171492	0.00755974	477127
215	G	0.141847	0.0105089	477127
216	U	0.0275233	0.00781202	477127
217	G	0.22174	0.0111134	477127
218	A	0.253249	0.00921422	477127
219	A	0.25439	0.00892873	477127
220	A	0.960247	0.0163628	477127
221	G	0.0443363	0.0109081	477127
222	A	0.148196	0.00869986	477127
223	C	0.0212617	0.00795467	477127
224	U	0.0	0.00934312	477127
225	U	0.025441	0.00768602	477127
226	A	0.087171	0.00698511	477127
227	U	0.0186506	0.00801313	477127
228	C	0.0169983	0.0110342	477127
229	G	0.0965611	0.0106249	477127
230	C	0.0438629	0.00735209	477127
231	U	0.04399	0.00755948	477127
232	A	0.100475	0.00635683	477127
233	A	0.172903	0.00783479	477127
234	C	0.0404629	0.0070499	477127
235	G	0.257004	0.0130268	477127
236	C	1.28141	0.0182843	477127
237	A	0.177981	0.00822458	477127
238	A	0.119685	0.00757545	477127
239	U	0.0325578	0.00730002	477127
240	A	0.438111	0.01169	477127
241	G	0.629758	0.0151823	477127
242	A	0.96568	0.0160587	477127
243	C	0.207389	0.00964911	477127
244	G	0.116236	0.0101664	477127
245	U	0.0160465	0.00871851	477127
246	U	0.00738359	0.00541675	477127
247	A	0.125035	0.00693801	477127
248	U	0.0181792	0.00835134	477127
249	C	0.0482453	0.00767888	477127
250	U	0.030455	0.00860038	477127
251	C	0.138264	0.00848904	477127
252	G	0.177547	0.013101	477127
253	A	0.473444	0.0114989	477127
254	A	2.81564	0.0258978	477127
255	A	9.35153	0.0435576	477127
256	G	0.0836971	0.0104692	477127
257	G	0.2214	0.0111603	477127
258	A	0.217054	0.008656	477127
259	U	0.0221574	0.00584162	477127
260	A	0.0749285	0.00628109	477127
261	A	0.131165	0.00691626	477127
262	A	0.2063	0.00840189	477127
263	A	0.184365	0.0100423	477127
264	G	0.548358	0.0166241	477127
265	A	2.20172	0.023382	477127
266	A	0.248105	0.00864595	477127
267	A	0.251691	0.00937256	477127
268	C	0.0239116	0.00720883	477127
269	C	0.0299289	0.00813546	477127
270	A	0.115895	0.00774319	477127
271	A	0.0891319	0.00587924	477127
272	G	0.388948	0.0115051	477127
273	A	1.15066	0.0168083	477127
274	A	0.19742	0.00821306	477127
275	G	0.123481	0.00910652	477127
276	A	0.918942	0.0150867	477127
277	U	0.00972562	0.00646386	477127
278	A	0.11071	0.00710594	477127
279	U	0.0137006	0.005876	477127
280	A	0.0988191	0.00692003	477127
281	C	0.049595	0.00570969	477127
282	A	0.0686729	0.00660524	477127
283	A	0.16467	0.0070929	477127
284	A	0.271157	0.00917986	477127
285	U	0.0245725	0.00943124	477127
286	U	0.0568133	0.00672417	477127
287	G	0.446361	0.0138054	477127
288	G	0.115325	0.0108749	477127
289	U	0.202487	0.00943227	477127
290	A	1.39659	0.0182894	477127
291	A	6.30434	0.0361664	477127
292	C	1.57103	0.0200942	477127
293	U	0.0	0.00769279	477127
294	U	0.0157208	0.00661239	477127
295	G	0.130609	0.00927904	477127
296	U	0.00588038	0.00650096	477127
297	A	0.0895246	0.00678212	477127
298	U	0.0560896	0.0066014	477127
299	A	0.180879	0.00790542	477127
300	A	0.376994	0.010106	477127
301	G	0.426265	0.0133903	477127
302	C	1.04091	0.0159785	477127
303	C	0.0567436	0.00590399	477127
304	C	0.0302434	0.0056864	477127
305	U	0.040862	0.00840136	477127
306	U	0.0108733	0.00576906	477127
307	G	0.0642877	0.00764311	477127
308	G	0.452112	0.0124105	477127
309	U	0.0344657	0.00659681	477127
310	A	0.512559	0.0116125	477127
311	A	0.996313	0.0159446	477127
312	U	0.0457965	0.00700496	477127
313	A	0.174579	0.00867242	477127
314	C	0.072777	0.00670708	477127
315	C	0.0607835	0.00549978	477127
316	A	1.65988	0.019914	477127
317	A	1.63517	0.0195376	477127
318	A	1.33684	0.0181321	477127
319	U	0.301864	0.0105681	477127
320	A	0.132671	0.00711174	477127
321	A	0.19712	0.0077056	477127
322	G	0.119702	0.0107607	477127
323	U	0.0178215	0.00808441	477127
324	U	0.0191714	0.00596559	477127
325	A	0.113403	0.00680477	477127
326	G	0.178144	0.0112195	477127
327	U	0.0151569	0.00787647	477127
328	U	0.0189698	0.00809257	477127
329	C	0.029913	0.00571201	477127
330	C	0.0240551	0.00543809	477127
331	U	0.13177	0.00950506	477127
332	C	0.026391	0.0068499	477127
333	A	7.12284	0.037905	477127
334	U	0.0195736	0.00709522	477127
335	G	0.031218	0.0094361	477127
336	A	2.00453	0.021478	477127
337	U	0.149637	0.0087997	477127
338	G	0.0576857	0.00793493	477127
339	U	0.036847	0.00804255	477127
340	C	0.0338554	0.0088713	477127
341	G	1.45594	0.0197148	477127
342	U	0.0108589	0.00741091	477127
343	G	0.111102	0.00873789	477127
344	G	0.107914	0.00826458	477127
345	A	0.371978	0.0101483	477127
346	A	0.219468	0.00798675	477127
347	A	0.802796	0.0141855	477127
348	C	0.0792857	0.00712728	477127
349	A	0.337501	0.0102448	477127
350	U	0.0288292	0.00691989	477127
351	G	0.0625902	0.00789984	477127
352	A	0.269626	0.00948194	477127
353	C	0.0364643	0.00614885	477127
354	U	0.0185045	0.00658085	477127
355	A	0.625117	0.0126596	477127
356	U	0.058955	0.00705177	477127
357	A	6.63079	0.0366387	477127
358	A	0.0519483	0.00527192	477127
359	G	0.426517	0.0140029	477127
360	A	0.24506	0.00900111	477127
361	U	0.0107078	0.00826474	477127
362	A	0.116703	0.00697439	477127
363	A	0.067891	0.00605725	477127
364	G	0.31966	0.0123608	477127
365	U	0.0223396	0.00927651	477127
366	U	0.0210096	0.00713229	477127
367	G	0.160214	0.0114652	477127
368	A	1.1473	0.01678	477127
369	A	0.363562	0.0110585	477127
370	U	0.00201774	0.00900971	477127
371	U	0.00801564	0.00783329	477127
372	C	0.0633525	0.0130585	477127
373	G	0.0506269	0.0144928	477127
374	A	0.141839	0.00719775	477127
375	U	0.0238427	0.00643372	477127
376	A	0.259181	0.0110845	477127
377	G	0.448926	0.0142422	477127
378	U	0.0168516	0.00708369	477127
379	A	0.190439	0.00941484	477127
380	G	0.0856965	0.0106244	477127
381	C	0.0339352	0.00579819	477127
382	C	0.0246207	0.00578782	477127
383	C	0.044078	0.00674804	477127
384	A	0.114185	0.00710907	477127
385	A	0.172176	0.00736963	477127
386	G	3.98891	0.0301877	477127
387	A	0.0732572	0.00638164	477127
388	G	0.153018	0.010177	477127
389	G	0.387391	0.0125643	477127
390	A	2.54498	0.0242906	477127
391	A	1.70735	0.0202683	477127
392	U	0.159116	0.010193	477127
393	C	0.745921	0.0141576	477127
394	A	1.85558	0.0210126	477127
395	A	1.5485	0.0188722	477127
396	A	1.24327	0.0173787	477127
397	U	0.184645	0.00922876	477127
398	G	0.507114	0.0138154	477127
399	A	1.55467	0.0192425	477127
400	G	0.944559	0.0178177	477127
401	U	0.097876	0.00804204	477127
402	A	0.646535	0.0126587	477127
403	A	0.481237	0.0111928	477127
404	A	0.649054	0.0125892	477127
405	A	0.595176	0.0124369	477127
406	C	0.617676	0.0126864	477127
407	A	0.718639	0.013735	477127
408	A	0.813004	0.0143394	477127
409	G	0.58866	0.0148121	477127
410	U	0.0539093	0.00672781	477127
411	A	0.480563	0.011679	477127
412	U	0.047605	0.00807771	477127
413	U	0.0590123	0.00732782	477127
414	A	1.30989	0.0176404	477127
415	U	0.106968	0.00821504	477127
416	A	1.54176	0.0191342	477127
417	G	0.442864	0.0139614	477127
418	G	0.904563	0.0171816	477127
419	U	0.0985853	0.00730861	477127
420	A	0.825553	0.0141911	477127
421	A	0.740844	0.0134045	477127
422	A	0.497528	0.0115001	477127
423	U	0.0493866	0.0067556	477127
424	A	0.428838	0.0113745	477127
425	U	0.059755	0.00826202	477127
426	U	0.0490932	0.00659105	477127
427	A	1.20423	0.0170049	477127
428	U	0.0684784	0.00767222	477127
429	G	0.443741	0.012287	477127
430	U	0.0268916	0.0078318	477127
431	U	0.0231814	0.00694245	477127
432	U	0.0335892	0.0070466	477127
433	U	0.0376531	0.00706148	477127
434	U	0.0807978	0.00854683	477127
435	C	1.03157	0.0170423	477127
436	U	0.0854182	0.00739399	477127
437	A	0.874193	0.0148392	477127
438	U	0.0843288	0.00887038	477127
439	C	0.706664	0.0140759	477127
440	U	0.0789908	0.00937229	477127
441	G	0.386634	0.0132671	477127
442	A	1.14294	0.0163771	477127
443	A	0.764307	0.0138496	477127
444	U	0.119647	0.00845967	477127
445	G	0.439544	0.0133931	477127
446	A	0.305054	0.00985784	477127
447	U	0.0167098	0.00819609	477127
448	U	0.0467519	0.00732918	477127
449	G	0.446982	0.013519	477127
450	U	0.157975	0.0087544	477127
451	G	0.249066	0.0111411	477127
452	C	0.0397244	0.0062735	477127
453	C	0.0374989	0.00594282	477127
454	U	0.0443022	0.00790278	477127
455	U	0.0521877	0.0074038	477127
456	G	0.154957	0.00971318	477127
457	A	1.00109	0.0155585	477127
458	A	1.06404	0.0156419	477127
459	A	1.13254	0.0160833	477127
460	A	0.728695	0.0131983	477127
461	A	0.240052	0.0103151	477127
462	G	0.210255	0.0110711	477127
463	G	0.490286	0.0134011	477127
464	U	0.0369392	0.00739251	477127
465	G	0.260133	0.0102901	477127
466	G	0.271096	0.0108978	477127
467	G	0.265436	0.0117501	477127
468	U	0.0353516	0.00760035	477127
469	G	0.0587538	0.00884384	477127
470	A	1.08537	0.0159527	477127
471	G	0.0525259	0.00950108	477127
472	G	0.0773485	0.00836391	477127
473	U	0.0121067	0.00809954	477127
474	C	0.0226775	0.00940741	477127
475	U	0.0310158	0.00832081	477127
476	G	0.25224	0.01197	477127
477	U	0.0136368	0.00770088	477127
478	G	0.0385639	0.00895669	477127
479	G	0.0817344	0.00859015	477127
480	G	0.577093	0.0153204	477127
481	U	0.0661239	0.0105504	477127
482	A	0.213488	0.00807515	477127
483	A	0.377754	0.0098589	477127
484	A	0.701797	0.013242	477127
485	A	0.771976	0.0139692	477127
486	A	0.382701	0.0105024	477127
487	U	0.0534892	0.00857946	477127
488	U	0.0513126	0.00816549	477127
489	A	0.585011	0.0121941	477127
490	A	6.30854	0.0354555	477127
491	U	0.0267425	0.00812205	477127
492	U	0.0117633	0.00792201	477127
493	C	0.0	0.0151915	477127
494	C	0.0254682	0.00458208	477127
495	C	0.0152422	0.00477536	477127
496	A	0.09027	0.00677763	477127
497	U	0.0197005	0.00804743	477127
498	C	0.0276096	0.00673265	477127
499	U	0.00927531	0.00669798	477127
500	G	0.0508006	0.0087782	477127
501	G	0.506918	0.0127809	477127
502	U	0.0135677	0.00754102	477127
503	U	0.0133154	0.00679917	477127
504	U	0.167005	0.0103906	477127
505	U	0.0754402	0.00721022	477127
506	G	0.12768	0.0101717	477127
507	G	0.420643	0.012652	477127
508	A	0.120223	0.00703526	477127
509	U	0.0	0.00721781	477127
510	U	0.0148081	0.00703813	477127
511	U	0.0186263	0.0070805	477127
512	U	0.00707761	0.00689117	477127
513	C	0.0669426	0.00706489	477127
514	U	0.0147369	0.00817721	477127
515	U	0.179037	0.00978776	477127
516	C	2.10009	0.0225835	477127
517	G	0.780404	0.0155592	477127
518	G	0.329163	0.0123158	477127
519	A	0.143606	0.00723117	477127
520	A	0.0839577	0.00550346	477127
521	A	0.153789	0.00722252	477127
522	A	0.140527	0.00758251	477127
523	U	0.00878134	0.00884368	477127
524	U	0.041995	0.00722446	477127
525	G	0.482868	0.0143637	477127
526	G	1.22323	0.0188117	477127
527	U	0.0166905	0.00701281	477127
528	G	0.0831388	0.0109918	477127
529	C	0.0567138	0.00769882	477127
530	A	0.111924	0.00787712	477127
531	A	0.119969	0.00682037	477127
532	G	0.515158	0.0142738	477127
533	A	1.97994	0.0225032	477127
534	A	0.244151	0.00874308	477127
535	G	0.209841	0.0116336	477127
536	C	0.0185693	0.00942826	477127
537	G	0.577385	0.0146711	477127
538	U	0.0228673	0.00779703	477127
539	G	0.0454048	0.00889555	477127
540	G	0.189659	0.0105593	477127
541	A	0.356097	0.0103844	477127
542	G	0.116088	0.0102692	477127
543	U	0.0235158	0.00908317	477127
544	U	0.0225174	0.00758611	477127
545	G	0.0729067	0.0104528	477127
546	C	0.0682458	0.00806084	477127
547	U	0.0540827	0.00818449	477127
548	A	1.65387	0.0205524	477127
549	A	0.293875	0.0101272	477127
550	C	0.0179823	0.00556869	477127
551	C	0.0200183	0.00499578	477127
552	A	0.190756	0.00919411	477127
553	U	0.0307431	0.00868115	477127
554	U	0.11647	0.00828069	477127
555	G	0.895849	0.0175998	477127
556	C	0.0391868	0.00663748	477127
557	U	0.0498025	0.00973994	477127
558	C	0.458048	0.0122809	477127
559	A	1.35421	0.0192927	477127
560	G	0.451617	0.0143959	477127
561	A	0.809311	0.0148307	477127
562	C	0.0467886	0.00702665	477127
563	U	0.00526784	0.00806342	477127
564	U	0.0123554	0.00732136	477127
565	G	0.170605	0.0104877	477127
566	U	0.0119165	0.00675953	477127
567	A	0.0404909	0.00621001	477127
568	U	0.0100709	0.00839732	477127
569	C	0.0350482	0.0117485	477127
570	G	0.100001	0.0115426	477127
571	C	0.0405653	0.00612944	477127
572	C	0.0284032	0.0069163	477127
573	A	0.15283	0.0080894	477127
574	G	0.375871	0.0137129	477127
575	U	0.00730661	0.00712132	477127
576	A	0.232085	0.00905601	477127
577	G	0.772234	0.0176335	477127
578	C	0.0369006	0.00577415	477127
579	A	0.167394	0.00863579	477127
580	C	0.0474472	0.00657982	477127
581	G	0.0786922	0.011193	477127
582	A	0.619669	0.0130479	477127
583	U	0.237982	0.00998602	477127
584	A	0.200996	0.0079902	477127
585	A	0.136646	0.00724797	477127
586	C	0.05991	0.00701938	477127
587	G	0.206074	0.0126447	477127
588	A	0.413077	0.0112372	477127
589	U	0.00422751	0.00630638	477127
590	A	0.0973387	0.00677079	477127
591	U	0.0182441	0.00800766	477127
592	U	0.0167642	0.00869832	477127
593	U	0.00730784	0.00665541	477127
594	A	0.092445	0.007141	477127
595	U	0.0300149	0.0075555	477127
596	G	0.201192	0.011527	477127
597	A	0.140213	0.00744534	477127
598	A	0.16295	0.00786372	477127
599	U	0.0767451	0.00863518	477127
600	G	1.09744	0.0187543	477127
601	U	0.0227562	0.00877804	477127
602	U	0.0299155	0.00760783	477127
603	G	0.372877	0.0132407	477127
604	U	0.117031	0.00915387	477127
605	A	0.308929	0.00993178	477127
606	A	0.0982104	0.0071012	477127
607	G	0.0379718	0.0113454	477127
608	G	0.120573	0.0108767	477127
609	U	0.0483791	0.00787233	477127
610	G	0.239739	0.0116821	477127
611	A	1.24115	0.0182622	477127
612	A	1.55138	0.020481	477127
613	U	3.74185e-05	0.000755151	477127
614	A	0.0	0.000575311	477127
615	A	3.46696e-05	0.000569015	477127
