## Supplementary material for "FAST-MaP: Chemical Mapping of RNA Structures Using Primer-less Sequencing": FAST-MaP_ROOL-env120_Supplementary_Data: bicine-2A3.csv

position	nucleotide	reactivity	std_error	reads
1	C	3.26231e-05	0.00573585	5703
2	U	0.0	0.005958005964162842	5703
3	U	0.00013199069999999998	0.00885950481569935	5703
4	G	0.0	0.02827274020288094	5703
5	U	0.0	0.03306722651841246	5703
6	G	0.0933242	0.09702412083337834	5703
7	U	0.092906	0.12650737510722448	5703
8	A	0.298718	0.17353830707080212	5703
9	U	0.780607	0.27007581722545987	5703
10	G	2.30676	0.46708001789843245	5703
11	A	0.003853883	0.025104400814399058	5703
12	C	0.0	0.036187993506134046	5703
13	U	0.0112168	0.05797929430408756	5703
14	G	0.23410799999999998	0.16610987344525913	5703
15	U	0.16841	0.1950627115186293	5703
16	C	0.10432240000000001	0.12435665609934195	5703
17	U	0.11520570000000001	0.12346084201632518	5703
18	A	0.0612303	0.09679121125314014	5703
19	A	0.061129724	0.09207613508249572	5703
20	U	0.0	0.04813400472181803	5703
21	C	0.0	0.05833601537892351	5703
22	A	0.0892126	0.12272809412359503	5703
23	A	0.0406368	0.07703206001672291	5703
24	C	0.0	0.029948045871809402	5703
25	A	0.0	0.02811189546153016	5703
26	G	0.0503153	0.09117214640870312	5703
27	U	0.0	0.0716026848991712	5703
28	G	0.239064	0.1787472980988524	5703
29	C	0.0885781	0.12249602281498775	5703
30	A	0.02516523	0.07411229956613138	5703
31	A	0.0743984	0.11637631161374723	5703
32	G	0.0625853	0.10417086216140288	5703
33	G	0.0611461	0.1778617849078604	5703
34	A	0.000321742	0.06267898715518622	5703
35	A	0.0	0.028762934340571027	5703
36	U	0.038958549999999995	0.07160844883838778	5703
37	U	0.0913761	0.10509022609443754	5703
38	A	0.0256394	0.06977364695793103	5703
39	G	0.0	0.10888089563812377	5703
40	U	0.0995138	0.10676251114038111	5703
41	U	0.0	0.049275771287926075	5703
42	G	0.1485036	0.16743488114487973	5703
43	U	0.0446606	0.09600611578732889	5703
44	G	0.2083127	0.20070439983717347	5703
45	C	0.0705831	0.11798824941577868	5703
46	U	0.172126	0.17295673899183575	5703
47	C	0.3493761	0.2088174487920011	5703
48	U	0.0640216	0.12589707880348136	5703
49	C	0.127738	0.14479700368878493	5703
50	A	0.0154448	0.1396134319049926	5703
51	A	0.0727502	0.15529030360988416	5703
52	A	0.0759028	0.15125100894922983	5703
53	A	0.0755342	0.15783878260392786	5703
54	G	0.6569266	0.26494329574799586	5703
55	G	0.06778870000000001	0.11895558692638189	5703
56	A	0.0	0.05633447996076648	5703
57	G	0.0	0.04061337592234854	5703
58	U	0.1700072	0.1387359567496833	5703
59	U	0.2666507	0.16217352261947696	5703
60	A	0.0575342	0.0884499508920723	5703
61	U	0.0491237	0.09741454629622825	5703
62	G	0.094939	0.11819859861267391	5703
63	U	0.0	0.07965551464104667	5703
64	G	0.08521941999999999	0.1288566459399359	5703
65	A	0.2129523	0.199147705512165	5703
66	A	0.20950760000000002	0.18786172847019691	5703
67	G	0.3934444	0.2343597215265456	5703
68	G	0.0480675	0.14164556992370075	5703
69	A	0.430805	0.22044594811427132	5703
70	A	0.0993989	0.13268098162845343	5703
71	A	0.169454	0.1575176815960989	5703
72	G	0.0736799	0.1381660526080484	5703
73	A	0.0360811	0.1000710205951753	5703
74	U	0.1333237	0.12264626799413833	5703
75	U	0.0983556	0.11621772870891944	5703
76	A	0.244088	0.1848683458707845	5703
77	A	0.188039	0.17501290859636612	5703
78	A	0.212994	0.1760794033106939	5703
79	U	0.06984555	0.09841212616024511	5703
80	G	0.0571871	0.12925613661501723	5703
81	G	0.2541133	0.18337616456082836	5703
82	A	0.0	0.047536545112260735	5703
83	U	0.293648	0.16650511365495657	5703
84	A	0.345474	0.17434957419403124	5703
85	C	0.0442569	0.11433131680340257	5703
86	A	0.0153334	0.07016942407986544	5703
87	U	0.0752611	0.08964644780670342	5703
88	U	0.0	0.04183731699631323	5703
89	U	0.1454809	0.1319183076716799	5703
90	A	0.0	0.03505959363712021	5703
91	A	0.139986	0.11962421820137425	5703
92	U	0.0205347	0.06771109598005338	5703
93	U	0.0031372	0.07226685902216866	5703
94	A	0.0	0.04256833976419564	5703
95	A	0.0	0.034974167885026226	5703
96	G	0.26230370000000003	0.17246527388668711	5703
97	U	0.0	0.06457787688775468	5703
98	A	0.1252114	0.10807430947352843	5703
99	C	0.00776786	0.08637679811720274	5703
100	A	0.0107474	0.08365918732004274	5703
101	A	0.0971034	0.11026863248163549	5703
102	U	0.0447966	0.09539199307200788	5703
103	U	0.0	0.04506642581789685	5703
104	A	0.0783944	0.0879891125876378	5703
105	C	0.104384	0.10187651958964833	5703
106	U	0.0	0.05220436362240229	5703
107	A	0.0	0.05730692797603096	5703
108	C	0.0880046	0.11852715732194036	5703
109	A	0.11166210000000001	0.13749604116486408	5703
110	A	0.627755	0.2411769375541534	5703
111	A	0.12854	0.1285929770201297	5703
112	A	0.1659262	0.15314186117205184	5703
113	U	0.0	0.051585076373404745	5703
114	C	0.0	0.04338436664629322	5703
115	U	0.204948	0.1359064022952561	5703
116	A	0.0236394	0.08675562542711568	5703
117	U	0.0502887	0.09102565513288	5703
118	A	0.083799	0.08911398387329567	5703
119	A	0.1204289	0.11501140846163915	5703
120	U	0.0618594	0.09156693031984856	5703
121	G	0.303008	0.17514399808443337	5703
122	A	0.771265	0.26620958537400563	5703
123	C	1.638481	0.4193740570135449	5703
124	U	3.62489	0.5586913900544737	5703
125	G	0.20363910000000002	0.22075797656709936	5703
126	G	0.32372500000000004	0.24355988185659805	5703
127	G	0.824187	0.3092376419276929	5703
128	U	1.017005	0.3230457884480155	5703
129	A	1.832711	0.4298059360897659	5703
130	A	2.120991	0.45677127733801304	5703
131	G	2.501111	0.5374079434182193	5703
132	U	1.794669	0.4206067559906759	5703
133	C	1.0567183	0.33063829136081624	5703
134	A	0.1081757	0.14171872448907377	5703
135	C	0.0266351	0.1445731649935077	5703
136	C	0.0179116	0.11650799697634492	5703
137	C	0.0372492	0.14810663585366457	5703
138	G	0.2100631	0.19025863848981994	5703
139	U	0.315873	0.1869967328190522	5703
140	A	0.0958521	0.15848989620792867	5703
141	A	0.116991	0.13562270470098287	5703
142	G	0.0	0.11752267339645572	5703
143	A	0.133981	0.13458183359239093	5703
144	A	0.00435347	0.05419448223205015	5703
145	G	0.0532601	0.13900601787782427	5703
146	G	0.0912896	0.13911845653143942	5703
147	A	0.2259782	0.15533666712659958	5703
148	U	0.263352	0.1622670830082306	5703
149	G	0.0966572	0.13281962181940588	5703
150	A	0.017127	0.06812392305387294	5703
151	G	0.0559346	0.11159081113469872	5703
152	U	1.412717	0.34962557428912433	5703
153	U	0.2576856	0.16879444573670072	5703
154	A	0.12027039	0.1292245469607458	5703
155	G	0.0	0.11186627209829601	5703
156	U	0.0	0.04558147786206586	5703
157	A	0.0436724	0.09373042417369079	5703
158	G	0.0	0.1006659523711965	5703
159	A	0.0	0.07273347171488516	5703
160	G	0.0	0.08014899052620687	5703
161	A	0.118686	0.13070898220459068	5703
162	U	0.0	0.08236989738539195	5703
163	A	0.0222856	0.07640474067968558	5703
164	U	0.0	0.07488855795146546	5703
165	A	0.279346	0.19416621491415548	5703
166	A	0.405779	0.19028499516777458	5703
167	U	0.26849100000000004	0.16572523395367406	5703
168	A	0.1913111	0.14788704001639225	5703
169	A	0.16514210000000001	0.12877940805307345	5703
170	U	0.0346377	0.11135194944054638	5703
171	A	0.00445565	0.06784049321968406	5703
172	U	0.0	0.11517466913332115	5703
173	C	0.0	0.06657814415977664	5703
174	U	0.0	0.08590568910409833	5703
175	U	0.0	0.0794713012583788	5703
176	A	0.0	0.02630862391536281	5703
177	C	0.0	0.03870567082805826	5703
178	A	0.0	0.03893534372417946	5703
179	G	0.1636512	0.14562890586092447	5703
180	U	0.00143623	0.06595764715641393	5703
181	U	0.0	0.029170665968400514	5703
182	C	0.0312747	0.08968105950054336	5703
183	A	0.13913989999999998	0.12832800446426337	5703
184	A	0.123449	0.10732212952210742	5703
185	C	0.0504845	0.08154991772994011	5703
186	U	0.1047396	0.11559634484450622	5703
187	G	0.0348766	0.09891062702889918	5703
188	A	0.0806816	0.09103119701602304	5703
189	U	0.159829	0.11733843728736122	5703
190	G	0.0612601	0.08886434160910663	5703
191	U	0.018309	0.08905193508734102	5703
192	G	0.0	0.05325973023589211	5703
193	C	0.0579671	0.10459896707597068	5703
194	A	0.14341007	0.13589571981324503	5703
195	A	0.0082986	0.0702158479644731	5703
196	G	0.0797478	0.1220136921951385	5703
197	U	0.0402489	0.10058380823969632	5703
198	U	0.0250908	0.09785454162756065	5703
199	U	0.0455863	0.12227602501165141	5703
200	A	0.0123361	0.07750605391903267	5703
201	U	0.0	0.044367906942969486	5703
202	A	0.19997209999999999	0.14507105378055266	5703
203	A	0.124425	0.11913272059350445	5703
204	G	0.1801906	0.18329204837362695	5703
205	U	0.0707173	0.12345179635185549	5703
206	A	0.0	0.05338358078070447	5703
207	G	0.0893157	0.143204357450079	5703
208	A	0.548824	0.2296884414897711	5703
209	C	0.0264155	0.08959060264385992	5703
210	G	0.0838951	0.12653828561447322	5703
211	U	0.0603334	0.09107121768292109	5703
212	A	0.1992583	0.15604060487578225	5703
213	G	0.1959661	0.15700602252461526	5703
214	U	0.0486401	0.09754628209439865	5703
215	G	0.0588737	0.09395130187762168	5703
216	U	0.0	0.055480798705588225	5703
217	G	0.0654582	0.16014485471609757	5703
218	A	0.0476499	0.10163434895988659	5703
219	A	0.0	0.09312522065949697	5703
220	A	0.0	0.0995402878706406	5703
221	G	0.1207562	0.15314458833341124	5703
222	A	0.0881866	0.11044071251870843	5703
223	C	0.0531678	0.11734603473590405	5703
224	U	0.135423	0.2750324373614865	5703
225	U	0.0566986	0.2589104842411755	5703
226	A	0.0	0.06758508937006742	5703
227	U	0.0	0.03642341704618061	5703
228	C	0.0236815	0.13593765661199253	5703
229	G	0.201127	0.17668078616728533	5703
230	C	0.03757199	0.09282315920270114	5703
231	U	0.02044221	0.061857099620092115	5703
232	A	0.1594054	0.13031232249062252	5703
233	A	0.0	0.07076491288272742	5703
234	C	0.0308282	0.08869382148154403	5703
235	G	0.0097248	0.13700495919305258	5703
236	C	0.2993639	0.16850320833550916	5703
237	A	0.0443506	0.1012716953973814	5703
238	A	0.2673195	0.17457006279932422	5703
239	U	1.85892	0.3990748146651202	5703
240	A	1.01903	0.28973652574993025	5703
241	G	0.0	0.048683804205197447	5703
242	A	0.0476018	0.09157050831905435	5703
243	C	0.0	0.06758195445324144	5703
244	G	0.0196012	0.0957118661805839	5703
245	U	0.0670384	0.10345679316506964	5703
246	U	0.0279284	0.060327990421196694	5703
247	A	0.00871735	0.06358190015601925	5703
248	U	0.17267	0.15634729939979777	5703
249	C	0.1853358	0.15794040225667402	5703
250	U	0.411632	0.20669965125514847	5703
251	C	0.902438	0.28898989476104525	5703
252	G	6.402639000000001	0.7080648896393607	5703
253	A	0.0689399	0.14671074798463132	5703
254	A	0.153469	0.16018566588805627	5703
255	A	0.0	0.1145806767575144	5703
256	G	0.0961696	0.12098461152146583	5703
257	G	0.0	0.06194647796751645	5703
258	A	0.0	0.028112348988478357	5703
259	U	0.065078	0.1127069797679363	5703
260	A	0.0	0.17588956541321604	5703
261	A	0.0222307	0.1792421894288563	5703
262	A	0.1404466	0.23321914366106397	5703
263	A	0.0480456	0.20154272092040437	5703
264	G	0.0374971	0.22366311229614952	5703
265	A	0.0122181	0.08859435453712612	5703
266	A	0.07803436000000001	0.10589853354872296	5703
267	A	0.000589282	0.06975973985795819	5703
268	C	0.0608091	0.11465341842688338	5703
269	C	0.04431231	0.1498392235896863	5703
270	A	0.0562523	0.11989806522025283	5703
271	A	0.0	0.0717410349836131	5703
272	G	0.0	0.0761611676428349	5703
273	A	0.0383733	0.10546339507530562	5703
274	A	0.0253947	0.10831432398607306	5703
275	G	0.0116807	0.08940577245793473	5703
276	A	0.1110525	0.10952980637292299	5703
277	U	0.0187963	0.09449315315582393	5703
278	A	0.0	0.05809590823500395	5703
279	U	0.0416699	0.11237931399826216	5703
280	A	0.0575531	0.10012907761010285	5703
281	C	0.07226752	0.11057419562700874	5703
282	A	0.0149327	0.11791337938949083	5703
283	A	0.0503886	0.11517280971570504	5703
284	A	0.0	0.07825843282726788	5703
285	U	0.0396864	0.06399302618731201	5703
286	U	0.0613856	0.08840481177995912	5703
287	G	0.21797	0.18237158890093053	5703
288	G	0.0722973	0.13827704103414998	5703
289	U	0.1590388	0.14579314525467238	5703
290	A	0.0477206	0.100726261246658	5703
291	A	0.0702231	0.10636467042895399	5703
292	C	0.055787	0.12087126019910606	5703
293	U	0.1111606	0.153517787997222	5703
294	U	0.106526	0.14097016723051725	5703
295	G	0.00605803	0.09939485431837003	5703
296	U	0.0	0.11770704092041394	5703
297	A	0.0167114	0.07081074739479877	5703
298	U	0.0168026	0.0702309462560487	5703
299	A	0.0661007	0.10296403346295249	5703
300	A	0.0543052	0.09817112597755003	5703
301	G	0.2445315	0.18699591094149623	5703
302	C	0.0357399	0.11154575499789313	5703
303	C	0.2060639	0.15033431714801515	5703
304	C	0.0130377	0.08776800006608332	5703
305	U	0.032398	0.1070106573002895	5703
306	U	0.060438	0.11488912043688036	5703
307	G	0.000242541	0.12350805965122277	5703
308	G	0.22163080000000002	0.21146260027011868	5703
309	U	0.1024539	0.13374459049584023	5703
310	A	0.1000553	0.129556705491032	5703
311	A	0.1956164	0.15015135867903426	5703
312	U	0.2821433	0.17561390467218135	5703
313	A	0.249387	0.15295090121486699	5703
314	C	0.0389082	0.08515313712700195	5703
315	C	0.0281641	0.0839173216647195	5703
316	A	0.06457103	0.14290705287353736	5703
317	A	0.166831	0.15242868913432933	5703
318	A	0.2374173	0.1772937372441565	5703
319	U	1.939785	0.4056421992667923	5703
320	A	0.0695131	0.08668574135836873	5703
321	A	0.0	0.03149741411116157	5703
322	G	0.076751	0.10959671344638944	5703
323	U	0.0	0.030293394917374313	5703
324	U	0.0690872	0.0868844944198906	5703
325	A	0.0	0.027450220449752313	5703
326	G	0.0242422	0.0988948413629346	5703
327	U	0.0	0.03985036720784389	5703
328	U	0.0153938	0.0951820633812905	5703
329	C	0.0	0.07889898915505825	5703
330	C	0.1270887	0.14372336728176807	5703
331	U	0.0	0.07534627970775996	5703
332	C	0.187499	0.141713308533673	5703
333	A	0.1867973	0.1518397974109884	5703
334	U	0.1239182	0.1323464337038592	5703
335	G	0.0460725	0.15104609854279588	5703
336	A	0.192126	0.13389457192511575	5703
337	U	1.10227	0.3085768453773549	5703
338	G	0.00540621	0.10551350586408358	5703
339	U	0.141841	0.126359030744502	5703
340	C	0.5575140000000001	0.24020487856203085	5703
341	G	0.12098542000000001	0.12923812733017298	5703
342	U	0.0	0.03470073599291519	5703
343	G	0.0	0.07276322201730762	5703
344	G	0.0	0.14335133116926402	5703
345	A	0.0	0.036888158072340776	5703
346	A	0.0	0.06057533838419724	5703
347	A	0.0586469	0.10338030512355822	5703
348	C	0.1667674	0.13021292693323502	5703
349	A	0.00204641	0.03346388536990288	5703
350	U	0.1977837	0.1401314644014327	5703
351	G	0.164513	0.14836815300262385	5703
352	A	0.0367197	0.08309466042201508	5703
353	C	0.00701672	0.09235227917582761	5703
354	U	0.1662774	0.14841116734599186	5703
355	A	0.396428	0.19373628633954973	5703
356	U	0.396826	0.20340184851283924	5703
357	A	0.368892	0.2037995421412914	5703
358	A	0.0287425	0.10830098083101557	5703
359	G	0.0	0.12503984005763924	5703
360	A	0.0	0.04140984025530647	5703
361	U	0.0115936	0.11370097858580638	5703
362	A	0.0	0.10623589767027905	5703
363	A	0.0	0.14541768704322044	5703
364	G	0.0	0.10363470041332681	5703
365	U	0.0	0.06357256937217498	5703
366	U	0.0727224	0.10575052431170259	5703
367	G	0.1356767	0.15763576377716446	5703
368	A	0.10398522	0.14158583998988036	5703
369	A	0.0771172	0.11237462508613767	5703
370	U	0.307011	0.18208877367946108	5703
371	U	0.145061	0.1339425312060736	5703
372	C	0.180676	0.18648861019644067	5703
373	G	0.047805	0.18430069699813942	5703
374	A	0.0	0.0958270130501833	5703
375	U	0.2582746	0.20867148718739703	5703
376	A	0.13383869999999998	0.18936840528979484	5703
377	G	0.47604500000000005	0.24621679624672238	5703
378	U	0.10338639999999999	0.15570757790486628	5703
379	A	0.08692559999999999	0.11379283905773685	5703
380	G	0.27704207000000003	0.19535850925608542	5703
381	C	0.107168	0.14832080264534708	5703
382	C	0.0670103	0.142854257256303	5703
383	C	0.18742152	0.17250702168679977	5703
384	A	1.077303	0.3263414881500665	5703
385	A	0.829217	0.28569189444049686	5703
386	G	0.2271593	0.1878045198284642	5703
387	A	0.0948707	0.11324709467536022	5703
388	G	0.618165	0.25544425191614706	5703
389	G	0.842686	0.3157951724076858	5703
390	A	0.121115	0.12995093668538907	5703
391	A	0.1511522	0.12417750903851309	5703
392	U	0.4914538	0.22083522841632403	5703
393	C	1.2184210000000002	0.33162073114478235	5703
394	A	0.5570820000000001	0.24638082133356076	5703
395	A	1.9406309999999998	0.42282029841174845	5703
396	A	2.3704460000000003	0.4626596968366707	5703
397	U	3.9073710000000004	0.5733565647701262	5703
398	G	3.04275	0.5215158100460617	5703
399	A	0.610502	0.2478097097875707	5703
400	G	1.2489020000000002	0.34853826431684654	5703
401	U	1.425783	0.36487006862306476	5703
402	A	0.248034	0.15626816935639834	5703
403	A	0.669141	0.24869217702613808	5703
404	A	0.362697	0.1821893376758366	5703
405	A	0.431303	0.20375711148816378	5703
406	C	0.0872264	0.11279293357670948	5703
407	A	0.404801	0.197541288739848	5703
408	A	0.395004	0.1944963466520644	5703
409	G	0.953812	0.3082046795183357	5703
410	U	0.35126599999999997	0.21885744059547074	5703
411	A	0.536278	0.22806236863191612	5703
412	U	0.926812	0.3014209537590245	5703
413	U	0.47319	0.21467015911160078	5703
414	A	1.816169	0.40405181784642424	5703
415	U	2.395496	0.4621359196708258	5703
416	A	1.3681670000000001	0.3624329265464163	5703
417	G	4.11725	0.6291578911354446	5703
418	G	5.041869999999999	0.6820614852812025	5703
419	U	3.3651	0.546060078192867	5703
420	A	0.6522680000000001	0.25464685823508604	5703
421	A	1.0718139999999998	0.31731090860069716	5703
422	A	0.946481	0.3061353660474399	5703
423	U	0.516139	0.24593548816712077	5703
424	A	0.474029	0.221986691148456	5703
425	U	1.131816	0.3276622357397935	5703
426	U	0.9023159999999999	0.29269571258902993	5703
427	A	5.0331	0.6551365858605364	5703
428	U	0.5660860999999999	0.2322526295741127	5703
429	G	1.230147	0.34815933524896325	5703
430	U	0.12881	0.1555766574368083	5703
431	U	0.470746	0.2342036262785015	5703
432	U	0.4296441	0.2313434220658975	5703
433	U	0.382578	0.22079389688123174	5703
434	U	0.168462	0.22986360437442027	5703
435	C	1.0836681799999999	0.3730201644549528	5703
436	U	0.506021	0.2675234063965245	5703
437	A	4.56656	0.6440745814958079	5703
438	U	0.702621	0.2979427562636823	5703
439	C	0.8770930000000001	0.29852796440032214	5703
440	U	1.086338	0.34861969767068524	5703
441	G	3.354079	0.558270704963103	5703
442	A	2.140196	0.449202046411189	5703
443	A	1.87955	0.4135179681368151	5703
444	U	1.086023	0.3186895561153519	5703
445	G	0.4506801	0.23372608177094828	5703
446	A	0.578566	0.23899802277424806	5703
447	U	0.1747804	0.1381130067896938	5703
448	U	1.1121729999999999	0.32259069221693304	5703
449	G	2.6125599999999998	0.48750545322180755	5703
450	U	3.389817	0.5460448288236049	5703
451	G	0.268582	0.1983068717972224	5703
452	C	0.1278322	0.13641589732872045	5703
453	C	0.0197349	0.09917834566199418	5703
454	U	0.0	0.03959022223845175	5703
455	U	0.0832731	0.11315984450926043	5703
456	G	1.1381834000000002	0.4109556644943588	5703
457	A	0.2381755	0.24608599524727123	5703
458	A	0.423467	0.26927414432152597	5703
459	A	0.680671	0.30679351966169366	5703
460	A	0.4502032	0.27040331140176516	5703
461	A	0.400624	0.26530797221711977	5703
462	G	0.08100465000000001	0.2189194785329985	5703
463	G	0.00129124	0.07528933350495275	5703
464	U	0.25466	0.2004661255224932	5703
465	G	0.170931	0.16143914163547823	5703
466	G	0.0297325	0.13242751513930176	5703
467	G	0.0966712	0.16290819542641186	5703
468	U	0.721384	0.272120623988701	5703
469	G	0.13496249999999999	0.158630043181265	5703
470	A	0.0670589	0.11403310057645542	5703
471	G	0.07612959999999999	0.1564630373506791	5703
472	G	0.15439560000000002	0.16989132710353402	5703
473	U	0.054156499999999996	0.1672846001818458	5703
474	C	0.189932447	0.21140814041999423	5703
475	U	0.2113566	0.2956836227321358	5703
476	G	0.00544584	0.14318229664553506	5703
477	U	0.5717331000000001	0.26003306152295325	5703
478	G	0.0892833	0.1438287465829067	5703
479	G	0.0871576	0.2010273862437653	5703
480	G	0.09806010000000001	0.1834580754641234	5703
481	U	0.309445	0.20033143545884158	5703
482	A	0.14226840000000002	0.15310666126426375	5703
483	A	0.363716	0.20532757972566665	5703
484	A	0.08316309999999999	0.18571647806923325	5703
485	A	0.0736176	0.18664471275985828	5703
486	A	0.1548575	0.14397038675800658	5703
487	U	0.684526	0.27060814403857103	5703
488	U	0.595585	0.254708804207864	5703
489	A	0.1730486	0.14285883904361674	5703
490	A	0.08435596000000001	0.11685189219644669	5703
491	U	0.568261	0.23389730396052025	5703
492	U	0.384635	0.21698461660910434	5703
493	C	0.0130587	0.196832747505109	5703
494	C	0.168943	0.15677741931824876	5703
495	C	0.06708	0.1385317143526348	5703
496	A	0.0306266	0.07311975803604659	5703
497	U	0.0	0.08554199487345382	5703
498	C	0.0	0.041925531768839855	5703
499	U	0.0	0.03732235078461698	5703
500	G	0.107925	0.15996701771068308	5703
501	G	0.11232519999999999	0.22332232699172735	5703
502	U	0.28254	0.22384572910153994	5703
503	U	0.309836	0.20018676361900153	5703
504	U	1.8006190000000002	0.4195298512382641	5703
505	U	3.3484879999999997	0.5487884886347381	5703
506	G	0.1743598	0.17608724116187408	5703
507	G	0.0	0.10574943126561012	5703
508	A	0.0	0.039497564313005426	5703
509	U	0.13393	0.15538489952891174	5703
510	U	0.2434825	0.1973192496888228	5703
511	U	0.24609340000000002	0.19161729826401372	5703
512	U	0.1966469	0.21232931257836257	5703
513	C	0.306382	0.19995446474885226	5703
514	U	0.48840300000000003	0.28896664665147775	5703
515	U	0.6911700000000001	0.3101181943227453	5703
516	C	1.8833449999999998	0.4432632219189857	5703
517	G	0.9420916	0.3750127693719242	5703
518	G	0.393065	0.38778383259362426	5703
519	A	0.1666221	0.2543372876319947	5703
520	A	0.0	0.17668004550599367	5703
521	A	0.0	0.1766563329886874	5703
522	A	0.0316635	0.18953181886113477	5703
523	U	0.0	0.10930176118635966	5703
524	U	0.0703305	0.09986020465255416	5703
525	G	0.1293617	0.1707396162230664	5703
526	G	0.0577274	0.12771446286497862	5703
527	U	0.18409398100000002	0.14730313022526034	5703
528	G	0.046005199999999996	0.148418975774663	5703
529	C	0.109434	0.13192282353573245	5703
530	A	0.0	0.10555256901184357	5703
531	A	0.0	0.07230088608703215	5703
532	G	0.7844690000000001	0.30399105615297306	5703
533	A	0.0	0.13148623927959152	5703
534	A	0.0	0.06489025870329074	5703
535	G	0.0874036	0.13543106872593896	5703
536	C	0.0175793	0.10701892381410869	5703
537	G	0.0243205	0.10098836966641257	5703
538	U	0.14761	0.1320849347702076	5703
539	G	0.05900561	0.11951414151977999	5703
540	G	0.0821372	0.15631194685307967	5703
541	A	0.3176876	0.19340081853497934	5703
542	G	0.213255	0.18885749975312074	5703
543	U	0.0776613	0.1306133839364481	5703
544	U	0.1061361	0.13117771011010215	5703
545	G	0.0	0.05356620474375611	5703
546	C	0.142306	0.15180563691474042	5703
547	U	0.018692	0.08085021601022473	5703
548	A	0.0	0.040382014093653135	5703
549	A	0.0	0.05924859860368008	5703
550	C	0.0514485	0.08720923717680369	5703
551	C	0.0	0.02918534911937837	5703
552	A	0.0	0.01780497657398066	5703
553	U	0.533577	0.240368880017776	5703
554	U	1.8949719999999999	0.4214512683158042	5703
555	G	0.0916061	0.16681613210358284	5703
556	C	0.0861419	0.13375463100188345	5703
557	U	0.1326042	0.15253320185638275	5703
558	C	0.0624585	0.14242663977883493	5703
559	A	0.8083199999999999	0.30181953436118075	5703
560	G	1.3616670000000002	0.38249276342697	5703
561	A	0.8856539999999999	0.29444630522388965	5703
562	C	0.0172363	0.3156163538204096	5703
563	U	0.0298566	0.10114168929674845	5703
564	U	0.0	0.08097782036533213	5703
565	G	0.1527265	0.19150623555905433	5703
566	U	0.21991	0.16896515151059996	5703
567	A	0.0138026	0.06525236211341318	5703
568	U	0.0294138	0.0845158805249049	5703
569	C	0.460777	0.2301831486121432	5703
570	G	0.108316	0.1540283868545016	5703
571	C	0.1418699	0.12526373731555354	5703
572	C	0.0728544	0.09919049631592737	5703
573	A	0.0727955	0.09534790444115697	5703
574	G	0.0528969	0.11096763996715439	5703
575	U	0.1274011	0.15121196000316905	5703
576	A	0.11529330000000002	0.11986482806866242	5703
577	G	0.0330922	0.14754694672276344	5703
578	C	0.0279719	0.06974353291632135	5703
579	A	0.0401384	0.0713162562862774	5703
580	C	0.119114	0.12907469312704176	5703
581	G	0.0945401	0.1384045937830461	5703
582	A	0.23287200000000002	0.16118579657339538	5703
583	U	1.661826	0.3957844895457628	5703
584	A	0.825342	0.2934698368095093	5703
585	A	0.0	0.06834472678897766	5703
586	C	0.1928031	0.15043279246922858	5703
587	G	0.0671095	0.13942007739289203	5703
588	A	0.0	0.03884952898105716	5703
589	U	0.125846	0.16212834196836162	5703
590	A	0.44487	0.22219408517872385	5703
591	U	0.19698100000000002	0.17853007004143587	5703
592	U	0.280761	0.1993097456423042	5703
593	U	0.1361244	0.1510361264896581	5703
594	A	0.0360422	0.0971853322400042	5703
595	U	0.266202	0.1682940238748839	5703
596	G	1.047054	0.343798735384527	5703
597	A	0.3708575	0.20288956711543843	5703
598	A	0.19021262	0.1536729813372865	5703
599	U	4.600867	0.7051673547612651	5703
600	G	12.86918	1.1343622094732353	5703
601	U	5.575144	0.6921531277578684	5703
602	U	0.07655873	0.11675774975152613	5703
603	G	0.037358050000000004	0.14443672079360567	5703
604	U	0.1833588	0.15115276863160662	5703
605	A	0.1076723	0.14249852715379202	5703
606	A	0.0344346	0.1029547676022825	5703
607	G	0.2082501	0.27967820354471673	5703
608	G	0.1013638	0.157201011516593	5703
609	U	0.252315	0.19012871753893465	5703
610	G	0.3910784	0.2480198731654381	5703
611	A	0.378783	0.19648071680736534	5703
612	A	0.195069	0.14866793862273367	5703
613	U	0.0010068	0.015500516745579809	5703
614	A	0.000682857	0.012217983697492807	5703
615	A	0.000173553	0.00914732	5703
