## Supplementary material for "FAST-MaP: Chemical Mapping of RNA Structures Using Primer-less Sequencing": FAST-MaP_ROOL-env120_Supplementary_Data: bicine-DMS.csv

position	nucleotide	reactivity	std_error	reads
1	C	3.64836e-05	0.00164794	9973
2	U	0.0	0.00193902	9973
3	U	1.05834e-06	0.00232785	9973
4	G	0.0	0.015249	9973
5	U	0.0	0.0209358	9973
6	G	0.0208048	0.031707	9973
7	U	0.0449823	0.0305274	9973
8	A	0.0143143	0.0239293	9973
9	U	0.0	0.0319359	9973
10	G	0.0	0.0282966	9973
11	A	0.0235569	0.0260974	9973
12	C	0.0	0.0162436	9973
13	U	0.00139434	0.024836	9973
14	G	0.0246689	0.0272203	9973
15	U	0.0	0.0297963	9973
16	C	0.0364921	0.0326968	9973
17	U	0.0493857	0.026184	9973
18	A	0.354229	0.0562965	9973
19	A	0.172588	0.0409252	9973
20	U	0.220711	0.0548023	9973
21	C	0.789733	0.0833751	9973
22	A	4.27983	0.177275	9973
23	A	0.0418757	0.0269496	9973
24	C	0.0325028	0.0229668	9973
25	A	0.0395235	0.0247273	9973
26	G	0.0333998	0.0302007	9973
27	U	0.0	0.0259685	9973
28	G	0.0	0.0341279	9973
29	C	0.020761	0.0245222	9973
30	A	0.285813	0.0521215	9973
31	A	0.0419861	0.0242505	9973
32	G	0.0801988	0.0433751	9973
33	G	0.493516	0.0659782	9973
34	A	0.0830762	0.0342917	9973
35	A	0.0730497	0.0278753	9973
36	U	0.0699054	0.0344078	9973
37	U	0.0210621	0.0196801	9973
38	A	0.0425963	0.0256168	9973
39	G	0.464483	0.063416	9973
40	U	0.0	0.026247	9973
41	U	0.0	0.0316656	9973
42	G	0.432198	0.0673234	9973
43	U	0.0120744	0.0239878	9973
44	G	0.0495161	0.0465866	9973
45	C	0.0236031	0.0237718	9973
46	U	0.0	0.0391024	9973
47	C	0.0	0.0261587	9973
48	U	0.0316339	0.043006	9973
49	C	0.0211507	0.0250872	9973
50	A	0.100363	0.0351897	9973
51	A	0.0738981	0.0251028	9973
52	A	2.28336	0.134295	9973
53	A	7.93395	0.224085	9973
54	G	0.0529041	0.0455476	9973
55	G	0.126711	0.0417054	9973
56	A	0.144268	0.0356947	9973
57	G	0.854793	0.0870732	9973
58	U	0.0288437	0.045135	9973
59	U	1.1418	0.0956556	9973
60	A	0.177493	0.0411847	9973
61	U	0.0607246	0.0397735	9973
62	G	0.963204	0.0964059	9973
63	U	0.0104519	0.0327422	9973
64	G	0.0718692	0.0389194	9973
65	A	0.0	0.0177291	9973
66	A	0.031808	0.0183755	9973
67	G	0.0363317	0.0417296	9973
68	G	0.04755	0.0466172	9973
69	A	1.1174	0.0966211	9973
70	A	2.16001	0.129682	9973
71	A	2.72553	0.144918	9973
72	G	0.0197962	0.0342478	9973
73	A	0.0	0.0253137	9973
74	U	0.0129929	0.0336209	9973
75	U	0.0	0.0177105	9973
76	A	0.00909066	0.0238629	9973
77	A	0.0181432	0.019473	9973
78	A	0.00488909	0.021857	9973
79	U	0.00067534	0.027949	9973
80	G	0.310753	0.056445	9973
81	G	0.308317	0.0585194	9973
82	A	0.101857	0.0306817	9973
83	U	0.0802161	0.0293014	9973
84	A	0.70116	0.0756254	9973
85	C	0.0	0.0160681	9973
86	A	0.0831054	0.0287223	9973
87	U	0.0	0.0317758	9973
88	U	0.0	0.022398	9973
89	U	0.0	0.0122703	9973
90	A	0.0487382	0.0251456	9973
91	A	0.0475562	0.0246081	9973
92	U	0.0	0.0363674	9973
93	U	0.0227386	0.0241454	9973
94	A	0.0387878	0.0322722	9973
95	A	0.401736	0.0568881	9973
96	G	0.560153	0.073263	9973
97	U	0.0	0.0262612	9973
98	A	0.845554	0.0829366	9973
99	C	0.011722	0.0176854	9973
100	A	0.0366644	0.0198347	9973
101	A	0.000647927	0.0194042	9973
102	U	0.080498	0.0414015	9973
103	U	0.0	0.0226518	9973
104	A	0.032032	0.0235015	9973
105	C	0.0	0.0303829	9973
106	U	0.0	0.0270482	9973
107	A	0.06724	0.0276559	9973
108	C	0.0389243	0.0236342	9973
109	A	0.585991	0.0675504	9973
110	A	1.32439	0.0999533	9973
111	A	2.9467	0.145065	9973
112	A	0.110617	0.0356521	9973
113	U	0.0494684	0.0236403	9973
114	C	0.0170199	0.0250785	9973
115	U	0.029851	0.0317788	9973
116	A	0.123488	0.038148	9973
117	U	0.0637665	0.0291225	9973
118	A	0.0656353	0.0230128	9973
119	A	1.63707	0.109889	9973
120	U	0.0511785	0.0336338	9973
121	G	0.0592158	0.0421679	9973
122	A	0.135746	0.0377981	9973
123	C	0.123411	0.0370265	9973
124	U	1.84599	0.119569	9973
125	G	1.26706	0.0990582	9973
126	G	0.126374	0.0489633	9973
127	G	0.402363	0.065213	9973
128	U	0.211496	0.0515266	9973
129	A	1.19943	0.0970043	9973
130	A	1.41055	0.102977	9973
131	G	0.89034	0.104327	9973
132	U	1.28156	0.102769	9973
133	C	2.70188	0.139625	9973
134	A	0.817286	0.0794086	9973
135	C	0.00682917	0.0247289	9973
136	C	0.0	0.0175012	9973
137	C	0.0	0.0364841	9973
138	G	0.284746	0.0652452	9973
139	U	0.0447237	0.0298427	9973
140	A	0.141032	0.0404231	9973
141	A	0.062755	0.0269915	9973
142	G	0.0327012	0.0483598	9973
143	A	0.0537826	0.0310706	9973
144	A	0.0288237	0.0249843	9973
145	G	0.100444	0.0449684	9973
146	G	0.152744	0.0471817	9973
147	A	0.0484603	0.0273302	9973
148	U	0.0448205	0.0329378	9973
149	G	0.648041	0.0769968	9973
150	A	3.05185	0.146365	9973
151	G	0.323357	0.0658758	9973
152	U	1.1449	0.0966123	9973
153	U	0.081003	0.0331778	9973
154	A	0.126184	0.0395316	9973
155	G	0.400686	0.0611778	9973
156	U	0.000422058	0.0226267	9973
157	A	0.0360735	0.0341722	9973
158	G	0.156522	0.0442997	9973
159	A	0.0	0.0272128	9973
160	G	0.230104	0.0526088	9973
161	A	0.0	0.0188067	9973
162	U	0.00569024	0.0210061	9973
163	A	0.00511913	0.019184	9973
164	U	0.0415367	0.0237236	9973
165	A	0.0675631	0.0280388	9973
166	A	0.173155	0.0391448	9973
167	U	0.0113261	0.0254503	9973
168	A	0.861742	0.0802613	9973
169	A	0.266255	0.0483076	9973
170	U	0.0163294	0.0262713	9973
171	A	0.00745324	0.0211572	9973
172	U	0.0	0.0257817	9973
173	C	0.0	0.0247924	9973
174	U	0.0196461	0.0290533	9973
175	U	0.0663273	0.0296639	9973
176	A	0.0697804	0.029867	9973
177	C	0.0	0.0172541	9973
178	A	0.113995	0.0297571	9973
179	G	0.322162	0.0570716	9973
180	U	0.605385	0.0749168	9973
181	U	0.0	0.0276483	9973
182	C	0.0184844	0.0181069	9973
183	A	0.0	0.0244037	9973
184	A	0.0600013	0.0258142	9973
185	C	0.0136352	0.0249741	9973
186	U	0.0297695	0.0307693	9973
187	G	0.124809	0.0457372	9973
188	A	0.0599741	0.0311681	9973
189	U	0.0861817	0.0363972	9973
190	G	0.821365	0.0862749	9973
191	U	0.0368445	0.0266085	9973
192	G	0.0	0.0496871	9973
193	C	0.084013	0.030166	9973
194	A	0.121759	0.0320749	9973
195	A	0.197522	0.0401861	9973
196	G	0.445202	0.0649304	9973
197	U	0.0	0.0374891	9973
198	U	0.0	0.0347833	9973
199	U	0.0173614	0.0286426	9973
200	A	0.00272725	0.0256182	9973
201	U	0.00198087	0.0270222	9973
202	A	0.0360846	0.0280071	9973
203	A	0.0799767	0.0394253	9973
204	G	1.07811	0.098845	9973
205	U	0.00457953	0.0269194	9973
206	A	0.0659431	0.0364308	9973
207	G	0.192256	0.0487964	9973
208	A	0.531475	0.0641995	9973
209	C	0.0591751	0.0331778	9973
210	G	1.67694	0.116216	9973
211	U	0.0170328	0.0326227	9973
212	A	0.269653	0.0521889	9973
213	G	0.362688	0.0646395	9973
214	U	0.0569516	0.0297401	9973
215	G	0.292061	0.0580249	9973
216	U	0.00181763	0.0311285	9973
217	G	0.208111	0.0552306	9973
218	A	0.262555	0.0481578	9973
219	A	0.278024	0.0498873	9973
220	A	0.488085	0.0621517	9973
221	G	0.0698892	0.0498283	9973
222	A	0.0872876	0.0347892	9973
223	C	0.0	0.028088	9973
224	U	0.0	0.0394304	9973
225	U	0.00910809	0.0279752	9973
226	A	0.0201863	0.0219367	9973
227	U	0.0	0.0340713	9973
228	C	0.0	0.040019	9973
229	G	0.0526303	0.0483727	9973
230	C	0.0	0.0184069	9973
231	U	0.0388782	0.0261483	9973
232	A	0.0268879	0.0266849	9973
233	A	0.0746922	0.0273352	9973
234	C	0.0	0.0233889	9973
235	G	0.274307	0.0575456	9973
236	C	1.17491	0.0940214	9973
237	A	0.0159815	0.0225729	9973
238	A	0.0042752	0.0217602	9973
239	U	0.173641	0.0431134	9973
240	A	0.55895	0.0653708	9973
241	G	0.651611	0.075192	9973
242	A	0.438229	0.0589698	9973
243	C	0.113935	0.0353107	9973
244	G	0.111126	0.0404591	9973
245	U	0.0438825	0.0391786	9973
246	U	0.0303883	0.0266892	9973
247	A	0.02775	0.0208934	9973
248	U	0.0	0.0352629	9973
249	C	0.0198162	0.0229473	9973
250	U	0.0230929	0.0343274	9973
251	C	0.0884595	0.0297117	9973
252	G	0.0645897	0.0460873	9973
253	A	0.286536	0.0460129	9973
254	A	1.94686	0.117064	9973
255	A	6.77727	0.199817	9973
256	G	0.0	0.0438428	9973
257	G	0.263785	0.0555618	9973
258	A	0.112642	0.0319627	9973
259	U	0.0192547	0.0187774	9973
260	A	0.0356416	0.018979	9973
261	A	0.00361987	0.0185215	9973
262	A	0.0403133	0.0237514	9973
263	A	0.0125835	0.0290585	9973
264	G	0.681036	0.0924481	9973
265	A	1.25616	0.0947228	9973
266	A	0.0493024	0.0277502	9973
267	A	0.126287	0.034181	9973
268	C	0.0	0.02646	9973
269	C	0.0183788	0.0348088	9973
270	A	0.109956	0.0357358	9973
271	A	0.061375	0.0219095	9973
272	G	0.45726	0.063843	9973
273	A	0.182763	0.0423045	9973
274	A	0.0954858	0.0330667	9973
275	G	0.0609431	0.038446	9973
276	A	0.0778464	0.0284976	9973
277	U	0.0446678	0.0283234	9973
278	A	0.0218728	0.0236817	9973
279	U	0.0358999	0.0243389	9973
280	A	0.0148257	0.0257144	9973
281	C	0.0	0.0207386	9973
282	A	0.0104344	0.0239192	9973
283	A	0.0760896	0.0248579	9973
284	A	0.114887	0.0333834	9973
285	U	0.0448082	0.0412794	9973
286	U	0.0444102	0.0346204	9973
287	G	0.20106	0.0555276	9973
288	G	0.0	0.0409843	9973
289	U	0.166275	0.0404746	9973
290	A	1.18893	0.0926154	9973
291	A	4.97221	0.17628	9973
292	C	1.3735	0.100621	9973
293	U	0.0200212	0.0258884	9973
294	U	0.0	0.0220109	9973
295	G	0.117877	0.0381529	9973
296	U	0.0	0.021017	9973
297	A	0.00773199	0.0243924	9973
298	U	0.00706714	0.0241118	9973
299	A	0.0691227	0.0248639	9973
300	A	0.142004	0.0354828	9973
301	G	0.173121	0.0515221	9973
302	C	0.286953	0.0482408	9973
303	C	0.00464934	0.0203893	9973
304	C	0.0	0.0177461	9973
305	U	0.0	0.0401669	9973
306	U	0.0	0.0218888	9973
307	G	0.0705036	0.0357684	9973
308	G	0.566756	0.0701292	9973
309	U	0.0	0.0266849	9973
310	A	0.393762	0.05816	9973
311	A	0.728837	0.0736982	9973
312	U	0.248253	0.0546012	9973
313	A	0.0398289	0.0265675	9973
314	C	0.0115372	0.0259281	9973
315	C	0.0188502	0.0190172	9973
316	A	1.65984	0.109252	9973
317	A	1.06162	0.0888083	9973
318	A	0.966453	0.0862	9973
319	U	1.76591	0.112722	9973
320	A	0.078424	0.0272939	9973
321	A	0.0729155	0.025907	9973
322	G	0.0699321	0.0463731	9973
323	U	0.0	0.0295208	9973
324	U	0.0183911	0.0196529	9973
325	A	0.070575	0.0275955	9973
326	G	0.242966	0.0566517	9973
327	U	0.0811093	0.0337746	9973
328	U	0.0793469	0.0369194	9973
329	C	0.0573292	0.0307285	9973
330	C	0.0172395	0.026312	9973
331	U	0.0721406	0.0385518	9973
332	C	0.114853	0.0377321	9973
333	A	4.98924	0.177193	9973
334	U	0.00773683	0.032119	9973
335	G	0.0	0.0383448	9973
336	A	2.54241	0.131304	9973
337	U	1.15464	0.0930373	9973
338	G	0.025291	0.0245386	9973
339	U	0.0711384	0.0402077	9973
340	C	0.00528277	0.0334502	9973
341	G	2.97836	0.14591	9973
342	U	0.0820915	0.0344916	9973
343	G	0.0200589	0.0380633	9973
344	G	0.0580625	0.0369015	9973
345	A	0.320811	0.0483213	9973
346	A	0.0975965	0.0275175	9973
347	A	0.340996	0.0529139	9973
348	C	0.0104957	0.0192068	9973
349	A	0.140821	0.0381346	9973
350	U	0.000563567	0.0267904	9973
351	G	0.0251488	0.0315664	9973
352	A	0.131076	0.04149	9973
353	C	0.0	0.0183214	9973
354	U	0.014304	0.0212119	9973
355	A	0.5536	0.0672188	9973
356	U	0.329151	0.0543084	9973
357	A	4.79034	0.173768	9973
358	A	0.0160202	0.0216232	9973
359	G	0.503418	0.0690249	9973
360	A	0.106446	0.0336797	9973
361	U	0.045217	0.0323579	9973
362	A	0.101442	0.0312368	9973
363	A	0.0250336	0.0209143	9973
364	G	0.559718	0.0675185	9973
365	U	0.0	0.0419441	9973
366	U	0.0266358	0.0340537	9973
367	G	0.177142	0.051385	9973
368	A	0.898813	0.0809744	9973
369	A	0.370045	0.0555207	9973
370	U	0.115321	0.0440479	9973
371	U	0.071916	0.0330246	9973
372	C	0.252828	0.0573561	9973
373	G	0.0888307	0.0557947	9973
374	A	0.292369	0.0490021	9973
375	U	0.114556	0.0415903	9973
376	A	0.458199	0.0650578	9973
377	G	0.540613	0.0740255	9973
378	U	0.201771	0.0500321	9973
379	A	0.380596	0.0581791	9973
380	G	0.143337	0.051713	9973
381	C	0.0856442	0.0312151	9973
382	C	0.105421	0.0353379	9973
383	C	0.112835	0.0380757	9973
384	A	0.413356	0.0571535	9973
385	A	0.342557	0.0536331	9973
386	G	2.00352	0.122691	9973
387	A	0.389014	0.0548196	9973
388	G	0.132233	0.0478341	9973
389	G	0.25792	0.0532377	9973
390	A	1.90268	0.117281	9973
391	A	1.07639	0.0877141	9973
392	U	0.251667	0.0569358	9973
393	C	0.310604	0.0526034	9973
394	A	1.54974	0.107621	9973
395	A	1.0899	0.0904142	9973
396	A	0.971671	0.0853471	9973
397	U	0.783578	0.0812623	9973
398	G	0.619723	0.0757688	9973
399	A	0.963089	0.0848752	9973
400	G	1.01802	0.0900175	9973
401	U	0.484272	0.0648409	9973
402	A	0.496184	0.0598594	9973
403	A	0.311396	0.0504506	9973
404	A	0.475324	0.0617233	9973
405	A	0.568277	0.0654353	9973
406	C	0.84415	0.0778177	9973
407	A	0.695447	0.0734667	9973
408	A	0.736088	0.0738137	9973
409	G	0.793382	0.0799078	9973
410	U	0.313429	0.0568907	9973
411	A	0.329331	0.0527244	9973
412	U	0.238823	0.0553859	9973
413	U	0.473207	0.0677986	9973
414	A	1.25706	0.0962782	9973
415	U	0.883617	0.0848429	9973
416	A	1.15571	0.0919014	9973
417	G	0.69971	0.0849956	9973
418	G	0.792046	0.0848006	9973
419	U	0.815964	0.0798526	9973
420	A	0.721494	0.0756767	9973
421	A	0.608136	0.0668683	9973
422	A	0.371269	0.0539784	9973
423	U	0.269901	0.0521892	9973
424	A	0.329515	0.0534956	9973
425	U	0.351203	0.0570032	9973
426	U	0.517997	0.0645359	9973
427	A	0.835993	0.0793108	9973
428	U	0.262037	0.05307	9973
429	G	0.505472	0.0660659	9973
430	U	0.210139	0.0486936	9973
431	U	0.17064	0.0438877	9973
432	U	0.272391	0.0477812	9973
433	U	0.353989	0.0580963	9973
434	U	0.515531	0.0662008	9973
435	C	0.859264	0.0853114	9973
436	U	0.700795	0.0735565	9973
437	A	0.702526	0.071367	9973
438	U	0.397808	0.0633118	9973
439	C	0.630134	0.071362	9973
440	U	0.403079	0.0623351	9973
441	G	0.447418	0.0630023	9973
442	A	0.974704	0.0833442	9973
443	A	0.551299	0.0640484	9973
444	U	0.382002	0.0575572	9973
445	G	0.395288	0.0634934	9973
446	A	0.21695	0.0468096	9973
447	U	0.133976	0.0399626	9973
448	U	0.187302	0.0434444	9973
449	G	0.340396	0.0613504	9973
450	U	0.929994	0.0857731	9973
451	G	0.315558	0.0550442	9973
452	C	0.0246713	0.0211322	9973
453	C	0.043946	0.0277147	9973
454	U	0.0545713	0.0398642	9973
455	U	0.0794131	0.0368487	9973
456	G	0.119645	0.0440398	9973
457	A	0.750184	0.0757981	9973
458	A	0.740057	0.0730257	9973
459	A	0.857447	0.0790988	9973
460	A	0.349199	0.0506418	9973
461	A	0.111445	0.0422399	9973
462	G	0.363469	0.0609578	9973
463	G	1.01663	0.0931711	9973
464	U	0.0898715	0.0332673	9973
465	G	0.267894	0.0505509	9973
466	G	0.166898	0.0470176	9973
467	G	0.524605	0.0703811	9973
468	U	0.201821	0.0468707	9973
469	G	0.125135	0.0461723	9973
470	A	0.952082	0.0844636	9973
471	G	0.104692	0.0486849	9973
472	G	0.0546629	0.0370072	9973
473	U	0.122417	0.0496453	9973
474	C	0.54496	0.0760541	9973
475	U	0.165983	0.0470468	9973
476	G	0.426567	0.0668373	9973
477	U	0.240468	0.051845	9973
478	G	0.0615971	0.039489	9973
479	G	0.0233437	0.0362612	9973
480	G	0.379138	0.0682428	9973
481	U	0.222642	0.0588028	9973
482	A	0.253448	0.044713	9973
483	A	0.561376	0.0644866	9973
484	A	0.902607	0.0823405	9973
485	A	1.16682	0.0925558	9973
486	A	0.711122	0.075236	9973
487	U	0.250049	0.0549213	9973
488	U	0.159213	0.0406828	9973
489	A	0.670345	0.0725534	9973
490	A	3.34703	0.150422	9973
491	U	0.240685	0.0538088	9973
492	U	0.0930066	0.0473098	9973
493	C	0.0	0.068247	9973
494	C	0.0470692	0.0200065	9973
495	C	0.133705	0.0330283	9973
496	A	0.338044	0.0542535	9973
497	U	0.154071	0.044002	9973
498	C	0.0067111	0.0291665	9973
499	U	0.0	0.0221306	9973
500	G	0.0890372	0.0439356	9973
501	G	0.495885	0.064124	9973
502	U	0.0482593	0.0325361	9973
503	U	0.134074	0.0405695	9973
504	U	1.16424	0.0997749	9973
505	U	0.445096	0.0619645	9973
506	G	0.116708	0.0425991	9973
507	G	0.344187	0.0585334	9973
508	A	0.0468354	0.0275929	9973
509	U	0.0	0.0284879	9973
510	U	0.0103495	0.0251072	9973
511	U	0.0238594	0.0347752	9973
512	U	0.0162123	0.025966	9973
513	C	0.0	0.0278216	9973
514	U	0.129734	0.0430622	9973
515	U	1.5989	0.112129	9973
516	C	1.49115	0.107102	9973
517	G	0.390415	0.059395	9973
518	G	0.205266	0.0473398	9973
519	A	0.0555344	0.0314101	9973
520	A	0.0845519	0.0257649	9973
521	A	0.0929472	0.0296448	9973
522	A	0.0684785	0.0247521	9973
523	U	0.00799133	0.0416088	9973
524	U	0.0895651	0.0378399	9973
525	G	0.656287	0.0801623	9973
526	G	1.94477	0.122078	9973
527	U	0.0394918	0.0212494	9973
528	G	0.0548722	0.0480534	9973
529	C	0.0440325	0.0281089	9973
530	A	0.0921622	0.0285861	9973
531	A	0.0862589	0.0261548	9973
532	G	0.511601	0.0699813	9973
533	A	0.902757	0.0820277	9973
534	A	0.118837	0.0320579	9973
535	G	0.211318	0.060411	9973
536	C	0.0376034	0.0364597	9973
537	G	0.600862	0.0774781	9973
538	U	0.0326754	0.0310725	9973
539	G	0.0626925	0.0391975	9973
540	G	0.387576	0.0598535	9973
541	A	0.31443	0.0502088	9973
542	G	0.155377	0.0529416	9973
543	U	0.0390664	0.0427277	9973
544	U	0.0329814	0.0293936	9973
545	G	0.0	0.0490799	9973
546	C	0.067054	0.0317353	9973
547	U	0.020839	0.030864	9973
548	A	1.31826	0.0992789	9973
549	A	0.179409	0.0403005	9973
550	C	0.00454012	0.0185844	9973
551	C	0.0	0.0181868	9973
552	A	0.147099	0.0414296	9973
553	U	0.0297559	0.0291898	9973
554	U	1.00704	0.0873354	9973
555	G	0.841976	0.0861896	9973
556	C	0.0	0.0272623	9973
557	U	0.08	0.0436105	9973
558	C	0.939512	0.0864176	9973
559	A	1.15573	0.094535	9973
560	G	0.643667	0.0758243	9973
561	A	0.859478	0.0817101	9973
562	C	0.0161089	0.0251121	9973
563	U	0.0	0.0341114	9973
564	U	0.0601822	0.0314683	9973
565	G	0.826034	0.0875868	9973
566	U	0.0441156	0.0285916	9973
567	A	0.0013811	0.024484	9973
568	U	0.0540158	0.0376083	9973
569	C	0.0	0.0346712	9973
570	G	0.114955	0.0499137	9973
571	C	0.0432111	0.0283317	9973
572	C	0.0321121	0.0240493	9973
573	A	0.115909	0.0302804	9973
574	G	0.740327	0.0834804	9973
575	U	0.136402	0.0458046	9973
576	A	0.519399	0.0653283	9973
577	G	0.724723	0.0899707	9973
578	C	0.0511512	0.0258627	9973
579	A	0.150508	0.0436442	9973
580	C	0.0930347	0.0279876	9973
581	G	0.206593	0.0549186	9973
582	A	0.646344	0.0724368	9973
583	U	1.4137	0.105291	9973
584	A	0.274973	0.0491253	9973
585	A	0.148892	0.0384311	9973
586	C	0.0229845	0.0234504	9973
587	G	0.246732	0.061316	9973
588	A	0.617856	0.0707965	9973
589	U	0.0	0.0217198	9973
590	A	0.00193606	0.022984	9973
591	U	0.0476151	0.0358602	9973
592	U	0.0	0.0391164	9973
593	U	0.0454403	0.0292106	9973
594	A	0.0816639	0.0317032	9973
595	U	0.0381929	0.0368335	9973
596	G	0.164223	0.0596071	9973
597	A	0.0831175	0.031519	9973
598	A	0.181028	0.0417454	9973
599	U	0.0511195	0.0371632	9973
600	G	0.833775	0.0894006	9973
601	U	0.0966739	0.0457079	9973
602	U	0.00743652	0.0332343	9973
603	G	0.285388	0.0630032	9973
604	U	0.158632	0.0425524	9973
605	A	0.445791	0.0605908	9973
606	A	0.107053	0.0330995	9973
607	G	0.0751757	0.0523424	9973
608	G	0.244551	0.0566479	9973
609	U	0.104003	0.0389716	9973
610	G	0.310786	0.0569976	9973
611	A	2.50011	0.13709	9973
612	A	1.56954	0.110849	9973
613	U	0.0	0.00282039	9973
614	A	0.0	0.00224922	9973
615	A	0.0	0.00209861	9973
