## Supplementary material for "FAST-MaP: Chemical Mapping of RNA Structures Using Primer-less Sequencing": FAST-MaP_ROOL-env120_Supplementary_Data: hepes-2A3.csv

position	nucleotide	reactivity	std_error	reads
1	C	0.0	0.00326935	9972
2	U	8.97796e-06	0.0036651780223761303	9972
3	U	0.0	0.004760625979395987	9972
4	G	0.000796604	0.04241964418464752	9972
5	U	0.000834665	0.06866511271475494	9972
6	G	0.455174	0.10579604108798212	9972
7	U	0.174534	0.09420419819376417	9972
8	A	0.428967	0.09955755584324075	9972
9	U	11.743663	0.4298081194416876	9972
10	G	0.607687	0.11024154630124706	9972
11	A	0.0269066	0.03000701858582422	9972
12	C	0.031611600000000004	0.034839042134507656	9972
13	U	0.0155404	0.04111238632638587	9972
14	G	0.036834900000000004	0.04521906127033156	9972
15	U	0.0	0.095714741429155	9972
16	C	0.0315175	0.07234332788723505	9972
17	U	0.0	0.05628762969720789	9972
18	A	0.09397480000000001	0.04416534956229827	9972
19	A	0.0417377	0.03824134471968788	9972
20	U	0.0412965	0.03772414845477761	9972
21	C	0.0426132	0.04820479478485517	9972
22	A	0.0131533	0.054043938748114945	9972
23	A	0.030013	0.04445808786092807	9972
24	C	0.0332776	0.041153183996502626	9972
25	A	0.0	0.049355332140002865	9972
26	G	0.0341569	0.0705023918836801	9972
27	U	0.0407914	0.043172768297156945	9972
28	G	0.11184859999999999	0.086748069517425	9972
29	C	0.00645383	0.04602759875303077	9972
30	A	0.0	0.0477554889002301	9972
31	A	0.0567211	0.050065152390160565	9972
32	G	0.00429615	0.05406028332075221	9972
33	G	0.0602036	0.10212158813620165	9972
34	A	0.0463217	0.04449204326281274	9972
35	A	0.0222199	0.03933122786514552	9972
36	U	0.00593276	0.04357410461133998	9972
37	U	0.15049980000000002	0.06031140945327012	9972
38	A	0.0301657	0.03925940654518354	9972
39	G	0.0695677	0.06683110002184611	9972
40	U	0.0123965	0.050560667416480964	9972
41	U	0.064123	0.07058735447436743	9972
42	G	0.00646168	0.07395147932665039	9972
43	U	0.0169271	0.06170832593807743	9972
44	G	0.0470736	0.0907367903684608	9972
45	C	0.0270356	0.0966788279549354	9972
46	U	0.0	0.08433984010810075	9972
47	C	0.0157359	0.09348632859349007	9972
48	U	0.0	0.07966338336983937	9972
49	C	0.0477601	0.09286074893053578	9972
50	A	0.04208974	0.09626164763289688	9972
51	A	0.1029883	0.10117025525578159	9972
52	A	0.09324969999999999	0.09648762204521365	9972
53	A	0.1963069	0.10438175245439214	9972
54	G	0.0611466	0.07786614635038773	9972
55	G	0.0394068	0.07018248810308737	9972
56	A	0.0500947	0.05418494907721147	9972
57	G	0.0	0.0760842724907717	9972
58	U	0.14013160000000002	0.07531689661118546	9972
59	U	0.44038	0.09282637609957635	9972
60	A	0.0677276	0.04848134347746564	9972
61	U	0.0	0.050971189792862394	9972
62	G	0.0	0.059193564077355564	9972
63	U	0.0380401	0.05468904646234015	9972
64	G	0.0623246	0.05927021713137214	9972
65	A	0.0	0.07494669854583323	9972
66	A	0.0348758	0.07803684069463603	9972
67	G	0.0723088	0.1060474176036833	9972
68	G	0.0	0.07954544895391565	9972
69	A	0.312158	0.09980129282975246	9972
70	A	0.0747707	0.060542521735801526	9972
71	A	0.11480789999999999	0.07718099304239354	9972
72	G	0.0563727	0.09198962212445488	9972
73	A	0.0	0.05117902982716652	9972
74	U	0.00427454	0.03733495357396337	9972
75	U	0.029154	0.04698028302767023	9972
76	A	0.0	0.0804977417930466	9972
77	A	0.0402617	0.07673760693740717	9972
78	A	0.0174333	0.08709180144473991	9972
79	U	0.00715752	0.043950180843882775	9972
80	G	0.0245783	0.05918524817258098	9972
81	G	0.0500771	0.07606239445205495	9972
82	A	0.0202691	0.052321575749684754	9972
83	U	0.029264231999999998	0.06538541245950812	9972
84	A	0.142011	0.0731439737722801	9972
85	C	0.0394649	0.06219116103145205	9972
86	A	0.037044	0.052976072874931	9972
87	U	0.0156526	0.06483634673429711	9972
88	U	0.0472382	0.05075658213719675	9972
89	U	0.0487286	0.06263302001548385	9972
90	A	0.0733337	0.060447007916852265	9972
91	A	0.1147957	0.055946309915132025	9972
92	U	0.060966900000000004	0.047233696258497486	9972
93	U	0.002578968	0.04043021326310313	9972
94	A	0.023314766	0.055462568206854614	9972
95	A	0.017355	0.055139492694438165	9972
96	G	0.3311564	0.09764221810902289	9972
97	U	0.021012	0.05545383414571079	9972
98	A	0.0537496	0.04954350340862059	9972
99	C	0.0	0.055641005170827026	9972
100	A	0.0	0.053807310432784125	9972
101	A	0.00272433	0.0351485747479183	9972
102	U	0.09092950999999999	0.06450571533197659	9972
103	U	0.0554731	0.04097907417426607	9972
104	A	0.00623463	0.04449039599070793	9972
105	C	0.0227037	0.0637567213443414	9972
106	U	0.02787572	0.04986683892257459	9972
107	A	0.0101076	0.04405194944210756	9972
108	C	0.0176427	0.04216883364870909	9972
109	A	0.0306712	0.05624400380920618	9972
110	A	0.561552	0.1035637446787726	9972
111	A	0.181401	0.07380619654216033	9972
112	A	0.1879139	0.0724747337494247	9972
113	U	0.0231447	0.08612992400716489	9972
114	C	0.055619499999999995	0.051536192900620816	9972
115	U	0.1188044	0.06441361193358125	9972
116	A	0.2989633	0.07681628736212132	9972
117	U	0.22591229999999998	0.0623070712543127	9972
118	A	0.081673	0.058460245351691774	9972
119	A	0.0325405	0.04115524359604739	9972
120	U	0.1047161	0.06095094067805681	9972
121	G	0.3631974	0.0855276642494696	9972
122	A	0.5301112	0.10250814954656044	9972
123	C	2.172451	0.21866900185440094	9972
124	U	5.05788	0.27779178498472556	9972
125	G	0.110428	0.11770298690538825	9972
126	G	0.18925889999999998	0.12249883092687049	9972
127	G	0.638145	0.14299355551828202	9972
128	U	1.780637	0.18405286426730771	9972
129	A	1.771312	0.19258792450722345	9972
130	A	2.4685420000000002	0.21608878036816256	9972
131	G	3.9886999999999997	0.29527095684472593	9972
132	U	3.26405	0.22994485086646319	9972
133	C	1.9507430000000001	0.1843470743597522	9972
134	A	0.316753	0.08278148000247398	9972
135	C	0.181267	0.09851800719868424	9972
136	C	0.0321093	0.07302483620419836	9972
137	C	0.06561425	0.0889919711794272	9972
138	G	0.1368943	0.08526780909827578	9972
139	U	0.1087702	0.06261559143735687	9972
140	A	0.11656	0.08729055862377098	9972
141	A	0.157296	0.07358444748267122	9972
142	G	0.00393722	0.09177523103059998	9972
143	A	0.0933876	0.08494917770790958	9972
144	A	0.0546952	0.06530870779184043	9972
145	G	0.0671526	0.07030440945161263	9972
146	G	0.2078924	0.07239261453408076	9972
147	A	0.12089066000000001	0.061749882368794834	9972
148	U	0.214816	0.07115984736717751	9972
149	G	0.0730793	0.07755581440807645	9972
150	A	0.02124939	0.05182256835482009	9972
151	G	0.2560204	0.08823690287051104	9972
152	U	1.6523700000000001	0.15945454103916265	9972
153	U	0.3063104	0.08360962384660034	9972
154	A	0.0625348	0.0537825986372916	9972
155	G	0.0635772	0.06624674661445647	9972
156	U	0.0	0.06484533188480109	9972
157	A	0.0402834	0.0505433152062664	9972
158	G	0.0573603	0.06967572007134193	9972
159	A	0.0346009	0.06098634799920389	9972
160	G	0.0347111	0.08112410176766212	9972
161	A	0.0149683	0.05656319190118252	9972
162	U	0.1163379	0.06851967993657004	9972
163	A	0.00711733	0.048638961199536326	9972
164	U	0.046768	0.05762465536599764	9972
165	A	0.09973986	0.08476081781165162	9972
166	A	0.10063140000000001	0.05379261699648011	9972
167	U	0.1568155	0.06971135014529556	9972
168	A	0.0936922	0.06371371710958323	9972
169	A	0.0775285	0.04571301216984065	9972
170	U	0.0253765	0.05812787186204222	9972
171	A	0.0303019	0.045488063092200354	9972
172	U	0.0841866	0.07773988609780695	9972
173	C	0.0011626	0.06132854505212071	9972
174	U	0.0417227	0.06949012085210386	9972
175	U	0.0493446	0.057833285797194676	9972
176	A	0.0245389	0.04382067126334328	9972
177	C	0.021089792	0.041698565384075265	9972
178	A	0.0	0.05523327712828563	9972
179	G	0.0	0.06829785867975657	9972
180	U	0.0	0.05029622414505884	9972
181	U	0.0758473	0.051412817263596824	9972
182	C	0.0	0.04781561555067549	9972
183	A	0.00206849	0.03864587876811705	9972
184	A	0.0146828	0.04290012623629446	9972
185	C	0.0	0.03219909177135281	9972
186	U	0.0	0.03967466242792748	9972
187	G	0.0412313	0.05588747832216086	9972
188	A	0.12341540000000001	0.05040084421396134	9972
189	U	0.0502127	0.04099004386738322	9972
190	G	0.0	0.04510183215103351	9972
191	U	0.042082510000000004	0.04564790076575263	9972
192	G	0.11273520000000001	0.06365791806601909	9972
193	C	0.09510289999999999	0.05572838945905399	9972
194	A	0.10491563	0.04977067282536976	9972
195	A	0.0970125	0.05230020561374497	9972
196	G	0.15512820000000002	0.061627917148318424	9972
197	U	0.0	0.06915375878851417	9972
198	U	0.0857426	0.06857900656031699	9972
199	U	0.059965169	0.06620503346974459	9972
200	A	0.1766907	0.06432300781726552	9972
201	U	0.0332847	0.04987441785695348	9972
202	A	0.00609272	0.058813136157324586	9972
203	A	0.086838	0.06359915013999794	9972
204	G	0.0965964	0.08564050309917616	9972
205	U	0.0244273	0.06854580827103872	9972
206	A	0.0539548	0.047888617564615495	9972
207	G	0.0777786	0.06602800921798263	9972
208	A	0.113537	0.05805260837085617	9972
209	C	0.0333763	0.057012974176497755	9972
210	G	0.0322819	0.05941738351164581	9972
211	U	0.100065	0.05118939299190801	9972
212	A	0.0647787	0.060896982782564855	9972
213	G	0.01362904	0.04993196854370955	9972
214	U	0.078459	0.07445296518534368	9972
215	G	0.0388172	0.06018133801113099	9972
216	U	0.0729616	0.06029076865532567	9972
217	G	0.26309000000000005	0.09794288171919387	9972
218	A	0.20740006	0.08597405528093925	9972
219	A	0.0139834	0.06780977010859128	9972
220	A	0.0347263	0.0740863735269179	9972
221	G	0.0107873	0.08373400245455843	9972
222	A	0.00641255	0.050648084954912166	9972
223	C	0.0619417	0.07274306447614096	9972
224	U	0.0115366	0.15048808074448955	9972
225	U	0.0	0.1433387507145573	9972
226	A	0.00120662	0.045319927523551934	9972
227	U	0.0319452	0.05244211525529839	9972
228	C	0.0	0.07568551887554184	9972
229	G	0.017951500000000002	0.08089279070627987	9972
230	C	0.0	0.062476486813600525	9972
231	U	0.0115355	0.043768699091131326	9972
232	A	0.05916479	0.04626762281174602	9972
233	A	0.08849789999999999	0.04582115297425415	9972
234	C	0.0	0.02992507445337438	9972
235	G	0.180485	0.10098163077243306	9972
236	C	0.1945081	0.06942379956074142	9972
237	A	0.0860006	0.055642122044454775	9972
238	A	0.1725723	0.07003627857118051	9972
239	U	2.487909	0.18452099849242093	9972
240	A	1.5530060799999998	0.14678504315753702	9972
241	G	0.0202564	0.05853674224937701	9972
242	A	0.066249732	0.048061220629214155	9972
243	C	0.0	0.05234819013222902	9972
244	G	0.0317702	0.046460649207689726	9972
245	U	0.0727473	0.05031248950558897	9972
246	U	0.0278484	0.04174319367298099	9972
247	A	0.013256839999999999	0.03708449876821851	9972
248	U	0.08239892	0.07454826471387513	9972
249	C	0.3638714	0.0912702839816991	9972
250	U	0.264407	0.09461425881890108	9972
251	C	0.7499170000000001	0.11557321036299892	9972
252	G	6.944189	0.3046298482881971	9972
253	A	0.0412502	0.0841914266966061	9972
254	A	0.06265375000000001	0.08346708468162764	9972
255	A	0.0721034	0.09189327480969432	9972
256	G	0.0518861	0.07849792625757701	9972
257	G	0.09490169999999999	0.07457617897760652	9972
258	A	0.0289843	0.04879184460798751	9972
259	U	0.10962079999999999	0.06337078290269105	9972
260	A	0.0588763	0.11091780701059682	9972
261	A	0.0477985	0.11623322533492736	9972
262	A	0.0060765	0.11871184770379913	9972
263	A	0.0217847	0.12391452257100458	9972
264	G	0.00597278	0.13437758901557953	9972
265	A	0.0298526	0.06063199659461991	9972
266	A	0.0630809	0.05185596282492497	9972
267	A	0.0143015	0.052790102394483	9972
268	C	0.0	0.054411778905398785	9972
269	C	0.0	0.08210146128699537	9972
270	A	0.0	0.057983198000541504	9972
271	A	0.0409514	0.052222742856058414	9972
272	G	0.1296571	0.07558878108357085	9972
273	A	0.13873850000000001	0.06904608514354743	9972
274	A	0.0520612	0.055817032585493115	9972
275	G	0.0199787	0.061591022708914325	9972
276	A	0.04348697	0.03913579504813975	9972
277	U	0.00284902	0.05967249710553431	9972
278	A	0.05146792	0.048112907687023025	9972
279	U	0.0	0.055599477562473555	9972
280	A	0.0204953	0.053707724027368724	9972
281	C	0.0178506	0.04943896270281163	9972
282	A	0.0	0.06741758106621744	9972
283	A	0.05121184	0.060693101921799976	9972
284	A	0.0639818	0.06065948978750151	9972
285	U	0.0450903	0.043303013956305626	9972
286	U	0.000572745	0.03754678054614004	9972
287	G	0.162454	0.07424439463643029	9972
288	G	0.0	0.06701429754940359	9972
289	U	0.0	0.0431440548110629	9972
290	A	0.0	0.03553752080407411	9972
291	A	0.0295554	0.04736259654759228	9972
292	C	0.029802099999999998	0.049897204369483465	9972
293	U	0.0531829	0.06393644796647684	9972
294	U	0.0	0.07432089178589019	9972
295	G	0.08829274000000001	0.09123120056236243	9972
296	U	0.022834	0.0702883353865348	9972
297	A	0.0226240164	0.055480188068625	9972
298	U	0.0873554	0.05627620123542455	9972
299	A	0.125098	0.07338159783631043	9972
300	A	0.35480979999999995	0.08098008165376223	9972
301	G	1.6432675	0.15845117065206554	9972
302	C	0.0732003	0.059164445389186235	9972
303	C	0.00584868	0.04486000351014253	9972
304	C	0.0144012	0.05326311699271833	9972
305	U	0.00841656	0.059576790004833256	9972
306	U	0.0462183	0.054315826169726994	9972
307	G	0.078894	0.0860699490624922	9972
308	G	0.25968410000000003	0.09668086370569928	9972
309	U	0.0367897	0.052029195197504256	9972
310	A	0.11175452	0.07018748014738811	9972
311	A	0.0275043	0.057673278662912865	9972
312	U	0.633647	0.10032644529659167	9972
313	A	0.0478201	0.060646656257703116	9972
314	C	0.00701829	0.03929340248565909	9972
315	C	0.0995639	0.05034222756136244	9972
316	A	0.118916	0.0830762737422665	9972
317	A	0.15910151	0.07263557201736624	9972
318	A	0.41712099999999996	0.0957542554789603	9972
319	U	3.8043	0.22184869784833086	9972
320	A	0.21746	0.06838202079238373	9972
321	A	0.000495502	0.028334181823726618	9972
322	G	0.058826	0.057922577911726274	9972
323	U	0.0298401	0.0417773807744095	9972
324	U	0.028408	0.04704128588431656	9972
325	A	0.000909359	0.023833532388842407	9972
326	G	0.0153413	0.057513731247068295	9972
327	U	0.0138703	0.05483969652660379	9972
328	U	0.05485759999999999	0.06316376641239818	9972
329	C	0.0150437	0.05631173119777086	9972
330	C	0.0620665	0.06005300102409537	9972
331	U	0.0351138	0.06435720314634563	9972
332	C	0.041164	0.054066306641474965	9972
333	A	0.0263443	0.04113027900513197	9972
334	U	0.00634698	0.04879201577891612	9972
335	G	0.1182488	0.08310475576987156	9972
336	A	0.0880214	0.04374053986795316	9972
337	U	0.9742105999999999	0.12010390080780058	9972
338	G	0.0	0.06045058749135529	9972
339	U	0.0	0.06391004087934853	9972
340	C	0.0	0.07764742024523416	9972
341	G	0.1079896	0.0654877728576106	9972
342	U	0.034387799999999996	0.04479052911051621	9972
343	G	0.0281616	0.06433592553907964	9972
344	G	0.1187172	0.10290912869517456	9972
345	A	0.0024835	0.06819219328845495	9972
346	A	0.03370035	0.061259629374164515	9972
347	A	0.0434587	0.053875031980500955	9972
348	C	0.041637	0.04559476904821429	9972
349	A	0.0	0.03747751510932922	9972
350	U	0.058601799999999996	0.04744756531857035	9972
351	G	0.0	0.052245270882061656	9972
352	A	0.046561500000000006	0.03946683031914268	9972
353	C	0.0	0.044907825646984964	9972
354	U	0.07228219999999999	0.05664842178507712	9972
355	A	0.6621369	0.10332161259392925	9972
356	U	0.6389865	0.10393808612371117	9972
357	A	0.508394	0.10534785930473385	9972
358	A	0.0439919	0.06615227560137292	9972
359	G	0.00219423	0.08422861427804687	9972
360	A	0.0	0.04640689624150705	9972
361	U	0.051395300000000005	0.08439415217377327	9972
362	A	0.167923	0.09390087695064407	9972
363	A	0.0404017	0.11184663609000496	9972
364	G	0.0204488	0.07017770267456751	9972
365	U	0.0718558	0.05846424340141588	9972
366	U	0.1547714	0.07257501464746666	9972
367	G	0.2901076	0.08937168803262027	9972
368	A	0.1110199	0.07065395326193716	9972
369	A	0.1794181	0.07480018140145116	9972
370	U	0.0383031	0.052113856874539614	9972
371	U	0.0271162	0.0478585566649267	9972
372	C	0.0838718	0.0991687862224803	9972
373	G	0.0966222	0.10974456110463972	9972
374	A	0.0393396	0.05764605374741623	9972
375	U	0.0	0.09742595613182352	9972
376	A	0.071658	0.09235969011219126	9972
377	G	0.649521	0.11658484845313306	9972
378	U	0.0	0.07009105491644423	9972
379	A	0.0163389	0.043598343073332504	9972
380	G	0.062425	0.07519827810322521	9972
381	C	0.049184	0.07507345084682067	9972
382	C	0.0465421	0.06311862576331966	9972
383	C	0.1408545	0.07303784346193416	9972
384	A	1.0688739999999999	0.14029134165457252	9972
385	A	0.763894	0.1281655552461737	9972
386	G	0.049431199999999995	0.0729192471239247	9972
387	A	0.0661334	0.053326558076159394	9972
388	G	0.2187343	0.0854756283679155	9972
389	G	0.6033568	0.13096686878581162	9972
390	A	0.2345763	0.07431983202995013	9972
391	A	0.269853	0.0696701525673656	9972
392	U	0.7724	0.11246370497969556	9972
393	C	1.8479560000000002	0.1652862309959302	9972
394	A	0.576497	0.11243611109692472	9972
395	A	2.436686	0.19046078551239887	9972
396	A	3.17603	0.2156654545470832	9972
397	U	5.3523	0.26920342778092554	9972
398	G	2.99185	0.21078695770137204	9972
399	A	0.637769	0.10610023698767124	9972
400	G	1.841544	0.17421650611236583	9972
401	U	2.70078	0.20043287097881424	9972
402	A	0.0209197	0.051606676880903694	9972
403	A	0.2010035	0.07169127968846699	9972
404	A	0.1176449	0.062246693288318534	9972
405	A	0.1664901	0.07330844826928203	9972
406	C	0.280803	0.07975044242259725	9972
407	A	0.41391	0.08873462031574823	9972
408	A	0.2596237	0.07046230031740378	9972
409	G	0.826432	0.11574952309690091	9972
410	U	0.272459	0.08387150985096191	9972
411	A	0.66804	0.09961062985224016	9972
412	U	1.146134	0.13083742622281286	9972
413	U	0.899609	0.1147808511553212	9972
414	A	1.619097	0.15150100986557813	9972
415	U	1.917337	0.16324600108795928	9972
416	A	0.933648	0.11883559309722824	9972
417	G	2.70594	0.21163580088916903	9972
418	G	3.40842	0.23007206916529438	9972
419	U	2.431892	0.18556820081307035	9972
420	A	0.365969	0.0805557519978555	9972
421	A	0.6931719999999999	0.10501781907205081	9972
422	A	0.70431	0.11254158971904564	9972
423	U	0.630106	0.11545623579737908	9972
424	A	0.367221	0.08483286993878021	9972
425	U	0.912747	0.12182007070598014	9972
426	U	1.15429	0.13123946658307478	9972
427	A	5.898540000000001	0.27798923077881993	9972
428	U	0.6014744	0.10169496635060164	9972
429	G	1.227066	0.14839197364197296	9972
430	U	0.1280971	0.0872863117246914	9972
431	U	0.46743599999999996	0.10553878808367093	9972
432	U	0.1509123	0.08841663531174437	9972
433	U	0.449833	0.10761494953862126	9972
434	U	0.43181	0.12182589250729912	9972
435	C	1.17449	0.16488255412868882	9972
436	U	0.8910005999999999	0.1477207652540766	9972
437	A	6.49	0.2954338331014239	9972
438	U	0.553705	0.11625455135907582	9972
439	C	1.003402	0.12664529872778538	9972
440	U	1.5320960000000001	0.15743048889271735	9972
441	G	3.905899	0.23631858820033602	9972
442	A	2.3579749999999997	0.18749881205490343	9972
443	A	2.72346	0.20037481880216385	9972
444	U	3.41336	0.21327761422380925	9972
445	G	0.826816	0.11597036044028664	9972
446	A	0.426794	0.08155674254174207	9972
447	U	0.253381	0.06686297330039997	9972
448	U	0.839429	0.10869281631727094	9972
449	G	2.7115489999999998	0.19531620330226063	9972
450	U	4.769655	0.24911120183727187	9972
451	G	0.378212	0.10010221361668281	9972
452	C	0.0383055	0.04889293114398031	9972
453	C	0.00777407	0.053164276664880904	9972
454	U	0.1260915	0.06702094286840495	9972
455	U	0.28491456	0.07839354284155042	9972
456	G	0.889635	0.17161175707243956	9972
457	A	0.156197	0.12030545890112386	9972
458	A	0.1581187	0.12167427027946377	9972
459	A	0.225032	0.12294411463949789	9972
460	A	0.19406	0.11897993644409127	9972
461	A	0.175313	0.11956248527426987	9972
462	G	0.0643875	0.0985463606920621	9972
463	G	0.03803468	0.06857901381917066	9972
464	U	0.1082689	0.07544399073889185	9972
465	G	0.0965116	0.08422328229569304	9972
466	G	0.0116289	0.08026675440510847	9972
467	G	0.032472600000000004	0.07241195472938153	9972
468	U	0.09040699999999999	0.04867560976916468	9972
469	G	0.00330775	0.06797873640786507	9972
470	A	0.0639778	0.051486470176639605	9972
471	G	0.155713	0.08318178750712202	9972
472	G	0.2029431	0.07745094885054668	9972
473	U	0.03545	0.07913723156049876	9972
474	C	0.04993745	0.10114965001743705	9972
475	U	0.0	0.14407452673682464	9972
476	G	0.1292778	0.09122402436162308	9972
477	U	0.1365321	0.07893999723239165	9972
478	G	0.1389116	0.08888514807621124	9972
479	G	0.1181111	0.10509712684027095	9972
480	G	0.0144297	0.07754521545556502	9972
481	U	0.0671501	0.08574186557598336	9972
482	A	0.0146201	0.05878564648007199	9972
483	A	0.0522396	0.07335267162257963	9972
484	A	0.0	0.10961323417822322	9972
485	A	0.022451810000000003	0.08363380032128158	9972
486	A	0.00500983	0.05606841151343598	9972
487	U	0.126399	0.06917479140590162	9972
488	U	0.1327169	0.05948086942370631	9972
489	A	0.0	0.03644604567988138	9972
490	A	0.0	0.047551470126590195	9972
491	U	0.212044	0.08202805250656632	9972
492	U	0.3193241	0.0908048294271841	9972
493	C	0.109542	0.10660826356807432	9972
494	C	0.0103536	0.052943777399898466	9972
495	C	0.0157271	0.05905372649257623	9972
496	A	0.0178633	0.0387155586528207	9972
497	U	0.047473782	0.06909306240904364	9972
498	C	0.0602755	0.053221553326636376	9972
499	U	0.13258493000000002	0.0687202061580144	9972
500	G	0.45725499999999997	0.11727560773809702	9972
501	G	1.114776	0.17309024689450297	9972
502	U	0.565693	0.1200010326547651	9972
503	U	1.0789170000000001	0.13827638669451123	9972
504	U	2.999915	0.21628267324268027	9972
505	U	7.718728	0.3171460056708897	9972
506	G	0.0573298	0.08318648177546638	9972
507	G	0.0687974	0.07749852146473506	9972
508	A	0.032409	0.06064478416698339	9972
509	U	0.111501	0.06956757654978359	9972
510	U	0.1707075	0.07493004966827395	9972
511	U	0.0890547	0.06852225583801222	9972
512	U	0.13151970000000002	0.08852644966613084	9972
513	C	0.1545708	0.0840031180698669	9972
514	U	0.527628	0.13304430029508968	9972
515	U	0.7298370000000001	0.13919737273774244	9972
516	C	2.475737	0.2106352474824667	9972
517	G	1.19108423	0.19004498213054719	9972
518	G	0.0	0.1941253896969688	9972
519	A	0.0226378	0.11983737533878985	9972
520	A	0.0544327	0.113078602485174	9972
521	A	0.0168372	0.11126875361322243	9972
522	A	0.0333496	0.11004008425914621	9972
523	U	0.0	0.07526958482003206	9972
524	U	0.1027618	0.06191862938163279	9972
525	G	0.114138	0.07876683156786236	9972
526	G	0.1699565	0.06952437603984662	9972
527	U	0.0647016	0.04662598381857481	9972
528	G	0.00852956	0.08126374811839533	9972
529	C	0.0340936	0.059552651545418195	9972
530	A	0.0	0.07900028703669372	9972
531	A	0.01387525	0.06641858161185016	9972
532	G	0.2839344	0.1150578519746045	9972
533	A	0.0324621	0.07691668059777411	9972
534	A	0.01890108	0.05793483185001921	9972
535	G	0.12304109999999999	0.08184786097889181	9972
536	C	0.0	0.06540336271026131	9972
537	G	0.0478771	0.05690253807942138	9972
538	U	0.02273195	0.05578213180266599	9972
539	G	0.0257558	0.0585515462600263	9972
540	G	0.0866013	0.09012372419141366	9972
541	A	0.07791469999999999	0.08164764104865492	9972
542	G	0.069037	0.07460919670844876	9972
543	U	0.022668	0.06261980609567551	9972
544	U	0.0776532	0.06205825703208236	9972
545	G	0.0	0.08666564027831329	9972
546	C	0.0100345	0.05367457949458011	9972
547	U	0.0148637	0.054144889231487026	9972
548	A	0.0186826	0.03977500605971041	9972
549	A	0.0	0.04946430845387409	9972
550	C	0.0	0.06220977302779685	9972
551	C	0.0683059	0.04696612447370977	9972
552	A	0.00643478	0.044664598889612786	9972
553	U	0.31138299999999997	0.07860795809439398	9972
554	U	2.044168	0.17054965919215434	9972
555	G	0.0	0.08927274247428495	9972
556	C	0.03088081	0.04963258484715459	9972
557	U	0.299357	0.09054237730035589	9972
558	C	0.2313978	0.09044146666839277	9972
559	A	0.3098087	0.09346424358678564	9972
560	G	0.589256	0.1269681519284659	9972
561	A	0.36693	0.08735934613686162	9972
562	C	0.0	0.18367981352138293	9972
563	U	0.0446487	0.06335453596270751	9972
564	U	0.0502396	0.06476252350982009	9972
565	G	0.1926147	0.08324267867872825	9972
566	U	0.0532627	0.061612621685252125	9972
567	A	0.0	0.032854065925848504	9972
568	U	0.0	0.060382487576780074	9972
569	C	0.0963397	0.08259267531839612	9972
570	G	0.10595415999999999	0.09268535780569659	9972
571	C	0.00173868	0.041740199142433425	9972
572	C	0.0	0.0452367368053886	9972
573	A	0.0489416	0.044716763532706615	9972
574	G	0.075994	0.0783110559114101	9972
575	U	0.0543666	0.07316443467833261	9972
576	A	0.00950344	0.03465025925732736	9972
577	G	0.07195022	0.09221231428491533	9972
578	C	0.065181	0.06323475937694395	9972
579	A	0.00877162	0.0436726557924979	9972
580	C	0.00197845	0.05686368134283956	9972
581	G	0.01933191	0.07819989552991742	9972
582	A	0.1978172	0.05883175562746705	9972
583	U	2.626845	0.19547034432724059	9972
584	A	1.47391	0.1472221499026556	9972
585	A	0.0805871	0.048789055776577606	9972
586	C	0.03809269	0.047056843801513086	9972
587	G	0.07741447	0.07849199019734433	9972
588	A	0.0172308	0.04076352055024198	9972
589	U	0.09508559999999999	0.07522031015423959	9972
590	A	0.0133111	0.07373664105646527	9972
591	U	0.0	0.06833992356463388	9972
592	U	0.0607325	0.06343061090144095	9972
593	U	0.10373	0.06902428780016495	9972
594	A	0.16510619999999998	0.05418172624086464	9972
595	U	0.24052679999999999	0.06359011773263201	9972
596	G	0.967642	0.13257760151533893	9972
597	A	0.08994039999999999	0.06766878512615696	9972
598	A	0.0938542	0.06678142946396101	9972
599	U	4.550649	0.2700211067490836	9972
600	G	12.70771	0.4387792616794919	9972
601	U	5.9720217	0.2802810482212452	9972
602	U	0.0605328	0.058115318232803304	9972
603	G	0.0333205	0.07003332197211552	9972
604	U	0.0119095	0.04825672322329812	9972
605	A	0.1209501	0.06863558482165064	9972
606	A	0.0486456	0.063390922461343	9972
607	G	0.2583487	0.12806847025091694	9972
608	G	0.0258342	0.07632079301697539	9972
609	U	0.6923940000000001	0.10931986113172666	9972
610	G	0.450058	0.10522962512648232	9972
611	A	0.54311362	0.09597217540288903	9972
612	A	0.22722148	0.062301351865994045	9972
613	U	0.0016197260000000002	0.007476128531379058	9972
614	A	0.000269072	0.005150723055183612	9972
615	A	0.0	0.00379279	9972
