## Supplementary material for "FAST-MaP: Chemical Mapping of RNA Structures Using Primer-less Sequencing": FAST-MaP_ROOL-env120_Supplementary_Data: hepes-DMS.csv

position	nucleotide	reactivity	std_error	reads
1	C	0.0	0.00233294	9987
2	U	0.0	0.00260914	9987
3	U	0.000110749	0.00326333	9987
4	G	0.0159042	0.0364252	9987
5	U	0.0	0.0343381	9987
6	G	0.044188	0.0467111	9987
7	U	0.12547	0.0461107	9987
8	A	0.0	0.0359642	9987
9	U	0.0	0.0455195	9987
10	G	0.0	0.0555836	9987
11	A	0.0709455	0.0427819	9987
12	C	0.0	0.0278908	9987
13	U	0.0278669	0.0393945	9987
14	G	0.0474812	0.0469696	9987
15	U	0.00704906	0.0433397	9987
16	C	0.0847646	0.044346	9987
17	U	0.0513321	0.0485128	9987
18	A	0.647636	0.0906097	9987
19	A	0.0522796	0.0372296	9987
20	U	0.15023	0.0540084	9987
21	C	0.17812	0.0559264	9987
22	A	6.46406	0.257192	9987
23	A	0.0895819	0.0402492	9987
24	C	0.0200891	0.023836	9987
25	A	0.132314	0.0443227	9987
26	G	0.0780476	0.0457628	9987
27	U	0.0864968	0.0475142	9987
28	G	0.0170121	0.0525981	9987
29	C	0.0322706	0.0388324	9987
30	A	0.650271	0.0913836	9987
31	A	0.0794732	0.0310996	9987
32	G	0.100043	0.0615918	9987
33	G	0.390759	0.0696227	9987
34	A	0.123561	0.0428048	9987
35	A	0.134842	0.0504757	9987
36	U	0.0217189	0.0494349	9987
37	U	0.0551431	0.0314132	9987
38	A	0.117052	0.0479824	9987
39	G	0.380803	0.0846618	9987
40	U	0.0584473	0.0566328	9987
41	U	0.087345	0.0428714	9987
42	G	0.353894	0.084199	9987
43	U	0.066531	0.038106	9987
44	G	0.115705	0.0721749	9987
45	C	0.0298477	0.0460242	9987
46	U	0.0327028	0.0491233	9987
47	C	0.0486489	0.0474732	9987
48	U	0.0776663	0.0541062	9987
49	C	0.0932624	0.0390803	9987
50	A	0.207366	0.0563633	9987
51	A	0.141869	0.0436163	9987
52	A	3.67305	0.199705	9987
53	A	10.3759	0.308404	9987
54	G	0.0582865	0.0659819	9987
55	G	0.141001	0.0507422	9987
56	A	0.133574	0.0505164	9987
57	G	0.223285	0.0760858	9987
58	U	0.0704415	0.0447542	9987
59	U	0.136056	0.0516202	9987
60	A	0.235762	0.0585046	9987
61	U	0.0291283	0.0463839	9987
62	G	0.999206	0.119758	9987
63	U	0.0	0.043861	9987
64	G	0.0936805	0.060432	9987
65	A	0.0737701	0.0420317	9987
66	A	0.0909265	0.0392472	9987
67	G	0.0	0.0610971	9987
68	G	0.123415	0.0482763	9987
69	A	1.37727	0.126832	9987
70	A	2.58605	0.170624	9987
71	A	4.11944	0.210355	9987
72	G	0.075119	0.0560756	9987
73	A	0.15384	0.0486123	9987
74	U	0.0	0.0504643	9987
75	U	0.0	0.0299017	9987
76	A	0.0139972	0.0341933	9987
77	A	0.0770433	0.0352399	9987
78	A	0.0624196	0.0398848	9987
79	U	0.0	0.051304	9987
80	G	0.578059	0.0884555	9987
81	G	0.347062	0.0783047	9987
82	A	0.157643	0.0516642	9987
83	U	0.0	0.0339905	9987
84	A	1.18003	0.115034	9987
85	C	0.0119949	0.0390746	9987
86	A	0.132818	0.0516359	9987
87	U	0.0251108	0.0432329	9987
88	U	0.0	0.040163	9987
89	U	0.00135266	0.020834	9987
90	A	0.120167	0.038399	9987
91	A	0.148464	0.0482986	9987
92	U	0.0011467	0.0462198	9987
93	U	0.0	0.0395067	9987
94	A	0.0379224	0.0345359	9987
95	A	0.337812	0.0644522	9987
96	G	0.638167	0.103115	9987
97	U	0.0200378	0.0363675	9987
98	A	1.23166	0.119618	9987
99	C	0.0258533	0.0377419	9987
100	A	0.0401229	0.0420565	9987
101	A	0.0732051	0.0329922	9987
102	U	0.0	0.0534329	9987
103	U	0.0	0.0309141	9987
104	A	0.0132399	0.0389579	9987
105	C	0.00137746	0.0411052	9987
106	U	0.0	0.039231	9987
107	A	0.10894	0.0565797	9987
108	C	0.0816897	0.037645	9987
109	A	0.45009	0.0707332	9987
110	A	1.01318	0.106901	9987
111	A	3.26685	0.185638	9987
112	A	0.238384	0.053198	9987
113	U	0.0	0.0463011	9987
114	C	0.0	0.0436175	9987
115	U	0.0198254	0.0305411	9987
116	A	0.240599	0.0612355	9987
117	U	0.00186345	0.0309284	9987
118	A	0.0263369	0.0475805	9987
119	A	0.99747	0.106893	9987
120	U	0.0709822	0.0460839	9987
121	G	0.0	0.0534833	9987
122	A	0.172748	0.0554444	9987
123	C	0.032801	0.0335842	9987
124	U	0.310535	0.0683246	9987
125	G	1.20378	0.118946	9987
126	G	0.120549	0.0567337	9987
127	G	0.495845	0.0807078	9987
128	U	0.0199578	0.0482728	9987
129	A	1.63333	0.135561	9987
130	A	1.7981	0.140086	9987
131	G	0.700777	0.1332	9987
132	U	0.232061	0.0784834	9987
133	C	2.67857	0.168456	9987
134	A	2.03469	0.14837	9987
135	C	0.0788668	0.0441436	9987
136	C	0.0242466	0.0240411	9987
137	C	0.0018091	0.0426015	9987
138	G	0.0996872	0.0741208	9987
139	U	0.0152658	0.0386447	9987
140	A	0.0656625	0.04675	9987
141	A	0.106148	0.0458346	9987
142	G	0.024717	0.0600556	9987
143	A	0.0867081	0.0369978	9987
144	A	0.0888756	0.0425698	9987
145	G	0.0955722	0.0554978	9987
146	G	0.109727	0.0613944	9987
147	A	0.106343	0.0496324	9987
148	U	0.0357719	0.0535741	9987
149	G	0.288537	0.0839838	9987
150	A	3.35276	0.186224	9987
151	G	0.477722	0.0849492	9987
152	U	0.154003	0.0628182	9987
153	U	0.00391473	0.0358161	9987
154	A	0.119663	0.0571726	9987
155	G	0.373829	0.0874307	9987
156	U	0.0188461	0.0434842	9987
157	A	0.147672	0.0488111	9987
158	G	0.102769	0.0583588	9987
159	A	0.0791413	0.0412746	9987
160	G	0.0770819	0.0521443	9987
161	A	0.0485941	0.0350969	9987
162	U	0.0209849	0.0394397	9987
163	A	0.0500981	0.032495	9987
164	U	0.0	0.0253611	9987
165	A	0.0870205	0.0451041	9987
166	A	0.202664	0.0522348	9987
167	U	0.0344507	0.0323214	9987
168	A	0.732157	0.0906849	9987
169	A	0.324154	0.0639748	9987
170	U	0.0217121	0.0295839	9987
171	A	0.0415369	0.0286759	9987
172	U	0.0	0.0364507	9987
173	C	0.0347226	0.0379489	9987
174	U	0.0926753	0.062967	9987
175	U	0.0285813	0.0497652	9987
176	A	0.144062	0.0458132	9987
177	C	0.0219843	0.0312779	9987
178	A	0.191825	0.0460473	9987
179	G	0.207394	0.0723138	9987
180	U	0.082637	0.0609468	9987
181	U	0.0	0.0470431	9987
182	C	0.0160954	0.0337394	9987
183	A	0.146907	0.0428623	9987
184	A	0.0923559	0.0403812	9987
185	C	0.00298153	0.0385665	9987
186	U	0.0	0.0271558	9987
187	G	0.232723	0.0638137	9987
188	A	0.06441	0.0443716	9987
189	U	0.00422893	0.038972	9987
190	G	0.957119	0.113985	9987
191	U	0.0	0.0374742	9987
192	G	0.0171727	0.0685386	9987
193	C	0.0176949	0.0335566	9987
194	A	0.206389	0.0526777	9987
195	A	0.413631	0.0708228	9987
196	G	0.286444	0.0738334	9987
197	U	0.0175257	0.0506925	9987
198	U	0.0338307	0.0418243	9987
199	U	0.0246361	0.0311564	9987
200	A	0.0318433	0.0426175	9987
201	U	0.0282739	0.0330721	9987
202	A	0.0871345	0.0399178	9987
203	A	0.210216	0.0567605	9987
204	G	1.10821	0.121213	9987
205	U	0.0	0.0517778	9987
206	A	0.143612	0.0532707	9987
207	G	0.194802	0.0720099	9987
208	A	0.304536	0.062448	9987
209	C	0.0728518	0.0375976	9987
210	G	2.30657	0.16058	9987
211	U	0.0111947	0.0302234	9987
212	A	0.295199	0.0693975	9987
213	G	0.452336	0.0941165	9987
214	U	0.0141801	0.0427938	9987
215	G	0.0927071	0.0629165	9987
216	U	0.00455925	0.0423552	9987
217	G	0.156974	0.0719667	9987
218	A	0.222939	0.0557979	9987
219	A	0.306936	0.0624276	9987
220	A	0.879692	0.10129	9987
221	G	0.0337156	0.0577604	9987
222	A	0.170669	0.0504474	9987
223	C	0.0150688	0.0402488	9987
224	U	0.0	0.0588638	9987
225	U	0.0	0.0460702	9987
226	A	0.089192	0.0419661	9987
227	U	0.0	0.0481107	9987
228	C	0.063071	0.0590444	9987
229	G	0.0477134	0.0596961	9987
230	C	0.0860841	0.0478787	9987
231	U	0.0331573	0.0458764	9987
232	A	0.116714	0.0414967	9987
233	A	0.224083	0.0486922	9987
234	C	0.0959718	0.0363044	9987
235	G	0.0961094	0.0639515	9987
236	C	1.23321	0.117486	9987
237	A	0.0938162	0.0429156	9987
238	A	0.189726	0.045099	9987
239	U	0.0207062	0.0338543	9987
240	A	0.252515	0.0627484	9987
241	G	0.604697	0.0932039	9987
242	A	0.885729	0.0983699	9987
243	C	0.310956	0.0637335	9987
244	G	0.116084	0.0608376	9987
245	U	0.023064	0.0445313	9987
246	U	0.0426525	0.0330543	9987
247	A	0.133068	0.0412122	9987
248	U	0.0439655	0.048317	9987
249	C	0.0424544	0.0413587	9987
250	U	0.0690436	0.0525377	9987
251	C	0.0976247	0.0530648	9987
252	G	0.111476	0.0690628	9987
253	A	0.373097	0.0649019	9987
254	A	2.65021	0.160666	9987
255	A	8.79758	0.272996	9987
256	G	0.14225	0.058258	9987
257	G	0.047693	0.0614512	9987
258	A	0.227145	0.0527727	9987
259	U	0.0242088	0.0318681	9987
260	A	0.0249062	0.0317841	9987
261	A	0.109862	0.0433707	9987
262	A	0.195724	0.0510481	9987
263	A	0.252076	0.0643957	9987
264	G	0.614578	0.110803	9987
265	A	2.03938	0.144812	9987
266	A	0.196714	0.0545675	9987
267	A	0.370615	0.0667366	9987
268	C	0.0548488	0.0432111	9987
269	C	0.0671411	0.053588	9987
270	A	0.106387	0.0448711	9987
271	A	0.0352493	0.0403298	9987
272	G	0.274602	0.0718438	9987
273	A	1.05862	0.10526	9987
274	A	0.178642	0.0500851	9987
275	G	0.058159	0.0479071	9987
276	A	1.07085	0.107881	9987
277	U	0.0534015	0.0417419	9987
278	A	0.0483184	0.0389489	9987
279	U	0.0452206	0.0334358	9987
280	A	0.0928283	0.0415153	9987
281	C	0.0444408	0.0397781	9987
282	A	0.0911301	0.0464696	9987
283	A	0.16993	0.0445645	9987
284	A	0.231469	0.0488816	9987
285	U	0.0632065	0.0618407	9987
286	U	0.132059	0.0446036	9987
287	G	0.450614	0.0854666	9987
288	G	0.151303	0.0605367	9987
289	U	0.414016	0.0707902	9987
290	A	1.44092	0.120494	9987
291	A	5.96695	0.232132	9987
292	C	1.4833	0.124775	9987
293	U	0.0	0.0416932	9987
294	U	0.0	0.0384638	9987
295	G	0.109288	0.054583	9987
296	U	0.0	0.0360306	9987
297	A	0.0758482	0.035796	9987
298	U	0.0457579	0.0362767	9987
299	A	0.144961	0.0416285	9987
300	A	0.333516	0.0666754	9987
301	G	0.472344	0.0869286	9987
302	C	1.14135	0.109165	9987
303	C	0.0958136	0.0364382	9987
304	C	0.00628464	0.0303178	9987
305	U	0.0716368	0.0519932	9987
306	U	0.046463	0.0359785	9987
307	G	0.0623857	0.045788	9987
308	G	0.448182	0.0866256	9987
309	U	0.0749318	0.0404211	9987
310	A	0.570095	0.0762188	9987
311	A	1.0684	0.107371	9987
312	U	0.0734277	0.0407095	9987
313	A	0.186521	0.0485513	9987
314	C	0.0704611	0.0378358	9987
315	C	0.0235134	0.0245867	9987
316	A	1.44631	0.122277	9987
317	A	1.73714	0.132183	9987
318	A	1.30741	0.119839	9987
319	U	0.258818	0.0622823	9987
320	A	0.0989196	0.0375671	9987
321	A	0.133045	0.0489373	9987
322	G	0.16315	0.0694195	9987
323	U	0.0	0.0482196	9987
324	U	0.0187137	0.0310965	9987
325	A	0.126192	0.0472628	9987
326	G	0.0	0.0743084	9987
327	U	0.0730268	0.0400099	9987
328	U	0.0	0.0460625	9987
329	C	0.107343	0.0349118	9987
330	C	0.0816483	0.0306867	9987
331	U	0.124394	0.0630856	9987
332	C	0.0298283	0.0344818	9987
333	A	6.63168	0.244298	9987
334	U	0.063123	0.0447227	9987
335	G	0.141569	0.0621501	9987
336	A	1.98098	0.141536	9987
337	U	0.233097	0.0608951	9987
338	G	0.0389214	0.0529188	9987
339	U	0.0	0.0536905	9987
340	C	0.0453809	0.0444337	9987
341	G	1.36675	0.125951	9987
342	U	0.0139624	0.0475393	9987
343	G	0.0832339	0.0520054	9987
344	G	0.103133	0.0476338	9987
345	A	0.310514	0.0599698	9987
346	A	0.200192	0.0477575	9987
347	A	0.813576	0.0941908	9987
348	C	0.0570087	0.0351027	9987
349	A	0.337535	0.0636109	9987
350	U	0.0354621	0.0427311	9987
351	G	0.0768268	0.0407506	9987
352	A	0.144549	0.0514126	9987
353	C	0.0166304	0.031815	9987
354	U	0.0	0.0368542	9987
355	A	0.651346	0.0880691	9987
356	U	0.0014807	0.0346757	9987
357	A	6.41966	0.239851	9987
358	A	0.0653765	0.0276288	9987
359	G	0.403454	0.086449	9987
360	A	0.3052	0.0637757	9987
361	U	0.0	0.0438396	9987
362	A	0.131089	0.0404239	9987
363	A	0.0163793	0.0327705	9987
364	G	0.365941	0.0737404	9987
365	U	0.0136953	0.0464188	9987
366	U	0.0104764	0.0391222	9987
367	G	0.204966	0.0674045	9987
368	A	1.11633	0.108253	9987
369	A	0.410075	0.0718094	9987
370	U	0.0726503	0.0485797	9987
371	U	0.0	0.0481402	9987
372	C	0.0567392	0.0598321	9987
373	G	0.0	0.0717523	9987
374	A	0.159944	0.0459573	9987
375	U	0.0373483	0.0353955	9987
376	A	0.266435	0.0636186	9987
377	G	0.449231	0.0828603	9987
378	U	0.0	0.0390698	9987
379	A	0.135786	0.044629	9987
380	G	0.0796817	0.0555745	9987
381	C	0.00544019	0.033239	9987
382	C	0.0410184	0.0297656	9987
383	C	0.0	0.0357087	9987
384	A	0.17222	0.0493452	9987
385	A	0.154988	0.0466122	9987
386	G	3.53991	0.190219	9987
387	A	0.060943	0.0312768	9987
388	G	0.206321	0.0638961	9987
389	G	0.218254	0.07399	9987
390	A	2.44641	0.159104	9987
391	A	1.63793	0.130281	9987
392	U	0.167559	0.0602889	9987
393	C	0.828976	0.0927685	9987
394	A	1.91175	0.141979	9987
395	A	1.4651	0.122476	9987
396	A	1.3148	0.11637	9987
397	U	0.152851	0.0557691	9987
398	G	0.588479	0.0926301	9987
399	A	1.33692	0.119612	9987
400	G	0.953389	0.118553	9987
401	U	0.0973429	0.045111	9987
402	A	0.614325	0.0815217	9987
403	A	0.363358	0.0672766	9987
404	A	0.686107	0.0866675	9987
405	A	0.685752	0.0910109	9987
406	C	0.618306	0.0797082	9987
407	A	0.811604	0.0967182	9987
408	A	0.782666	0.0913219	9987
409	G	0.490623	0.0914824	9987
410	U	0.198782	0.0570427	9987
411	A	0.524486	0.0765972	9987
412	U	0.0325672	0.0398229	9987
413	U	0.058498	0.0508582	9987
414	A	1.21965	0.114553	9987
415	U	0.113596	0.0536677	9987
416	A	1.54211	0.127183	9987
417	G	0.452458	0.0830069	9987
418	G	0.893671	0.106953	9987
419	U	0.15621	0.0428657	9987
420	A	0.746546	0.0911636	9987
421	A	0.720265	0.0857689	9987
422	A	0.499937	0.0755915	9987
423	U	0.0749392	0.0386876	9987
424	A	0.432846	0.0692096	9987
425	U	0.0377168	0.0506584	9987
426	U	0.141868	0.0416674	9987
427	A	1.27157	0.115738	9987
428	U	0.0	0.0432725	9987
429	G	0.625765	0.0827119	9987
430	U	0.0422901	0.0392596	9987
431	U	0.0675248	0.0468819	9987
432	U	0.0690316	0.0472967	9987
433	U	0.0680013	0.0418979	9987
434	U	0.0401218	0.0487633	9987
435	C	0.973511	0.107374	9987
436	U	0.0927456	0.048295	9987
437	A	0.888732	0.0964539	9987
438	U	0.103417	0.0535026	9987
439	C	0.719293	0.0936921	9987
440	U	0.174432	0.0575043	9987
441	G	0.349843	0.0772735	9987
442	A	0.94293	0.101635	9987
443	A	0.908097	0.0991447	9987
444	U	0.0761501	0.0447393	9987
445	G	0.481699	0.0900196	9987
446	A	0.266792	0.0634275	9987
447	U	0.0910645	0.0424657	9987
448	U	0.0504384	0.0431412	9987
449	G	0.381178	0.0772728	9987
450	U	0.190414	0.0636558	9987
451	G	0.267704	0.0747509	9987
452	C	0.0	0.0316362	9987
453	C	0.0407284	0.0240024	9987
454	U	0.00661065	0.047172	9987
455	U	0.106867	0.0540252	9987
456	G	0.141407	0.0569097	9987
457	A	0.856472	0.0967731	9987
458	A	0.922739	0.100978	9987
459	A	1.32625	0.119141	9987
460	A	0.813163	0.0937721	9987
461	A	0.263138	0.061892	9987
462	G	0.364438	0.0725844	9987
463	G	0.522721	0.0874906	9987
464	U	0.0688511	0.0492118	9987
465	G	0.191844	0.065079	9987
466	G	0.306762	0.0793772	9987
467	G	0.318044	0.0715101	9987
468	U	0.0	0.0446385	9987
469	G	0.0253864	0.0538775	9987
470	A	1.08146	0.113815	9987
471	G	0.0648083	0.0610517	9987
472	G	0.0932143	0.0555858	9987
473	U	0.0258116	0.0443474	9987
474	C	0.0713382	0.0616377	9987
475	U	0.00447183	0.0540734	9987
476	G	0.195821	0.0671898	9987
477	U	0.109361	0.0488178	9987
478	G	0.0146626	0.0600694	9987
479	G	0.160595	0.0600439	9987
480	G	0.654414	0.104723	9987
481	U	0.0480566	0.0571344	9987
482	A	0.217039	0.055249	9987
483	A	0.457469	0.0707897	9987
484	A	0.736431	0.0900938	9987
485	A	0.768657	0.0964335	9987
486	A	0.41951	0.0693379	9987
487	U	0.104859	0.0510348	9987
488	U	0.11081	0.0545643	9987
489	A	0.563068	0.0784718	9987
490	A	5.56713	0.228486	9987
491	U	0.0620604	0.0641534	9987
492	U	0.045153	0.0382569	9987
493	C	0.0	0.093411	9987
494	C	0.0	0.0192946	9987
495	C	0.0	0.0300815	9987
496	A	0.0872015	0.0483746	9987
497	U	0.0	0.0497624	9987
498	C	0.0441544	0.0386386	9987
499	U	0.0399254	0.0440458	9987
500	G	0.089913	0.0612707	9987
501	G	0.53168	0.0850464	9987
502	U	0.0242183	0.042875	9987
503	U	0.0614663	0.050965	9987
504	U	0.234906	0.0718769	9987
505	U	0.11852	0.0415743	9987
506	G	0.164708	0.0669049	9987
507	G	0.297812	0.0751379	9987
508	A	0.0663548	0.039192	9987
509	U	0.0	0.0485425	9987
510	U	0.00605727	0.0466794	9987
511	U	0.0107161	0.0380678	9987
512	U	0.0	0.0484397	9987
513	C	0.0253477	0.0407369	9987
514	U	0.0836573	0.0564378	9987
515	U	0.0890138	0.0657935	9987
516	C	1.83369	0.141471	9987
517	G	0.710794	0.0991385	9987
518	G	0.347064	0.077455	9987
519	A	0.208902	0.0498329	9987
520	A	0.0991304	0.0362075	9987
521	A	0.0975297	0.0373519	9987
522	A	0.103784	0.0446632	9987
523	U	0.0	0.0620456	9987
524	U	0.0695491	0.0490157	9987
525	G	0.403738	0.0887769	9987
526	G	1.06632	0.113361	9987
527	U	0.00799624	0.0512625	9987
528	G	0.142776	0.0615519	9987
529	C	0.0900336	0.0412946	9987
530	A	0.0919826	0.0483912	9987
531	A	0.151685	0.0414089	9987
532	G	0.428461	0.0848596	9987
533	A	2.10861	0.147213	9987
534	A	0.210992	0.0533776	9987
535	G	0.2632	0.0730955	9987
536	C	0.015506	0.0460193	9987
537	G	0.540729	0.0867196	9987
538	U	0.0	0.0439706	9987
539	G	0.0672499	0.0582065	9987
540	G	0.101012	0.0596575	9987
541	A	0.345958	0.0647703	9987
542	G	0.0467896	0.0671858	9987
543	U	0.0	0.056417	9987
544	U	0.0	0.0355059	9987
545	G	0.0387738	0.0740222	9987
546	C	0.107284	0.0514539	9987
547	U	0.0461673	0.0512101	9987
548	A	1.56418	0.130034	9987
549	A	0.272832	0.0586746	9987
550	C	0.0246972	0.0276307	9987
551	C	0.0260892	0.0329074	9987
552	A	0.212642	0.06178	9987
553	U	0.114931	0.0584101	9987
554	U	0.136458	0.0468524	9987
555	G	0.920522	0.115902	9987
556	C	0.0946411	0.0381098	9987
557	U	0.108719	0.0659595	9987
558	C	0.490618	0.0809369	9987
559	A	1.45471	0.130705	9987
560	G	0.453742	0.0874386	9987
561	A	0.920501	0.101563	9987
562	C	0.079554	0.0415582	9987
563	U	0.0	0.0419342	9987
564	U	0.0553772	0.0425994	9987
565	G	0.140796	0.0680683	9987
566	U	0.0495176	0.0427785	9987
567	A	0.0293959	0.030612	9987
568	U	0.0535819	0.0446888	9987
569	C	0.0378811	0.0522114	9987
570	G	0.0987307	0.0718614	9987
571	C	0.0397323	0.0339764	9987
572	C	0.031248	0.0351213	9987
573	A	0.022745	0.0485874	9987
574	G	0.438535	0.0851434	9987
575	U	0.0	0.0360984	9987
576	A	0.10379	0.0412776	9987
577	G	0.877074	0.113291	9987
578	C	0.104028	0.0432501	9987
579	A	0.285554	0.0589693	9987
580	C	0.109655	0.0394757	9987
581	G	0.00740479	0.0628644	9987
582	A	0.528578	0.0790553	9987
583	U	0.0834891	0.0500776	9987
584	A	0.146771	0.0480814	9987
585	A	0.219019	0.0510839	9987
586	C	0.0450847	0.0388677	9987
587	G	0.191542	0.0747227	9987
588	A	0.346499	0.0661335	9987
589	U	0.0521369	0.039956	9987
590	A	0.101487	0.0434176	9987
591	U	0.0	0.0532166	9987
592	U	0.0	0.0525719	9987
593	U	0.0232166	0.038481	9987
594	A	0.112907	0.0447748	9987
595	U	0.000583956	0.0327579	9987
596	G	0.151649	0.071967	9987
597	A	0.195526	0.0493678	9987
598	A	0.17429	0.0515214	9987
599	U	0.0974599	0.0473757	9987
600	G	1.28178	0.128381	9987
601	U	0.0	0.0501998	9987
602	U	0.0692982	0.0483036	9987
603	G	0.414881	0.0937162	9987
604	U	0.18026	0.063717	9987
605	A	0.296336	0.0649838	9987
606	A	0.0848153	0.0392912	9987
607	G	0.0829205	0.0582919	9987
608	G	0.0977574	0.0696853	9987
609	U	0.0	0.0492599	9987
610	G	0.248365	0.0750318	9987
611	A	1.17918	0.115889	9987
612	A	1.61015	0.132197	9987
613	U	0.0	0.00390305	9987
614	A	0.0	0.00314862	9987
615	A	0.0	0.00304839	9987
