## Supplementary material for "FAST-MaP: Chemical Mapping of RNA Structures Using Primer-less Sequencing": FAST-MaP_ROOL-env120_Supplementary_Data: reads_SNR_summary.csv

sequencing	condition	reads	SNR
pilot	bicine-2A3	5703	1.16
pilot	bicine-DMS	9973	4.5
pilot	hepes-2A3	9972	2.47
pilot	hepes-DMS	9987	3.61
custom	bicine-2A3	442026	17.03
custom	bicine-DMS	519819	29.8
custom	hepes-2A3	416379	13.95
custom	hepes-DMS	477127	22.77
